# Neuron-specific chromatin disruption at CpG islands and aging-related regions in Kabuki syndrome mice

**DOI:** 10.1101/2023.08.01.551456

**Authors:** Leandros Boukas, Teresa Romeo Luperchio, Afrooz Razi, Kasper D. Hansen, Hans T. Bjornsson

## Abstract

Many Mendelian developmental disorders caused by coding variants in epigenetic regulators have now been discovered. Epigenetic regulators are broadly expressed, and each of these disorders typically exhibits phenotypic manifestations from many different organ systems. An open question is whether the chromatin disruption – the root of the pathogenesis – is similar in the different disease-relevant cell types. This is possible in principle, since all these cell-types are subject to effects from the same causative gene, that has the same kind of function (e.g. methylates histones) and is disrupted by the same germline variant. We focus on mouse models for Kabuki syndrome types 1 and 2, and find that the chromatin accessibility abnormalities in neurons are mostly distinct from those in B or T cells. This is not because the neuronal abnormalities occur at regulatory elements that are only active in neurons. Neurons, but not B or T cells, show preferential chromatin disruption at CpG islands and at regulatory elements linked to aging. A sensitive analysis reveals that the regions disrupted in B/T cells do exhibit chromatin accessibility changes in neurons, but these are very subtle and of uncertain functional significance. Finally, we are able to identify a small set of regulatory elements disrupted in all three cell types. Our findings reveal the cellular-context-specific effect of variants in epigenetic regulators, and suggest that blood-derived “episignatures” may not be well-suited for understanding the mechanistic basis of neurodevelopment in Mendelian disorders of the epigenetic machinery.
