## Supplemental Table 3 for "Neuron-specific chromatin disruption at CpG islands and aging-related regions in Kabuki syndrome mice"

chr	start	end	width	baseMean	log2FoldChange	lfcSE	pvalue	qvalue
chr5	25497874	25500569	2696	617.4688523455561	0.43417828282124266	0.09348575195058331	3.4118890947280633e-6	0.01415932484458757
chr3	103278943	103280990	2048	502.3331566063818	0.41040175613110097	0.08908416727888203	4.0871850815865305e-6	0.014669665073528501
chr4	8689697	8692368	2672	363.13053140734144	0.4466319181382966	0.10001538953817884	7.983275401140291e-6	0.017379964881071776
chr2	118900910	118902571	1662	543.6265184814391	0.46622039268970156	0.10479333244598027	8.62907302391399e-6	0.01757041038368327
chr17	28800587	28802110	1524	505.3911986342094	0.5184079675408255	0.11886147924674051	1.2920546665715841e-05	0.01905818440447455
chr13	35740593	35742847	2255	266.2062594016344	0.4360980665519683	0.10522283767377928	3.405274887773878e-5	0.025295210790137763
chr9	21615475	21616668	1194	499.76625552812476	0.41028576336172284	0.10092842719828	4.800857988433698e-5	0.027599708659146696
chr12	102757328	102758553	1226	341.3177062943247	0.4311539705614677	0.10643828916483601	5.105563604382151e-5	0.028082308847820744
chr10	63338239	63339848	1610	343.347062701495	0.43546409430046623	0.10947008843444028	6.9518509187063e-5	0.03140152485041008
chr9	82973991	82976136	2146	622.7049875850819	0.4108997900365141	0.10335056512634776	7.014701296729009e-5	0.0315780119329223
chr15	81663578	81664551	974	220.7587581031664	0.4121611242174701	0.10443300423837339	7.925035172296765e-5	0.033095709543806064
chr6	51468924	51471295	2372	968.2266373046721	0.36711379223634516	0.09386218869614699	9.183868202260587e-5	0.03487428728032646
chr14	31018636	31019647	1012	201.99354400046772	0.4036921477002051	0.10340606522920195	9.463519127233203e-5	0.034890207752823005
chr19	30029815	30031415	1601	322.4184396224554	0.43749761407802534	0.11326580456727094	1.1219831027130928e-4	0.03634126811277319
chr14	30715111	30716756	1646	311.9690512019418	0.423741468313154	0.11103192100136654	1.3541664911169904e-4	0.038018288896824896
chr11	119084941	119086685	1745	552.802986489868	0.46947960819814677	0.12388779406193393	1.5091740139750606e-4	0.039954716061393586
chr6	113076106	113078165	2060	778.0619570963989	0.39024911596491046	0.10370682306312833	1.6788499498102268e-4	0.041491979493768885
chr2	119476684	119478472	1789	521.712154845226	0.35926069876087846	0.09569720913553939	1.739377913354777e-4	0.04177018876043972
chr16	96081244	96083387	2144	629.3402663521958	0.3898841371598918	0.10447686365595003	1.90135370675561e-4	0.042717883854270056
chr13	9763270	9765361	2092	520.2489938529686	0.3698170618226544	0.09930282487017193	1.9598653589399806e-4	0.0428318950988306
chr9	110531946	110533436	1491	325.1335144741566	0.4960162288130387	0.13357084878184727	2.044071297839602e-4	0.043517745786426594
chr10	127289972	127291474	1503	456.4797604397933	0.42142017564510015	0.11355928076182602	2.0643000380743016e-4	0.04356150088572912
chr12	83485836	83488849	3014	469.2237525625314	0.3394607398856839	0.0916266090438292	2.115350135401551e-4	0.04391898795468288
chr6	47594072	47595624	1553	445.9339611988489	0.3730393180055883	0.10215684062864455	2.605778155914844e-4	0.04666016119830793
chr13	44729850	44731377	1528	648.3376789114564	0.39153623425405987	0.10758229031276688	2.7326173421292506e-4	0.04760369330509994
chr9	31279808	31281569	1762	785.2550141861185	0.3503473463758207	0.09628064016598888	2.7389647139315333e-4	0.04760369330509994
chr3	94412532	94413750	1219	463.9944660127559	0.31322404761834527	0.08704067578268325	3.1994229491546426e-4	0.04981042445289075
chr2	156196223	156197427	1205	482.7161945720616	0.38841732668698037	0.10814394938576226	3.2856634485095554e-4	0.05019004605697823
chr12	4916832	4918459	1628	470.48540395451914	0.3908073976284429	0.10924266448584873	3.469962394169477e-4	0.051149157915955576
chr13	55210298	55212769	2472	657.5239821754055	0.4176491461662327	0.11675602720563112	3.4741407368494355e-4	0.051149157915955576
chr2	161108499	161109826	1328	527.1656049801304	0.3536824592856294	0.09896530511349236	3.5183428838747854e-4	0.05118357178036574
chr10	26373915	26376402	2488	446.81716532573336	0.3474320679350838	0.09721328225469508	3.5168230340391454e-4	0.05118357178036574
chr6	21949127	21950498	1372	696.7357837446569	0.34231923176489926	0.09592327851252289	3.587879416496965e-4	0.051563381867024756
chrX	74084594	74086051	1458	630.4574928689693	0.34576250999060115	0.09698227950847502	3.635604319768228e-4	0.05169247812117385
chr16	35768554	35770739	2186	307.21635341213124	0.39706394866413247	0.11242750486261813	4.1284570185138404e-4	0.05414208372294143
chr18	74215651	74216962	1312	301.59933739361634	0.3258858185350816	0.0932798383125826	4.7648988346201613e-4	0.05773520980150795
chr6	120665420	120667465	2046	368.68365381213863	0.375791136287996	0.10766463457873889	4.82323292038191e-4	0.05798709565856797
chr2	10374273	10375641	1369	178.8108042789572	0.3682132833224324	0.10576270684419574	4.986063978470228e-4	0.05844146017378897
chr2	48948772	48950502	1731	738.9520066922705	0.29952003068877975	0.08629051060286444	5.183971667757853e-4	0.05900566966891684
chr11	119040319	119041842	1524	532.3267268651839	0.41953786744532895	0.12105494978331176	5.288899392626042e-4	0.05955022301892749
chr6	71632205	71633652	1448	524.3587371559669	0.3958135306443537	0.11505577033593495	5.813093027943661e-4	0.061439937523032055
chr11	43681387	43682910	1524	776.3745833563208	0.34814440125605683	0.10138719239629497	5.951602178350516e-4	0.06183868762717782
chr12	3806053	3808797	2745	691.5413729352	0.34708256788988295	0.10120936276782488	6.05023481091874e-4	0.06216557824911973
chr1	92179814	92181179	1366	961.3123219455938	0.36287205269610656	0.10612498458919757	6.278487366134521e-4	0.06306976133975428
chr5	142816511	142818346	1836	476.41823517196724	0.4050788853120913	0.11851851447928981	6.311713758433259e-4	0.06316463490324073
chr9	72924865	72926612	1748	291.6195409503587	0.37950270171379274	0.11128599088383168	6.492549116135362e-4	0.0639621376409643
chr17	56078923	56079882	960	827.9700917013355	0.37532439900076864	0.11012569026829643	6.54059584001853e-4	0.06411159453333393
chr1	181841392	181842900	1509	371.85153578316596	0.38329929978187766	0.11289914948483898	6.86137545270799e-4	0.0652269747974376
chr5	135186632	135188087	1456	329.4841742186944	0.4477880544250886	0.1325624781201849	7.303109948704477e-4	0.06679421354706466
chr8	22858768	22860525	1758	380.0748909143451	0.3689031709722932	0.10959548125089022	7.625464765760843e-4	0.06790559042575207
chr1	93803525	93804685	1161	688.272471774026	0.3738283190650639	0.11160291081993755	8.091993746874214e-4	0.06978023629008545
chr10	80398797	80400187	1391	1149.8308117120364	0.37259466128708607	0.11157384870955149	8.394616146515915e-4	0.0706397355295441
chr4	83485666	83487175	1510	630.4020405628638	0.3134558253886514	0.09393025427534042	8.465367602091159e-4	0.07096169807695024
chr16	93831760	93833007	1248	291.25228053362565	0.3368450549461418	0.10118142620988368	8.71210280429925e-4	0.07173553362574243
chr10	67095978	67097436	1459	615.5151329988563	0.33259829903586524	0.10051052757232036	9.360001882735778e-4	0.07350721124348343
chr11	93884945	93886555	1611	861.3519893644537	0.2923198828205585	0.08837609813349533	9.407211896234013e-4	0.07379069257667331
chr7	127911919	127912882	964	104.05939634374093	0.45136435246024603	0.13653460788984814	9.468525140702228e-4	0.07409420129779787
chr2	18056171	18057967	1797	566.0786371282369	0.42055009956822964	0.1278584212890706	0.0010047768259065124	0.07569609233053379
chr2	24918886	24920127	1242	293.9518506807848	0.44898953369566846	0.13716584310765084	0.0010628703219053178	0.07746494251791242
chr18	37954535	37956443	1909	456.0141327466622	0.2872252819631158	0.08785193614593521	0.0010776645111982357	0.07750301215174596
chr7	81933421	81934893	1473	304.87334858574303	0.37958508761806753	0.11642210513464021	0.0011124691525080694	0.07811312740186514
chr10	67125855	67127812	1958	202.27155785535646	0.3726793685949237	0.11429328374334993	0.0011112638576829138	0.07811312740186514
chr5	23432526	23435749	3224	1351.3972976372943	0.3209342634611927	0.09855999811117859	0.001129012820187778	0.0783904431165206
chr7	127776147	127778007	1861	422.43289946478563	0.4035401524257236	0.12439461882492722	0.0011785041132867753	0.07964640283394991
chr2	27474932	27476596	1665	474.49623150120317	0.4388692590147477	0.13551234867918668	0.001201211155520233	0.08034836315668539
chr1	30872793	30874281	1489	586.5621554783588	0.3639620779008175	0.11262365273307667	0.0012307063072425101	0.08111048418445178
chr18	22343289	22346410	3122	625.0998197465442	0.24987151064227012	0.07735963133626333	0.0012379076978993708	0.08130265544244827
chr7	13023437	13025340	1904	639.7859553080042	0.3574467996930458	0.11097141583787068	0.0012771254378513902	0.08227009873001903
chr2	180709370	180710967	1598	342.3795124042553	0.33202926939934013	0.10343496540099091	0.0013272144364470286	0.083548841722945
chrX	18161599	18163853	2255	1041.2330528732557	0.30633016115820305	0.0954296624870542	0.0013273040162474646	0.083548841722945
chr4	136601095	136603084	1990	204.75576258882296	0.3649718167373683	0.11409229053305184	0.0013794467140926924	0.0851099026245155
chr8	116732287	116733761	1475	299.4635565807054	0.34763778395566797	0.10892870060783923	0.0014157283618211702	0.08600573130194517
chr1	85608884	85609255	372	21.86718163464218	-0.9123564463975021	0.2874373592145312	0.00150299151376345	0.08715033663360312
chr4	151995161	151996974	1814	382.61342191855425	0.43960007818972585	0.13909246570383568	0.001575050561911293	0.0881814901077027
chr15	81584902	81586906	2005	523.1461231375348	0.36605883954566976	0.11635432092080074	0.00165480389235978	0.09010156854238108
chr2	92182815	92185982	3168	483.02497514410464	0.35918894297049175	0.11421483134135352	0.0016616986601261218	0.09040562456213724
chr2	153345194	153346955	1762	347.6932302140723	0.33394207163765416	0.10696423911986543	0.0017962855231494787	0.0938789714577347
chr9	20952192	20953367	1176	290.3374290919602	0.29692051414241455	0.09518565943133746	0.001812303084937715	0.09423815029502483
chr3	87905871	87907674	1804	563.1381479290561	0.3365559458024993	0.10795837527110856	0.001824165314618369	0.09437043197719089
chr5	123014516	123015666	1151	143.1503070980079	0.47102553567973116	0.15165618672781786	0.001897153015636095	0.09594770638503701
chr11	102218519	102219550	1032	188.31048402857837	0.4424137917578894	0.14264619101232284	0.0019255823543457967	0.09667942063892496
chr5	33819159	33821493	2335	438.7363307056494	0.399156096943697	0.12868523542667487	0.0019234668358875209	0.09667942063892496
chr3	51559377	51561921	2545	589.416670025511	0.3075294766719339	0.09927455539037375	0.001949844319325196	0.09698091878240692
chr8	90828097	90830029	1933	545.7852264883383	0.28082499449522674	0.09110662663765386	0.0020535439571071554	0.09905537475607953
chr4	120405124	120406775	1652	187.95315988647985	0.3590394981545089	0.11650068953732204	0.002057075108776989	0.09905537475607953
chr1	93801678	93802170	493	202.81737360144504	0.33957191298590494	0.11026189138087028	0.0020721950469984236	0.09928210344932835
chr18	74267653	74268690	1038	286.9939539286521	0.3044612485521358	0.09885723457779226	0.00207134452753707	0.09928210344932835
chr8	25601360	25603509	2150	521.2898352647043	0.3240735058740308	0.10569023360463281	0.0021675631857096863	0.10132069277803693
chr3	88949720	88951267	1548	382.8590216360985	0.34619372691390365	0.11364457814258683	0.002316884277730598	0.1042157863933238
chr11	69368548	69369311	764	84.0002389036252	0.47868428478183755	0.1571871111879865	0.0023243664157009186	0.10430535783154446
chr19	4396577	4398307	1731	464.8363839209846	0.33980826998773794	0.11161523339131099	0.0023309733859742574	0.10442377767056749
chr4	74251349	74252949	1601	799.5846801861052	0.30084347067785333	0.09992544133826567	0.0026066388930200625	0.10909662589002972
chr12	3425877	3427939	2063	791.6469293379135	0.26078186748128657	0.08668605462005899	0.002626716803501295	0.10955641471930647
chr18	70567935	70568888	954	324.0997171087204	0.32079182980124304	0.10667410015288502	0.0026365422918181026	0.10975938806952983
chr5	137785747	137787851	2105	1031.29144719504	0.3306772410641952	0.11006015571872425	0.002660058154296586	0.11014465083677058
chr3	133543084	133545529	2446	564.786697588358	0.29896919453467335	0.10026692084299059	0.0028662177632651433	0.11265327272137608
chr7	97579176	97581203	2028	552.262892118294	0.3152976923074713	0.10588743204448327	0.002904497512205233	0.11334612511520915
chr11	96788916	96789618	703	138.72460055855169	0.4289883481002235	0.14424335248169728	0.002938878474585232	0.11403248980332104
chr7	73537376	73538331	956	404.3144387998466	0.33591657988581936	0.11318217907345235	0.002998143656771161	0.11478835878123735
chr7	30588037	30589692	1656	574.2930760125034	0.41714896799977985	0.1409851470524035	0.0030882443603288227	0.11618085538878002
chr7	109507027	109507631	605	28.047816118675073	-0.6246023348919312	0.21118874727991005	0.003100894265937708	0.1163258170945656
chr17	56325420	56326383	964	788.5589656584558	0.30177292190879096	0.10239422535369411	0.0032069955108236336	0.11810230734871764
chr14	21499300	21501415	2116	1387.325950099059	0.3223114598324029	0.10979288879008776	0.003328695201655184	0.11999192661553908
chr17	32283697	32285158	1462	247.20893441350617	0.36174877002394906	0.12333537313566922	0.003356502371081242	0.12048156257762388
chr18	34776669	34777977	1309	363.0007318137334	0.2589708698134271	0.08867338960189579	0.003494672187682536	0.12274489590022213
chr19	26604401	26605479	1079	602.5475513180725	0.2846320392892092	0.09762592169042288	0.003550763904668969	0.1237415554117401
chrX	8073948	8075275	1328	314.3432002680934	0.2712330355358303	0.09312449676233409	0.003584503445431397	0.12395136153417206
chr4	108578740	108579801	1062	199.2960953804543	0.2958833438436269	0.10163286560712533	0.0035993298682252895	0.12405378350939131
chr5	122899626	122901000	1375	139.96380601889837	0.46526879217632305	0.16038487896047418	0.0037203118101292736	0.12571422100134583
chr2	180701420	180702600	1181	248.81631750310382	0.35841350729005095	0.12379836527776228	0.0037899036064189934	0.12687135602679656
chr9	44880878	44883517	2640	729.3071523434417	0.3365249225549224	0.11653932700306892	0.003881300638257159	0.12826221248519018
chr11	77981489	77983033	1545	975.3460549254722	0.3255426449045158	0.11278793790478644	0.0038976943870724185	0.1283870794304396
chr14	59440315	59441418	1104	299.44045850148814	0.28456132641540044	0.09865504819169167	0.003921513804847457	0.1286503175195973
chr2	18063831	18065734	1904	687.8806363117772	0.31386687850564193	0.10886328446197989	0.0039374631812305015	0.12885872022464603
chr10	127288479	127289637	1159	291.0361447253361	0.3856352068371063	0.13418903822980005	0.004055393963302611	0.13066019480574212
chrX	152232544	152233867	1324	341.7079683840203	0.25026462883467304	0.08732512650618443	0.00415832362853495	0.13184306048188243
chr14	87415735	87417619	1885	877.6407572131498	0.31643227337084623	0.11048821108690055	0.004183992946490396	0.1322185689710132
chr15	98871359	98872741	1383	271.3309302089879	0.391407801343192	0.13786626239445046	0.004524951743432454	0.1365460633290127
chr17	15704244	15705867	1624	326.9770070328175	0.2886572789355078	0.10268906867555058	0.0049390316804165295	0.14102042793106884
chr11	107131174	107132671	1498	251.56021579580033	0.3690409678695228	0.1313406549740697	0.004957229991032605	0.14117938025329477
chr17	53566682	53568788	2107	154.9628668097413	0.40103196890261056	0.1427904642390841	0.004976752389334785	0.1414926186871595
chr11	60104715	60107065	2351	462.63589369991246	0.33789818693195617	0.12052782621952819	0.005055327936674484	0.1425501703807768
chr11	120624232	120625466	1235	223.61016458012875	0.3530059656496085	0.12634424108367287	0.005206027981767772	0.14467080677019192
chrX	105928012	105929881	1870	169.99448982405292	0.29898534198916266	0.10747268476896758	0.005403072027201342	0.14747286386631758
chr17	34119022	34122910	3889	1301.4715315800577	0.3626342974964896	0.13069619059258145	0.005526359784255711	0.14862288520352324
chr13	47042904	47044072	1169	522.5937934778501	0.3300747814618441	0.11984979409381179	0.00588590891644374	0.15257265201629805
chr6	65778666	65779792	1127	122.90667280339473	0.36002907940386697	0.1307862446270775	0.005908700830232795	0.15278742548068897
chr10	36973831	36975472	1642	810.2098829194192	0.249203571933942	0.09093484163264197	0.006135268316265684	0.1550820327442018
chr11	116842606	116844208	1603	410.6737961433255	0.3661768781648696	0.13372822285002653	0.006177332190800325	0.15554585736857682
chr10	11149068	11149981	914	512.5954708696506	0.3010033819890571	0.11073032349658919	0.006560909995834819	0.16010436065270567
chr11	60139061	60140185	1125	196.08346485612108	0.3083769829109828	0.11361860059022201	0.006644773500691565	0.16083429475856875
chr10	80226185	80227263	1079	579.4904572541246	0.3382597240164519	0.12480231957209402	0.006720938863512483	0.16166452745593876
chr19	26749658	26750448	791	58.36472173197657	0.49200953306526146	0.18151673907048219	0.00671724611357437	0.16166452745593876
chr5	142819382	142820956	1575	290.9886680174583	0.34169576007200775	0.12656842026447102	0.006940368182169059	0.16399998661822535
chr1	85609879	85610813	935	39.32190412221641	-0.6836759793036513	0.2542071149946094	0.0071571003259687715	0.16654317911449484
chr4	45971888	45973308	1421	306.96215089084376	0.3197752432273694	0.11901678206776528	0.007213840396724049	0.16729636264310963
chr6	83439189	83442016	2828	1052.2165845338945	0.2563623672723875	0.09557239195967641	0.007309832691060856	0.1682108404000897
chr15	79833065	79834781	1717	404.66711900184384	0.3111818923535905	0.11606422573813821	0.007337662243498845	0.16836239498897135
chr18	35829462	35832178	2717	443.78962540853325	0.3286122687132589	0.12259853236468825	0.007353573257614155	0.1684584269579439
chr16	5049429	5050700	1272	320.46049985929136	0.31749438778827827	0.11869257097266707	0.007474472540639371	0.1695377663082746
chr8	11557618	11558518	901	531.2656769231708	0.2990508682560846	0.11218593850109869	0.007683471172165837	0.17163396098066924
chr1	85598440	85599603	1164	60.76230847605515	-0.49667310009911564	0.1867942884839604	0.007838904539727753	0.17315459539639874
chr1	85598440	85599603	1164	60.76230847605515	-0.49667310009911564	0.1867942884839604	0.007838904539727753	0.17315459539639874
chrX	101532252	101533188	937	249.28570579113267	0.2950144240150856	0.11128628465789543	0.00802656210545622	0.1751849968126401
chr8	11555003	11556658	1656	1377.0079813704313	0.2950896349971371	0.11140888072431453	0.008080002195759299	0.17561753887968398
chr7	127745100	127746410	1311	749.4505207135232	0.36697576701168494	0.1387448768940413	0.008169862980319272	0.1761579253430634
chr7	141228197	141229379	1183	113.09524977600458	0.40530238141090497	0.15388353761608572	0.008442887316433636	0.17882205037853885
chr6	115853068	115853964	897	400.8353750768801	0.2844005336655685	0.10815633571100548	0.008550251257276941	0.1794099021909551
chr14	56667677	56668874	1198	447.89686737167847	0.2799123279730833	0.10658411940369225	0.00863414169898923	0.18034174444043666
chr16	97850634	97852485	1852	500.916911033064	0.26960922483653876	0.10285138966100489	0.008758295765366532	0.18139433153755405
chr7	89980251	89981954	1704	311.4881043597396	0.31351948918384603	0.12027189106960243	0.009140443441027855	0.18454024049755652
chr19	53389856	53391187	1332	393.30272400118514	0.2972255270191081	0.11430371786225653	0.0093138567357011	0.1862251027082106
chr2	165874573	165875666	1094	165.03253524244246	0.3186927339501351	0.12298794548415021	0.009562749646045653	0.1883892325714772
chr6	113306270	113307390	1121	1202.4089644568978	0.2706604436229848	0.1046101598199967	0.009672441612027367	0.189345041071132
chr10	63381424	63382949	1526	324.7088942329893	0.264601042044369	0.10260034156794268	0.009910143398978272	0.1910700793418827
chr5	123140968	123142856	1889	294.08492616878203	0.3786134365531477	0.14708233210816102	0.010048383159392521	0.19178079073263732
chr17	35516383	35517360	978	177.50015998532797	0.3995446712442018	0.15628084487580168	0.010570639430150519	0.1959217640276501
chr1	85599964	85600558	595	26.67251442653502	-0.5822407450970783	0.2279032005952264	0.010625733435141959	0.19623083234912142
chr1	85599964	85600558	595	26.67251442653502	-0.5822407450970783	0.2279032005952264	0.010625733435141959	0.19623083234912142
chr11	69410420	69412104	1685	365.3242397127506	0.3062015649352636	0.12036523934651006	0.010961090674564309	0.19869869026566744
chr6	125095328	125097730	2403	427.0945428994167	0.2510980719488787	0.09873993980583101	0.010989756795101533	0.1989593106154417
chr12	51347297	51349011	1715	293.12950699172313	0.2587551792783053	0.10249585200881495	0.011584885192937319	0.20419498220409868
chr10	85916398	85917584	1187	499.1129181919568	0.24557831040490133	0.09807555754749975	0.012280824661993556	0.20992403036612592
chr11	95309446	95310846	1401	666.6198992229444	0.2685584072641972	0.10748532614462947	0.01246994541529228	0.21145288093836093
chr2	162947939	162948187	249	13.433022543314262	0.8220918039845494	0.3290712086192083	0.012481920796336777	0.21146680082895136
chr11	60175524	60177943	2420	470.98571666820914	0.3066691298031129	0.1230800330335453	0.012716067186392094	0.21294980397228222
chr11	88863811	88865108	1298	421.48036202077316	0.2601561304548069	0.10473008213730194	0.01298927964027042	0.2149753017531954
chr5	124439478	124440512	1035	235.27976556816964	0.31889784247761543	0.12861503551329026	0.013157573171262916	0.21617303134046953
chr19	3767094	3769204	2111	371.1633763793557	0.32694577437078665	0.13232834070515503	0.01348427849547085	0.218060192401544
chr1	57405842	57407199	1358	285.2992973424493	0.24173454480208806	0.09782881187270082	0.0134737549270639	0.218060192401544
chr9	14500063	14501102	1040	199.89583609586998	0.2653203987478884	0.10753800758754092	0.013616498660320045	0.2188929769321604
chr15	79932279	79933126	848	142.6518321095787	0.3197459987891275	0.13033071632631424	0.01415351628371217	0.22217490221356936
chrX	139216762	139217462	701	44.563525880959155	0.4631264229809444	0.18916350023162812	0.014353751356660595	0.22322201014897186
chr3	89429827	89430779	953	416.4987169242101	0.2568994629368603	0.10516796100665683	0.01457566670974045	0.22486599702063956
chr7	127511663	127512981	1319	457.74497926778537	0.31144308393898595	0.12772274563577735	0.014751180414345162	0.22605062287100577
chr8	47673498	47676107	2610	1047.7361222821366	0.2519360759225607	0.10353322321308335	0.014958432727023838	0.22720162098406102
chr4	118179280	118180449	1170	706.4668228534548	0.2580965489891276	0.1063444043076436	0.01522477683878714	0.22914916308610603
chr4	152338362	152339938	1577	116.7078328789847	0.35575920850417225	0.14663783613687842	0.015261733215577522	0.22928136518311346
chr15	103239341	103240975	1635	887.5138872748852	0.23631657218571228	0.09782715701587917	0.015706974900300562	0.2319826544317097
chr11	69366083	69367217	1135	284.65217724084476	0.2810909427594938	0.11659924166598429	0.015920010793204382	0.23314489555727855
chr5	110770138	110771259	1122	674.2993847969234	0.3161497657335736	0.1311663109484966	0.01593953893781942	0.23323163494723928
chr1	91973859	91974293	435	24.824866832832473	0.6539319777761243	0.27163441839598207	0.016066678417514448	0.23410715918396907
chr10	67185357	67186205	849	267.42550164434186	0.2757793446681247	0.11459509729745607	0.016103801940969387	0.23431046072825273
chr15	66577034	66578439	1406	283.9415929150397	0.20640034395130932	0.0857879378201624	0.01613106158404195	0.23453188214943332
chr17	87974434	87975688	1255	324.30915623654363	0.2618322894505653	0.10894024190184935	0.016241242879140815	0.2350773607536001
chr3	134238755	134240914	2160	305.43010405309184	0.30636246958596713	0.12780568541491513	0.016525603186213756	0.23691012706758952
chr7	4739455	4740618	1164	610.9048198826505	0.32363679317482047	0.13506236551982934	0.016565930232365224	0.2372428793327924
chr10	44460042	44460357	316	17.3278130186153	0.6820972418783854	0.28603830209784675	0.01709602610199513	0.2401724190699264
chr19	8941410	8942732	1323	208.05458554035033	0.3549763538865687	0.14887434854611922	0.01710688510863991	0.24027413559313385
chr6	108064646	108066033	1388	790.7740884681125	0.20355151720395145	0.08557802949216915	0.017380937325955113	0.24187551827071666
chr11	69413284	69413621	338	105.62037809925624	0.33854145060608054	0.1426245251195227	0.01761298764795081	0.2432406716445927
chr16	93603389	93604505	1117	374.01089207022306	0.2669995991683337	0.11254068645217066	0.0176695143568806	0.24363797445252353
chr3	134235826	134236553	728	76.14692466555314	0.4930845866428126	0.2080127384673084	0.017766264090672917	0.2443900626039752
chr16	4212959	4214665	1707	228.22787187245112	0.3547705258168114	0.1498003767761333	0.017870589452672996	0.24509054861159432
chr11	69415385	69416370	986	191.31989594767253	0.29702469157485417	0.12579545923739735	0.01821728872098761	0.24686528048276205
chrX	7947412	7948625	1214	337.48136270876466	0.27033234764323505	0.11498946550475073	0.01872648484733972	0.250238938520938
chr10	128092445	128093525	1081	179.12983984765296	0.3042014926662028	0.12992144021266003	0.019210212125052605	0.2530364497033077
chr2	165885495	165886193	699	90.24809817349211	0.4147704743503906	0.17746716686306302	0.019430482308690898	0.2543721624894814
chr5	124444941	124446892	1952	350.0487302598419	0.3191433606928396	0.13666138643926234	0.019528508648815755	0.2551286984543044
chrX	52911482	52913097	1616	303.4344766882287	0.2246881689764413	0.09669036187153959	0.02013671150100229	0.25862209609017806
chr17	34897766	34899582	1817	248.2818378040448	0.279701103015467	0.12073264117924246	0.020520172954580477	0.2604268505648452
chr6	37870282	37871697	1416	586.5753670591297	0.30656506410720813	0.13243169956686507	0.020618850634069447	0.26091815471083674
chr11	97662836	97663592	757	114.20664565982413	0.36777978745336176	0.15912000230472217	0.02081430377613513	0.26193208317111777
chr8	88361080	88362727	1648	177.33402869652124	0.2807697116541726	0.12180834863647336	0.021165898439055253	0.2636022834425474
chr6	11925487	11926875	1389	236.68722099058203	0.24442304576648394	0.10646392779696615	0.021685621449547818	0.2664786064381632
chr11	59449784	59450907	1124	160.00124288212405	0.2695523171779781	0.11761830406682577	0.021919794158545905	0.2677528110580363
chrX	102504485	102505831	1347	95.05624404066492	0.3069687093566189	0.13400430439832092	0.021978589947478394	0.2681933864673789
chr17	83705436	83707715	2280	229.1945547095086	0.23768738668245093	0.10396324374001714	0.022238838186776404	0.2696697154951808
chr4	150280832	150282587	1756	206.70793704470714	0.34026282896382926	0.1489893534028992	0.02238291527756971	0.2704100008429839
chr2	60124460	60125822	1363	159.74401283355866	0.28493087864379635	0.1249086282323419	0.022541674412339764	0.2711399883381953
chr1	189920769	189922710	1942	203.0275514189532	0.26070993634507983	0.11544500476899251	0.023926702135116523	0.27860140646085485
chr14	70553174	70555461	2288	274.9287354234989	0.22263660979829478	0.09866931853190483	0.024046124672301175	0.27921815082388163
chr11	88848413	88850524	2112	84.56082518954067	-0.31924228227158225	0.14153433802144083	0.024096831714520588	0.27937256659380594
chr2	162942797	162944218	1422	160.48131590865938	0.24256082018049713	0.10839339736534542	0.02523525875488062	0.2855277188764419
chr7	73520866	73521911	1046	32.108913254929114	-0.4804827419838645	0.21507255769660222	0.025479815640294824	0.28664911543991406
chr19	5609398	5610663	1266	135.43483453625063	0.30778046524269065	0.13821230092826245	0.025956138131580618	0.28898151550536627
chrX	168672488	168674759	2272	599.2137343660079	0.24198131426148314	0.10897552846937901	0.026384128093711694	0.2912316951304751
chr11	102216718	102217191	474	41.60838071696787	0.4452209624996973	0.20175532017558565	0.027332427436268132	0.29591127536153533
chr12	113097811	113099319	1509	130.13143593167345	0.2749025266203039	0.124693986768923	0.027480957262840118	0.2966805369085362
chr11	119022682	119023764	1083	150.45109621240243	0.3035807818489484	0.138199626464305	0.028043087717670584	0.29928761055358094
chr15	97830468	97832158	1691	345.06739057344026	0.24089235205774714	0.11009287943634356	0.028663560861062632	0.3021764608325195
chr6	28479625	28480785	1161	458.7477592159899	0.23627836450882464	0.10856136505093145	0.029521641236432514	0.3058410607514533
chr11	102229029	102230648	1620	216.46858891724912	0.2922376915897418	0.13551104683872364	0.03103997069963646	0.3117557142775382
chr6	83455512	83457103	1592	143.33195827284618	0.3392253202444646	0.1580088694796854	0.03180321999319769	0.3145968842563259
chr3	133091077	133092579	1503	572.7800768770973	0.2174603532572526	0.10177605877501414	0.03262603991614584	0.31851308843149995
chr11	119024787	119025122	336	25.020692002257192	0.5339972442787412	0.250268739560064	0.03286772747719868	0.31966599590346334
chr7	125444138	125445418	1281	281.87363593312415	0.2867876876516367	0.1347649364823833	0.03333222183819534	0.3211674889706749
chr7	139246582	139250466	3885	611.2963418101771	0.2578905796948978	0.12168940271087116	0.034069127502333076	0.32408641008921707
chr19	26605796	26608107	2312	468.8874995536995	0.23707381013974588	0.11226869278984511	0.03471523818616771	0.3263973001371605
chr11	69995330	69997469	2140	579.1247049096759	0.26443470688381626	0.1256880742615441	0.035387471262170504	0.32911214506557523
chrX	151520149	151522118	1970	358.5839537633261	0.23558271277742207	0.11232527421116714	0.035964730953049806	0.33116762524080223
chr12	54984598	54986588	1991	163.15704083786258	0.23288814283269205	0.11149751759577066	0.03673208893409486	0.3342014472728124
chr12	108178256	108180048	1793	561.64735494179	0.26502346016524386	0.12697084511299978	0.03686300620310588	0.33469276404033377
chr11	75348084	75348923	840	261.4642026758169	0.2596827196750877	0.12498713942355637	0.03773925539782087	0.3377309265925463
chr8	95715398	95717134	1737	482.31056655865615	0.1890131950577522	0.09216834055578074	0.0402923871822836	0.34651103403937417
chr19	5912211	5913389	1179	262.48536006621873	0.23904042246574728	0.11792102565825474	0.04264983596589459	0.35452505362333825
chrX	108832771	108834848	2078	399.17401041739276	0.2056779952612163	0.1014824230776389	0.04268950438385105	0.35463861410118497
chr1	85597450	85597920	471	21.146879903153426	-0.5220532372903691	0.2580244437281733	0.0430452697848712	0.3560241739091982
chr8	80738217	80740229	2013	654.2575159510744	0.21158099523265234	0.10535200831908575	0.04460884444167329	0.3605190061180604
chr5	115483935	115484951	1017	204.1873064325024	0.2686077080038264	0.13408928048291754	0.04515577659545899	0.36247871807872845
chr2	153649026	153650226	1201	90.20230424779949	0.2928189972089707	0.1463633479974401	0.04543221010948857	0.3634075236316077
chr2	93045170	93046533	1364	254.45540162884194	0.26448677394263287	0.13275405301136645	0.04633742968703211	0.3661695589963669
chr11	100711880	100712694	815	88.56130898250146	0.29137121279146916	0.14643822794399874	0.04662168148679768	0.36706899785764946
chr13	73937489	73938636	1148	167.06496141423744	0.22098179061451878	0.1121536853349914	0.0487984997485466	0.3743102840554583
chr2	165883852	165885155	1304	329.041174871258	0.27727330012972995	0.14249534398497912	0.05167382717474409	0.3838388238034707
chr17	14960793	14962253	1461	177.25715047554587	0.21629968808980002	0.1120885184320183	0.0536412835587291	0.3896059374944358
chr15	103214952	103215812	861	123.92214406860471	0.26650613992250677	0.13876260791686068	0.054783359778453354	0.39317026175648756
chr1	85634157	85634823	667	20.98132398804617	-0.5026508889908121	0.26361679538313587	0.056553182950350896	0.3980445746847036
chr13	44839703	44841032	1330	86.32729665133846	0.27717658314436505	0.14586466188263167	0.057402784051989536	0.40051918778164014
chrX	47891277	47893027	1751	150.32606050861148	0.2050195874500444	0.10926258071261771	0.06060127751295295	0.40836534953630854
chr17	26931936	26933675	1740	185.1649957294725	0.2761964111688459	0.14847205243057468	0.062848948994638	0.4145879114630349
chr6	125039283	125040235	953	126.3342379644222	0.2733512369436274	0.14763604395441535	0.06409463529357592	0.41761227308631793
chr5	123144701	123144958	258	31.664996016184038	0.4484134556419202	0.24540404793435644	0.0676628573207445	0.42611198869822914
chr7	28766200	28767309	1110	321.1609211184244	0.23295445415388094	0.127789766764072	0.06831084692391452	0.4271980122154714
chr5	122987137	122990092	2956	268.3747627885998	0.22528570106928428	0.12376535656516319	0.06871871489026012	0.42751750559718993
chr4	129540294	129543141	2848	214.20592445504863	0.19208945402417615	0.10688828415367861	0.07231897566877793	0.43580244015627906
chr7	140881607	140882643	1037	189.770181936005	0.2236831016955361	0.12451287690154737	0.07242049692465863	0.43610537668662597
chr5	122950450	122952742	2293	313.1937163021581	0.19073013787892498	0.10806109711764143	0.0775601863592967	0.4472720847424044
chr1	179516917	179518296	1380	228.8610781403884	0.19151135581812384	0.10915527724981496	0.07934734505888225	0.4503704037434983
chr6	120363332	120364780	1449	296.75775577165837	0.19396768656689478	0.112010197896842	0.08332758407908233	0.459179011186991
chrX	144317556	144318922	1367	156.06521892966063	0.20052536423379516	0.11597955417404636	0.08381416436651887	0.4604150161011917
chr19	26747057	26748545	1489	106.694187796812	0.24100810228134184	0.140740213309401	0.08681701109811811	0.46582977546017024
chr17	25828726	25829458	733	168.83526136625272	0.24049168548155636	0.14097609881538298	0.08802596202968957	0.4686967674500844
chr3	95355822	95357366	1545	169.15018029660607	0.19576679616166293	0.11566931475436595	0.09055647612441038	0.4731517828303462
chr2	165878795	165879649	855	89.61280111468334	0.27101168586533997	0.1607010315851134	0.09171223449000702	0.47517795674073643
chr11	102227443	102228467	1025	122.37629259201712	0.22198045487916856	0.1331411418770155	0.095463381496513	0.48170543823101414
chr2	10047773	10049196	1424	190.25457012470994	0.195276352589484	0.1189652001802078	0.10070242566816072	0.49064103349678145
chr2	3474295	3475520	1226	233.8200781348015	0.20650847551040685	0.12653473795639952	0.10267318794004687	0.49311578208317336
chr2	165855359	165856497	1139	316.4897237469123	0.1802015377105043	0.11441847933969974	0.11527171120019333	0.5140385204881682
chr2	165876571	165876838	268	40.97417898499748	0.3031709390326137	0.19371694376601042	0.1175781621377244	0.5177519564412344
chr15	88733074	88734675	1602	147.42362338418243	0.22218750917940563	0.1423553039682858	0.11857202390002805	0.5194321208903968
chr6	83453869	83454612	744	43.864100200877765	0.28678040293672313	0.18399850800555373	0.11909066040608043	0.5202250709251456
chr4	150283271	150283482	212	25.160352173874404	0.3531116495948365	0.23213521850481988	0.12822310524450437	0.5337616559761784
chr18	34624061	34625156	1096	337.96246574941466	0.14842236114181187	0.09779025533703106	0.12907433663953838	0.5352205410948896
chr2	10372393	10373277	885	57.29679285232219	0.26113933970886594	0.17318611648032886	0.13159195526299766	0.5386713115476606
chr6	91156402	91158381	1980	327.17737424320273	0.1690823266503084	0.1131800714858281	0.13519571211508816	0.543114352337709
chr2	153347398	153347697	300	31.46090752964416	0.33240945670824606	0.22331381117736743	0.1366110003390033	0.5447038126492547
chr11	95283093	95283309	217	16.208993721681065	-0.42621799147232176	0.28733898914545625	0.13798726497491398	0.5460878263847351
chr1	134560063	134561602	1540	155.3588444775296	0.20937543519822366	0.1414683007432774	0.13886881341614032	0.5474768893312867
chr12	34527682	34529709	2028	263.2599565070975	0.15006781606322023	0.10180296946042501	0.14045451309677298	0.5495738844462964
chr1	85630968	85631976	1009	29.08133797081771	-0.3806817979120062	0.2672310817278518	0.15428974615890817	0.5673798411350759
chr12	83291513	83292456	944	99.88097964060177	0.18834112326524696	0.13761381565368788	0.17111785511632013	0.5855216273057995
chr15	97811451	97813716	2266	272.8683905025336	0.1364557818042247	0.10096646580713899	0.1765365777701523	0.5910359718628558
chrX	139870427	139872155	1729	133.17600862201954	0.17964777437180782	0.13317438758499806	0.1773477582176129	0.5918529782670287
chr4	150404349	150405130	782	48.51287739756574	0.24416086757074368	0.1829354134883773	0.18197997469324745	0.5957832788954028
chr11	69365044	69365440	397	63.93129696770849	0.2686133939272714	0.20207149145858969	0.18374940542354837	0.597470627403503
chr19	26751190	26751447	258	24.16013509620434	0.32321727777210557	0.2455898043850139	0.18814521423156721	0.6008303265630897
chr11	102195861	102196546	686	74.08616714340651	0.24166041696029147	0.18384861670353425	0.18869371112298108	0.6011670805835242
chr19	4332595	4334453	1859	336.7567677396585	0.14859656377571942	0.11310151056053568	0.18890221075083882	0.6014158920728536
chr14	21515239	21516267	1029	114.08847980259935	0.1910582017303563	0.14793452391074702	0.19652856523089923	0.6079423713291702
chr19	44562340	44563187	848	116.53291467496562	0.172353708119343	0.13579553867576788	0.20436446216428622	0.6149004502056282
chr6	65780442	65781676	1235	54.96364903019144	-0.22113238757974885	0.17539423328809414	0.2073904923725415	0.6179900171730077
chr16	59471577	59472882	1306	128.85852771703958	0.1336876190953636	0.11024519652659431	0.22526789125495883	0.6334786604363898
chr4	143211439	143213243	1805	160.37362195231285	0.1593800573949736	0.1322556245590312	0.22816818975275316	0.6358997902974882
chr5	108065287	108066660	1374	251.57063853429617	0.13380072907669321	0.11179698310713039	0.23137719620209482	0.6381751957430534
chr14	31250418	31252026	1609	218.35148403938635	0.14392853529615976	0.12030922474529217	0.23157104693389569	0.6384181580803895
chr4	150487983	150489252	1270	226.9006530241012	0.16112770030186638	0.13748325487452723	0.24120486619446047	0.6458268250110744
chr13	48869772	48871782	2011	171.06881227189163	0.1418784507699186	0.12283067530544509	0.24806035326780362	0.6510459125129711
chr17	56080893	56081473	581	194.32772778951949	0.12196593249805468	0.10696310628483581	0.2541772926410234	0.6553039981712898
chr4	136577744	136578062	319	14.94666545535698	-0.32631382760345123	0.28639532524013517	0.2545436431489895	0.6555144217272173
chr2	34913409	34914823	1415	71.09543163369803	0.1916124103381042	0.16816275587278137	0.2545171026658192	0.6555144217272173
chr11	101225849	101226867	1019	131.82959508169978	0.15914084014418572	0.14088109048773176	0.2586401420364528	0.6579133263575536
chr1	85600964	85601380	417	23.111048182525987	-0.33916263624518256	0.30677276236205897	0.2689072131525511	0.6636815549620586
chr15	103214066	103214446	381	19.153634097804883	-0.26903458035643724	0.24876394579585195	0.2794812428754454	0.6709473103433605
chr10	67098486	67098881	396	119.86331771019655	0.15643072546451678	0.1491009704658359	0.29410463539959736	0.6784625650976986
chr12	3886928	3888314	1387	254.78793250110306	-0.10751534727385781	0.1025998790936458	0.294680487818165	0.6787625198629855
chr10	26373036	26373357	322	67.71279877202736	0.16299676093223675	0.1599863602332105	0.30829003936864074	0.6866347648113736
chr17	83757470	83758339	870	27.786422954101337	-0.23630846371563308	0.23787570447502276	0.3205094527715439	0.6934418992311869
chr4	8712032	8712828	797	55.56710269881783	-0.20243176770240168	0.2048068258712249	0.3229551118784606	0.6947864630092284
chr5	25299061	25299810	750	37.62317618557119	-0.19480810969581838	0.19873442977741107	0.3269659946826603	0.6971233099976889
chr1	85632602	85632952	351	12.882255372989134	-0.3403758905048959	0.34972004644239363	0.3304136430111827	0.6990130161439485
chr2	118903388	118903709	322	64.11932814387585	0.15461395752122262	0.16002834857761852	0.3339610978199409	0.7012028091589141
chr15	58133901	58135377	1477	180.22747114991927	0.0976626850142877	0.10426777806977393	0.34893728770491367	0.7079289955403538
chr15	97844265	97845284	1020	103.53927698482013	-0.14988397118917046	0.16370751684861362	0.35989798504265474	0.7128717820287565
chr9	31315720	31316575	856	67.91300736458396	0.1589411153002876	0.1815481960131067	0.38131488285487175	0.7221800743594095
chr8	95713511	95713961	451	117.46238313568627	0.1073906270386716	0.12463592508640765	0.38888861777971595	0.7253013047106942
chr15	58133063	58133323	261	18.68811654422591	-0.23361961691035674	0.2755127940908466	0.39646876200197845	0.728773239409786
chr6	120736274	120736999	726	69.39844534135204	-0.1287225290622584	0.15275685279722417	0.3994170146871397	0.7297287549356557
chrX	161162342	161163216	875	61.53514479615773	0.13761008114730716	0.16468712805637722	0.40338845375458404	0.7318296487975264
chr2	92330726	92331306	581	26.388451495771815	0.18657295152455308	0.22417560846503723	0.40526079459810466	0.7327638931238039
chr6	91159013	91159525	513	67.35432972447813	-0.13425117712800197	0.1639605043712576	0.4128994306537433	0.735623209024226
chrX	152269236	152269738	503	30.65426260072985	0.1670388700228563	0.2103971878279949	0.4272410796004881	0.7408732557431109
chr14	87472057	87472430	374	20.605722081781046	0.18774408620401214	0.2432880147816572	0.4402952349128776	0.7454156075612185
chr4	150618881	150619124	244	12.652304049644535	-0.2669401837260631	0.3490836720478435	0.4444572021453564	0.7466250084070504
chrX	152270757	152271746	990	96.67660997227989	-0.10976863574202235	0.14832285879325952	0.4592602304839548	0.7520997884324088
chr7	109492784	109494330	1547	125.13018598100614	0.08784649941151362	0.12609293738801583	0.4860027214731733	0.7603823970210624
chr13	100124453	100125298	846	60.7159748410801	0.10667053939849702	0.15467436771768178	0.4904169118574668	0.7613581291338778
chr16	96061957	96062538	582	26.562086934752813	-0.146824079919711	0.221067526986152	0.5065882845060057	0.7659998229495666
chr8	25637782	25638831	1050	114.03022888942951	-0.09423273965788007	0.14431752309960139	0.5137857750101418	0.7682596925713152
chr5	98182395	98183770	1376	190.8184479378758	0.06815294780662821	0.10682928034980387	0.5234988648586729	0.7712934731278985
chr19	26754216	26754674	459	23.8029522339287	0.16252787871819405	0.25724260770867774	0.5275124947789384	0.7722511114511862
chr4	154636196	154636866	671	24.380532788118426	0.3206975723253511	0.519909483601784	0.5373445711322683	0.7753241483046298
chrX	139219024	139219502	479	20.02874963037834	-0.15366807340988076	0.2541280555939264	0.5453866165614311	0.7778957623791501
chr7	73541280	73541798	519	65.02051530352907	0.11463281599354869	0.18981626534007665	0.5459004143763386	0.777948864112777
chr2	60127063	60127261	199	12.839247326954924	0.19598469772250943	0.3250446736975011	0.5465439748148679	0.778142606402584
chr4	150616173	150616720	548	24.347093084593332	-0.15462285681003812	0.2564536915389157	0.5465572483503888	0.778142606402584
chr15	98869523	98870218	696	76.67353890875728	0.09199066760264411	0.15479422041440677	0.5523267613723963	0.7795198122328068
chr7	127744496	127744785	290	47.65928217927821	0.10493141970531597	0.1768219009139113	0.5528934203140815	0.7797229279930428
chr11	102197533	102198102	570	53.42876422005867	-0.10962663639901055	0.18485853632161345	0.553161152757584	0.7797401057712146
chr2	49255519	49256210	692	39.41383113390695	0.1128050763533535	0.1904721338135702	0.5536903802926274	0.779824827366887
chr18	53551974	53552950	977	52.52057655433847	-0.09982765606466391	0.16845268860815066	0.5534385759208907	0.779824827366887
chr17	83782468	83783648	1181	90.30701726670866	0.07609235843445158	0.1295369388900038	0.556922858107118	0.7806292159972025
chr5	98179706	98181602	1897	278.67963595799586	0.05823519843279538	0.09988688056044476	0.5598855696339996	0.7812765656776399
chr6	85431695	85432608	914	65.00789631460512	-0.09236688730155665	0.15968927711575892	0.5629830643500106	0.7819773481412547
chr5	115482469	115482761	293	24.69646126155758	0.1336806291198017	0.23191304733026116	0.5643275109735602	0.7824334783956213
chr15	82911043	82912973	1931	160.3731979876737	0.07073812069709418	0.12347256900989481	0.5667086430516762	0.7832072576058347
chr10	81626956	81628158	1203	187.81076532746908	0.06520624834853848	0.11739187960093411	0.5785814903627959	0.7861278359905204
chr12	3894378	3894827	450	23.91672373157109	0.12135831218036537	0.22320953756754772	0.5866501321566513	0.7880257124697981
chr10	128090781	128092011	1231	176.11100072802682	0.06376559159083149	0.11750603540437134	0.5873652885884518	0.7882416428378373
chr8	25694533	25695283	751	47.86861632199334	0.09895436332929768	0.19170843279540883	0.6057348740491079	0.7924759752841473
chr17	83704404	83704871	468	27.062677937831424	0.11660912445728415	0.24346334575260475	0.6319673178391605	0.7990161307977649
chr14	30717017	30717332	316	25.612374779714752	0.10139241738429752	0.2370407534990282	0.6688385644384451	0.8066263222836643
chr11	60173827	60174065	239	33.43642733821524	0.09251178111864725	0.21714902159008465	0.6700867125928571	0.8069043597474883
chr12	3892819	3893212	394	27.607037161997358	-0.09334356708333084	0.22024013328551637	0.6716924753909402	0.8071372117379005
chr2	120026952	120028618	1667	132.46622635624607	-0.0524108890008378	0.1269810205609572	0.6797928301412841	0.8088160833921587
chr15	79832004	79832372	369	60.93745778557237	-0.0622814419045971	0.15534465962992208	0.6884758917832801	0.8104265863090213
chr11	60141114	60141533	420	38.39343719649962	-0.07271099414470711	0.18976628941991203	0.7016005768354645	0.8130161042842687
chr5	123013541	123014304	764	98.26546628576855	-0.053636913873120654	0.14194047054159178	0.7055173911551547	0.8140160392121144
chr10	44458538	44459411	874	77.40988889755987	0.057245924840322794	0.1553108913214539	0.712433910039598	0.8155470611439817
chr13	9736617	9737588	972	36.436647416610036	0.08404424467236311	0.23028464897824946	0.7151426940785223	0.8158747783566909
chr12	3866286	3867156	871	48.52134931120414	-0.0606578214735106	0.16780184115911895	0.71773703687168	0.8161913070985272
chr4	136570132	136570361	230	16.159840313540325	0.0911871528740684	0.2836781314651347	0.7478725558234319	0.8218983185144426
chr18	53463407	53464684	1278	51.85231219413565	0.05198966961360097	0.16342465295589148	0.7503891836320318	0.8223163499334265
chrX	139209611	139210368	758	36.189184581580115	0.0617357325218868	0.19587592027843884	0.7526266955418932	0.8228014846723741
chr2	161053814	161054211	398	25.051830253339098	0.061004237109970355	0.2175166085318101	0.779126270624438	0.8269070340993241
chr19	26769379	26770989	1611	159.50130924756849	-0.030144402854328532	0.11013066986093091	0.7843037433384885	0.8278006542849554
chr7	73516906	73517661	756	32.113932971029016	-0.053213565251793556	0.21192864123099386	0.8017430579874077	0.8306868321754564
chr11	102194373	102194782	410	25.062863368331822	0.06298375148910614	0.2513012794331986	0.8020998411372439	0.8307254478585522
chr12	113100290	113100954	665	56.49877023172599	-0.040423341707089465	0.16883627095885748	0.8107773436093375	0.8324427373629842
chr2	165857933	165858376	444	55.48483542720022	0.04027289151331106	0.19474359356016072	0.8361663915626418	0.8371199123393881
chr17	56392875	56394370	1496	84.54498053553158	-0.027035341980841406	0.14263576256312385	0.8496687311815727	0.839289233164216
chrX	139217758	139218224	467	16.54805671314483	-0.05476064276916012	0.31827124753575464	0.8633930961659227	0.8413851770498832
chr17	43629296	43630350	1055	36.92614173926736	0.0375540608891174	0.2193103950179361	0.8640373910377196	0.8415369308881934
chr6	125098400	125098636	237	35.44345834715909	0.03244386605347644	0.19199862925178568	0.8658126281528953	0.84191162440426
chr2	9917648	9918290	643	29.41912704912064	-0.02631506652159569	0.21248510424282965	0.9014385646742041	0.8468941207111002
chr1	30861756	30862626	871	25.767723707186452	-0.027075440065612997	0.22790943340505446	0.9054345061036487	0.8475018026589948
chr14	87470714	87471209	496	38.189073599203816	0.020550010059445963	0.21494330551269303	0.923832980951354	0.8497290408495437
chr11	102220565	102220890	326	35.617027991915634	0.017168949284608583	0.19696226308248818	0.9305373987869987	0.850696203048931
chr17	68273105	68274327	1223	63.51726508859781	-0.009109832448037553	0.1508816713988639	0.9518551138399827	0.8529538028483503
chr2	49247957	49248423	467	14.311343192615768	-0.016236108927748946	0.32347804017727577	0.9599691423785482	0.8541564373208066
chr4	150489790	150490263	474	43.335349898423026	-0.008318466108935193	0.1771415843155037	0.9625455697423844	0.8544605124854938
chr12	3862064	3862719	656	48.95380813697008	-0.009632991704742484	0.20614977915978097	0.9627299179674713	0.8544908065548302
chr4	8749885	8751338	1454	84.91837348471643	-0.003862528146048666	0.13535887949464195	0.9772350850461979	0.8562638172525343
chr2	162942067	162942483	417	20.036256103713594	-0.005748107004589731	0.27820215540771165	0.9835155858948041	0.8572114196470763
