## Supplemental Table 4 for "Neuron-specific chromatin disruption at CpG islands and aging-related regions in Kabuki syndrome mice"

chr	start	end	width	baseMean	log2FoldChange	lfcSE	pvalue	qvalue
chr15	98871359	98872741	1383	227.0605429195946	0.7417893646622519	0.16077104360628794	3.950897793088491e-6	0.005215706831487273
chr1	85630968	85631976	1009	46.02355276159069	-1.2462176661105597	0.2710715223031999	4.278454413064986e-6	0.005379166501024264
chr11	107131174	107132671	1498	212.90407688053745	0.6719692971231135	0.1584881482104535	2.2364831428250688e-5	0.008362742400751388
chr11	69368548	69369311	764	83.58799098062289	0.894625409238716	0.21196297691544794	2.435791671691365e-5	0.008536388774895452
chr5	123140968	123142856	1889	261.0312161542966	0.7157933903037105	0.1695495034368808	2.4242701258997905e-5	0.008536388774895452
chr18	35829462	35832178	2717	390.7018164870466	0.5962684215218357	0.14142735130995188	2.485903246925264e-5	0.008572651581221821
chr4	150280832	150282587	1756	169.47030913139315	0.6874146858534639	0.1645103280832686	2.9337307828570655e-5	0.009158108297578996
chr2	165874573	165875666	1094	136.9304809326457	0.6112605034368954	0.1475995896332072	3.4527841838622544e-5	0.009504703755558007
chr17	28800587	28802110	1524	439.61081274708704	0.612724026784503	0.14937597720746962	4.097867213308262e-5	0.009992796146601474
chr17	32283697	32285158	1462	208.56706085825127	0.6765790247833003	0.16516386533797522	4.196052471765765e-5	0.010028573276769521
chr7	127776147	127778007	1861	342.3869451409246	0.721791831320858	0.17761926185561802	4.830038913324154e-5	0.010539321003533327
chr19	4396577	4398307	1731	391.0756714566497	0.6744981863206301	0.1660997915764146	4.890465971997529e-5	0.01058370640068259
chr6	125095328	125097730	2403	356.676209905589	0.5950805732559648	0.1467937897925302	5.038069379869273e-5	0.010680133936818543
chr5	142816511	142818346	1836	409.3737913243149	0.6639712237312396	0.1656976176864161	6.146209110228095e-5	0.011591204158870714
chr11	69366083	69367217	1135	254.94959886251863	0.7346410069380117	0.18461871979213768	6.913779254731296e-5	0.012108924219924832
chr5	115483935	115484951	1017	180.88191215564126	0.6250652182295113	0.15762681299504205	7.324986757276586e-5	0.012357763370033255
chr11	77981489	77983033	1545	851.3210782656507	0.7103387238043328	0.17954900051256267	7.613905022252918e-5	0.012560723097779473
chr6	120665420	120667465	2046	304.30630350717	0.497688935478617	0.1261063833656434	7.927542832273747e-5	0.01266614635755791
chr4	151995161	151996974	1814	338.5720060306292	0.652230031832307	0.16719532609578092	9.579363063543437e-5	0.013544800401545995
chr7	89980251	89981954	1704	282.0727644888102	0.6028273803605694	0.15486760665576546	9.920270773742096e-5	0.013585433051449373
chr17	35516383	35517360	978	163.65409897967285	0.5806013901834681	0.1501339931016416	1.1008248112408478e-4	0.01412621261444422
chr7	141228197	141229379	1183	107.25607986612987	0.5929664250785683	0.15343825833276561	1.1130428310746276e-4	0.014234498412294686
chr9	21615475	21616668	1194	384.85652097993795	0.5765669755253391	0.1501021518184402	1.2245228679468088e-4	0.014694078608357487
chr15	103239341	103240975	1635	818.9772552422074	0.6243960784051078	0.16276974155612797	1.2501892606922037e-4	0.014821343410313017
chr5	142819382	142820956	1575	222.26392713485853	0.5664258811769416	0.14769651848176882	1.2553063404378611e-4	0.014862512481197503
chr19	30029815	30031415	1601	256.1346010705331	0.5289340269550011	0.13977367625427078	1.5419278128429146e-4	0.016109802750984885
chr15	79833065	79834781	1717	303.76597297448706	0.4943227288159574	0.13065280029554374	1.5464851136919044e-4	0.01613603056001439
chr11	69995330	69997469	2140	492.5134184855408	0.5720645896549326	0.15282496694280095	1.8164334794081404e-4	0.01709755483770973
chr16	35768554	35770739	2186	266.6504657811297	0.555307323137667	0.14932814179199275	2.002466617712621e-4	0.017498037714350684
chr16	96081244	96083387	2144	512.7099910595946	0.5364709051534134	0.1444756017237567	2.0463206662881472e-4	0.01749895569919811
chr11	100711880	100712694	815	87.32552628600688	0.7022324051351159	0.1904684787208941	2.270297984329515e-4	0.017979578154249172
chr12	108178256	108180048	1793	508.61977339201223	0.5800646590974363	0.1573991315832799	2.2842406381625162e-4	0.0180164259468927
chr10	128092445	128093525	1081	156.61535371399185	0.5557810924960692	0.1510754464370566	2.3430511314971567e-4	0.01802003625314142
chr7	139246582	139250466	3885	445.03931664134973	0.5486637360535671	0.14915849353487112	2.3470702229550815e-4	0.01802003625314142
chr7	13023437	13025340	1904	497.85124703381734	0.639969560786104	0.1739296489708862	2.3371583311819396e-4	0.01802003625314142
chr16	4212959	4214665	1707	204.98335873161966	0.5678291739210438	0.154690178768151	2.418385718036222e-4	0.01823034125979642
chr2	92182815	92185982	3168	372.39508598709114	0.4804576718155976	0.13229116753114298	2.814296994200058e-4	0.0192622724065644
chr5	137785747	137787851	2105	863.9610653664371	0.6538067408805961	0.1801669241074352	2.84637642836623e-4	0.01934410692419178
chr2	18056171	18057967	1797	447.2552691747509	0.6238093956101265	0.17332973615761754	3.1947383658126625e-4	0.02008322157697774
chr10	127289972	127291474	1503	379.43938011241994	0.5226616717268538	0.14613705557470522	3.482026081015693e-4	0.020846867363503947
chr17	34897766	34899582	1817	211.4055712178042	0.5766108769703208	0.16234476352635907	3.826526184443969e-4	0.021213269586928245
chr4	143211439	143213243	1805	143.14080559933572	0.6267915891226681	0.1766742643988902	3.8857466591599984e-4	0.021310412158164715
chr11	96788916	96789618	703	120.43698925116013	0.6494435343651782	0.1831078574589325	3.8996809392067265e-4	0.021350311335645807
chr12	83485836	83488849	3014	397.37997315470295	0.4570866398608457	0.12891377410139582	3.916054772932123e-4	0.021395590040799634
chr7	97579176	97581203	2028	466.9127345046605	0.5531488944031432	0.1564002673166686	4.050804726896004e-4	0.02173881007742729
chr19	3767094	3769204	2111	300.30274052945623	0.5794981247612778	0.1644255981520851	4.2447663654330956e-4	0.022074203169140758
chr7	140881607	140882643	1037	152.19482764330257	0.690126967479424	0.19596911772380715	4.289333259619548e-4	0.022162373151302615
chr2	3474295	3475520	1226	195.70445054828807	0.6324472931685867	0.17980529899104206	4.357952930423877e-4	0.02224484627295521
chr15	97830468	97832158	1691	291.40913135918174	0.4717538839890198	0.1341821518101418	4.3847696703834093e-4	0.02228479309117985
chr6	113076106	113078165	2060	674.641104319577	0.497161701452608	0.14170634288857156	4.508206281984913e-4	0.0225516868042385
chr5	135186632	135188087	1456	290.7041056316049	0.5195247055735167	0.14819642156579502	4.5549467964258334e-4	0.022602059107968246
chr11	59449784	59450907	1124	123.79484835811401	0.5581989075763254	0.16048628992687528	5.048460144830972e-4	0.023612521087082443
chr11	119084941	119086685	1745	427.69204780861014	0.592643155500053	0.17060232194674996	5.130894577209052e-4	0.023745691195900837
chr17	34119022	34122910	3889	971.3156891161882	0.5914475678871032	0.170453461084403	5.207533535885317e-4	0.023880614710592513
chr19	5912211	5913389	1179	219.0163928592536	0.5384056467656039	0.15545367762553686	5.333007091050237e-4	0.024018788785169724
chr4	83485666	83487175	1510	563.8226282450768	0.5778351908059265	0.16689217310409055	5.35527100971345e-4	0.024026952860642912
chr7	73537376	73538331	956	299.5735850401329	0.5286152518136158	0.15316204150986915	5.57797272437328e-4	0.024403183455802106
chr15	81584902	81586906	2005	433.07998136267065	0.5081820267824151	0.14755974551941947	5.733730871237641e-4	0.02458593117079792
chr19	4332595	4334453	1859	241.9379090510766	0.46946883308508225	0.1375624770603754	6.430663913839759e-4	0.025556471191986476
chr10	81626956	81628158	1203	150.59980909244712	0.5465149895945669	0.1601987232854213	6.461087255742277e-4	0.025566094899519925
chr7	125444138	125445418	1281	226.51810394967492	0.49156486284856854	0.14419710596502486	6.520657072108569e-4	0.025608561905746355
chr11	97662836	97663592	757	104.57962974562592	0.5546791801925177	0.16280997066898656	6.57023992209416e-4	0.025680486587225354
chr2	153345194	153346955	1762	284.44449272387817	0.5674393701579277	0.16715543192153173	6.870860430638078e-4	0.026078763483540112
chr9	110531946	110533436	1491	245.48160231369488	0.46856222072173015	0.13852370572316658	7.181835533267328e-4	0.026525671452445297
chr17	87974434	87975688	1255	261.03050481651945	0.4442648899552262	0.13189656570275937	7.563805879682425e-4	0.026899308566039365
chr5	124444941	124446892	1952	281.7572185202402	0.5101085947136234	0.15145631724625933	7.57088542919047e-4	0.026899308566039365
chr12	102757328	102758553	1226	287.55456646707137	0.4773986776768807	0.14184072618737942	7.633926598149092e-4	0.026999368630919625
chr4	120405124	120406775	1652	149.8602014429909	0.5403950100853625	0.16105660684207623	7.927579639679131e-4	0.02747983041395776
chr5	33819159	33821493	2335	362.82628720396616	0.39429945934400956	0.11751657157172599	7.928845452626207e-4	0.02747983041395776
chr2	24918886	24920127	1242	261.341381993079	0.5188781551384172	0.1547282033132508	7.98017710758548e-4	0.027543782624762085
chr6	120363332	120364780	1449	217.761811224155	0.4857985509000337	0.14582786091605274	8.643670961229011e-4	0.02843809876149218
chr11	119040319	119041842	1524	427.2443601019552	0.5108793480717346	0.15342027230804897	8.68666388237896e-4	0.02851966311806205
chr1	85599964	85600558	595	31.37838318988967	-0.9520524915247881	0.2869169334901346	9.059424809680809e-4	0.02908909686948142
chr1	85599964	85600558	595	31.37838318988967	-0.9520524915247881	0.2869169334901346	9.059424809680809e-4	0.02908909686948142
chr13	55210298	55212769	2472	507.5044221806053	0.48783507058487674	0.14748486164122737	9.406689826287519e-4	0.029446498883493603
chr3	89429827	89430779	953	332.3745496347398	0.43267639306949673	0.1310193225816848	9.5866004142259e-4	0.02959503893985231
chr19	26605796	26608107	2312	368.21738990565643	0.5464730339548319	0.16560180167006147	9.67116928069588e-4	0.029713249022018356
chr5	122899626	122901000	1375	125.92344649375259	0.5366484103593919	0.1626972890907667	9.722117776430905e-4	0.029821619147980583
chr16	5049429	5050700	1272	252.7295555573446	0.503748021072553	0.15317378815499785	0.0010063867686744528	0.030220379534766983
chr2	161108499	161109826	1328	419.0563875619773	0.4059327737155123	0.1234385084253077	0.0010070759976517625	0.03022841022534978
chr7	81933421	81934893	1473	247.88700450396203	0.514182471750194	0.15663912301867555	0.0010285709106900144	0.030351482142141017
chr11	119022682	119023764	1083	141.80837940713926	0.6098074295265995	0.1858147233633725	0.0010314541717528815	0.03041107130524805
chr2	18063831	18065734	1904	526.8881099153682	0.4364540362433236	0.13301952732647446	0.0010339297509070456	0.03046704931013613
chr3	88949720	88951267	1548	314.4475930112708	0.44811832493665144	0.1366034439361201	0.0010364820345802842	0.030499708232717318
chr14	31250418	31252026	1609	179.4872110432829	0.546928579254859	0.1667421722504778	0.0010377563654912253	0.030515670359750075
chr9	31279808	31281569	1762	643.994149516617	0.44885345566558416	0.137103739220327	0.001061028287206934	0.03080148335497607
chr7	28766200	28767309	1110	247.73466029120596	0.4716722061796841	0.14438339808198056	0.0010876910651122771	0.031012024058859805
chr11	95309446	95310846	1401	566.03893329277	0.5154424588475631	0.1579122573650172	0.001098097989583753	0.031021062769055422
chr10	127288479	127289637	1159	246.52806262814127	0.5569621198743585	0.1710879772166428	0.0011322736011324878	0.031369374153366825
chr18	34624061	34625156	1096	294.94812039094654	0.437025887528298	0.13458780708274146	0.0011656970729536137	0.03181887657378724
chr1	181841392	181842900	1509	313.2690721611536	0.44248550992443875	0.13796844941045808	0.0013405708481486467	0.033693109026678526
chr7	4739455	4740618	1164	526.4791625890593	0.494012107721935	0.1543900194616115	0.0013753867090067799	0.03403359110862416
chr9	82973991	82976136	2146	473.8913023499349	0.4824112208203953	0.15082261491681323	0.001381283742697625	0.03412396950291509
chr8	22858768	22860525	1758	325.6722859034193	0.44354088327102825	0.1387225434784162	0.0013870914787685448	0.034211002847829554
chr19	53389856	53391187	1332	271.5991171170112	0.4117479932707054	0.12948529086134689	0.0014733484782034725	0.035045307343142665
chrX	7947412	7948625	1214	256.54567884464433	0.39690435851008743	0.12497961256360356	0.0014944822654862611	0.035255308681387196
chr2	156196223	156197427	1205	380.1204134196911	0.4892781994888776	0.15443798431862604	0.0015342772406054465	0.03560066005212843
chr2	118900910	118902571	1662	497.2925674796301	0.5165562725687923	0.16319710146409078	0.0015496069583665543	0.03570911318949481
chr19	5609398	5610663	1266	111.25812735593098	0.5188575374726835	0.1642165096101597	0.0015798899819818152	0.03602675665931937
chr5	25497874	25500569	2696	512.7672255850697	0.42933763673310593	0.136379252172919	0.0016432675374445486	0.03650695604813752
chr6	115853068	115853964	897	340.19608374213465	0.48284541723060004	0.15579865617496758	0.0019406827467429212	0.039311369251230646
chr2	180709370	180710967	1598	284.3848158914996	0.5158674226198049	0.1665779918125239	0.0019558735644153533	0.039465210428267505
chr8	11555003	11556658	1656	1190.7145901835822	0.5192360986229227	0.1702456577543456	0.0022890026105085834	0.042138174270383764
chr10	80398797	80400187	1391	958.0980022312975	0.5170915467435474	0.1706051611976586	0.0024380533337290027	0.043108017586969735
chr2	119476684	119478472	1789	424.26461305168925	0.431260042645766	0.14308643164122484	0.002578424307297886	0.044067660897146456
chr9	20952192	20953367	1176	224.10827689291486	0.40534167721351594	0.13519069910023832	0.0027149420998140925	0.044969662477821144
chr11	102229029	102230648	1620	174.0675531931	0.4425071792065165	0.14774596567420564	0.0027439605356871823	0.045181044801110376
chr8	25601360	25603509	2150	419.29053783008123	0.3989275632240944	0.133221487208487	0.00274923331946923	0.045211473532613365
chr15	79932279	79933126	848	128.10207186132834	0.4818600352407577	0.16238003592813455	0.0030024865058928046	0.04683123541956491
chr17	15704244	15705867	1624	287.7516700496191	0.37586067863945105	0.1268059679576812	0.003036076727200326	0.047028714764222525
chr16	97850634	97852485	1852	373.51265510578816	0.3511138079909955	0.1184801055730502	0.003041786187830054	0.047068828809232514
chr11	102218519	102219550	1032	130.71814168897282	0.47610148552494097	0.16078929927908897	0.0030661487837526924	0.047231554211754824
chr4	154636196	154636866	671	14.75925002096279	1.172454968309351	0.396536493459538	0.003109110370341244	0.047422718305572924
chr17	56325420	56326383	964	641.3604578788392	0.4104595876836578	0.13999084011120622	0.0033673682796527106	0.04914048157481909
chr18	74267653	74268690	1038	229.53027260643407	0.4145156211107445	0.1413901428919366	0.00337095801664213	0.04918607064204279
chr12	113097811	113099319	1509	106.83505129126124	0.49100807160069393	0.16786451527215296	0.0034442744509583043	0.04966572492191426
chr5	110770138	110771259	1122	549.7593487327231	0.47975856405600875	0.16412684827640014	0.0034656943948997397	0.04983865374084656
chr10	26373915	26376402	2488	387.9019916424077	0.38095618472810144	0.13045717411862642	0.003498485910635659	0.050091793952174044
chr17	56078923	56079882	960	683.2200403379532	0.4589283507800265	0.15733868024029976	0.0035362164238289077	0.050280538541414545
chr6	113306270	113307390	1121	921.6844256473422	0.4434888989198928	0.1523447866699358	0.003601739341014634	0.050722220668238456
chr10	67095978	67097436	1459	468.9179800403891	0.4115686905242127	0.14163003991982537	0.003661492369958443	0.051093041138625304
chr13	48869772	48871782	2011	139.76758493349686	0.42170712513583936	0.14552267136848948	0.003756952427109219	0.05167672140148194
chr17	14960793	14962253	1461	181.77249851654418	0.4570538996229189	0.15785908000465476	0.003787618846657828	0.05187557577521723
chrX	105928012	105929881	1870	137.81259398928987	0.44496813210746167	0.15477977423869382	0.004042236338925502	0.05339876053107068
chr5	23432526	23435749	3224	1060.2280159738543	0.4738493407761629	0.16549585547912884	0.004193728938706819	0.05425726827207072
chr1	189920769	189922710	1942	188.6735035718954	0.42306518284653005	0.1479213015835724	0.004235483572127425	0.054438713563792485
chrX	8073948	8075275	1328	247.54269619108018	0.3945013666054228	0.13830705282687453	0.004339606012610991	0.054974624617917044
chr19	8941410	8942732	1323	166.63608354037768	0.49422381952314054	0.17448783415528057	0.004619630608123461	0.056291888388925584
chr11	75348084	75348923	840	213.47204655369387	0.45522971000507106	0.16076509478223935	0.004630920150711419	0.056320612617678276
chr19	26604401	26605479	1079	467.4220472556917	0.4091654972430179	0.14634997817138312	0.005177117769705469	0.059068868800512944
chr2	180701420	180702600	1181	194.40547284978615	0.4031498078990235	0.14453495094449206	0.005282383780103023	0.05963241395574144
chr11	101225849	101226867	1019	99.94108301115288	0.5107790136722921	0.18318094268115598	0.005297153192088702	0.059724362048848165
chr12	3806053	3808797	2745	535.1600500616987	0.3957000780389729	0.14200690720603423	0.005328312893921399	0.059796784798054135
chr1	30872793	30874281	1489	498.51250969289697	0.4330338917060417	0.15574798392215639	0.005430035565161676	0.06029884531128537
chrX	152232544	152233867	1324	250.62260191629125	0.38157766605802385	0.13724992167452035	0.0054330995205420654	0.06031669376371181
chr8	11557618	11558518	901	415.9249539795574	0.44325478073342783	0.15953795032905974	0.005463308007785777	0.06048040284769951
chr11	93884945	93886555	1611	715.1855121971289	0.4085137377898971	0.14723519869462026	0.005527546150155082	0.060891547892993905
chr14	31018636	31019647	1012	188.7666413326649	0.4927109117161638	0.17783575470914212	0.005595391820866453	0.0611626029269286
chr6	83439189	83442016	2828	736.2981649582816	0.4097129221481696	0.14971382155464408	0.006207006459819485	0.06412991185509764
chr17	25828726	25829458	733	131.50947246536697	0.49016449513067933	0.17967287280003988	0.006370144307350709	0.06500043833276753
chr16	93831760	93833007	1248	247.1844432841128	0.3833985045606857	0.14116455816373458	0.006608218918526631	0.06603337306559347
chr2	27474932	27476596	1665	377.5640206548793	0.41621068769085945	0.1536621411795046	0.006756587539242666	0.06678837744680753
chr19	26769379	26770989	1611	127.56644726156956	0.42561122118057376	0.15717653600873407	0.006771966417774443	0.06683213282578049
chr1	92179814	92181179	1366	828.934325857592	0.38726341240789086	0.1430892522359975	0.0068007530058967975	0.06690557657288271
chr2	165857933	165858376	444	48.63554303476849	0.6059617992896124	0.22420265374035442	0.006877022244125022	0.06726117816439438
chr18	70567935	70568888	954	316.54208375235953	0.36694875859302206	0.13655550801489602	0.0072058854700794844	0.0688516812432101
chr3	103278943	103280990	2048	408.9432915651688	0.36060338426156524	0.1342010150181252	0.007208849810062241	0.06886754395299702
chr2	165878795	165879649	855	87.1365424378502	0.46846617483379666	0.1753637007620844	0.007553610842380532	0.07040962980300902
chr11	69410420	69412104	1685	242.54209652837287	0.4614434878020993	0.1728017841253498	0.007576928817600493	0.07053628714892256
chr15	81663578	81664551	974	189.73300331032573	0.44896220617424243	0.1682694300332111	0.0076278122984455195	0.07076401645604731
chr8	90828097	90830029	1933	387.3107484409437	0.36547129742315565	0.13729432379288964	0.007768828778487465	0.07144800216418787
chr7	127511663	127512981	1319	326.2186497597762	0.3754136516945582	0.14121716105948756	0.007850942828100635	0.07180452099414407
chr13	9763270	9765361	2092	405.5960023862227	0.2964307711331214	0.11180499859913919	0.008017795974078007	0.07252273066191044
chrX	101532252	101533188	937	207.0398911534603	0.3957195993254496	0.14925933053263188	0.008020114076458912	0.07253029419392729
chr7	73541280	73541798	519	55.146051120910954	0.6064313639755846	0.22892840924345476	0.008073032340848434	0.07279070292626659
chr7	127911919	127912882	964	84.38548680289381	0.49813870715682546	0.1883990624851579	0.008191777151452572	0.07323279058164026
chr4	108578740	108579801	1062	153.62307480897937	0.3637795846541336	0.13782991637141875	0.0083068382977125	0.07368070222675478
chr14	30715111	30716756	1646	287.6014152200244	0.4199984870574423	0.160128550597127	0.008718915426347965	0.07548107361187581
chr3	87905871	87907674	1804	429.76667811209006	0.35185297493866186	0.1343088248333809	0.008799918380441496	0.07575190406904575
chr11	60139061	60140185	1125	160.79837076895566	0.426624237042507	0.16285250579508934	0.008800789864438512	0.07575190406904575
chr8	47673498	47676107	2610	921.9705951003947	0.3965787860968187	0.1519409430234162	0.009051971074972309	0.0767488580422035
chr7	109492784	109494330	1547	96.80031357540012	0.4590532405989419	0.1762865495229361	0.009213808162399254	0.07748650119020095
chr2	34913409	34914823	1415	54.07295963170369	0.5264742971027209	0.20261497828802125	0.009365994330605275	0.07810707115380447
chr15	103214952	103215812	861	89.15750890408532	0.43762053917018234	0.16861192213817686	0.009447248452117946	0.07848106891868342
chr19	26749658	26750448	791	50.1624237537974	0.5576341566120936	0.2154461351838968	0.009645753539009311	0.07935603934231444
chr17	26931936	26933675	1740	153.06309392362792	0.4791589473484468	0.18535274503692634	0.009734532549923656	0.07965871976058134
chr3	133543084	133545529	2446	446.8842880384282	0.3614976520914382	0.1403852538736056	0.010022847828057386	0.08069822503643258
chr7	127745100	127746410	1311	581.6899120729705	0.4458062451332817	0.1731803554236417	0.010046316434593557	0.08075788937349944
chrX	74084594	74086051	1458	489.541907853386	0.4394851552105235	0.17132240671840923	0.010310087988995905	0.08179741969452677
chr1	93801678	93802170	493	159.2547858658784	0.4110080112370656	0.16079830536048825	0.010586884607381993	0.0827844558352027
chr13	35740593	35742847	2255	230.00986802181774	0.3288722300351289	0.12882737787679074	0.010685679027469136	0.08310778370961266
chr3	94412532	94413750	1219	366.4505824944843	0.3358331067230984	0.13183391193656338	0.01085303701736179	0.08364557883617253
chr1	85609879	85610813	935	46.21660797754264	-0.5977864943705588	0.2353272218670861	0.011077794160250037	0.08445943513900457
chr5	124439478	124440512	1035	195.12900575591382	0.4237774266083482	0.16743365516981817	0.011373233810138082	0.08552303274430795
chr4	118179280	118180449	1170	609.3463024756707	0.37985302421506095	0.15124003451962828	0.012018848620626603	0.08765398718353204
chr8	95715398	95717134	1737	365.7546693094558	0.3023020061917922	0.1205184087727713	0.01212974364732035	0.08804787616451294
chr2	153347398	153347697	300	34.549876560696696	0.6456995996706069	0.25842953954694114	0.012470190466737228	0.08922152461381629
chr6	51468924	51471295	2372	764.1759249994498	0.38448070984331517	0.15410019848460219	0.012595548403643748	0.08960143998931121
chr11	69415385	69416370	986	133.22815881948586	0.4109479704467269	0.16474079139098285	0.012613026864688171	0.08964727695135437
chr12	4916832	4918459	1628	394.8479387015582	0.3349408821221348	0.13443467551918822	0.01272132563274224	0.09003170348215808
chr15	88733074	88734675	1602	135.68473807999197	0.3981820050620542	0.16061987398143313	0.013173903196828676	0.09158131610822166
chr9	14500063	14501102	1040	145.06012544819754	0.42068466501077706	0.17085176942225075	0.013805735877278236	0.09354751446281033
chr11	60104715	60107065	2351	364.2333842675855	0.3360289298442571	0.13680173751245378	0.014036785695857855	0.09424838592429614
chrX	18161599	18163853	2255	816.2631131843632	0.35133151340590946	0.14306448712067876	0.014058846646292592	0.09433653546183361
chr12	54984598	54986588	1991	152.55950553502217	0.3261244146476072	0.13292015343847044	0.01414592813590933	0.09462667626603115
chr11	88863811	88865108	1298	338.8015984606437	0.3310124385570788	0.13497582724901375	0.01419134797691085	0.09472826556430004
chr6	108064646	108066033	1388	703.8680816920095	0.3992005133194348	0.16309252799246984	0.014377391947079312	0.09536548832341538
chr19	26751190	26751447	258	17.699912457413458	0.7716722947892143	0.31686995947611	0.014879592674911395	0.09690689338255895
chr11	107051039	107051435	397	10.681667326777335	0.979647383312395	0.4031903942734835	0.015109703592605123	0.09759473962861495
chr18	53463407	53464684	1278	43.16246414853102	0.5577090403732474	0.22982481376951625	0.015238098465047858	0.09797894563119967
chr18	74215651	74216962	1312	249.65949802622717	0.3420372109196877	0.14109554319063644	0.015344131418424747	0.0982543377307533
chr5	108065287	108066660	1374	195.47078573713725	0.3648505391010603	0.15059491990574114	0.015404452985654756	0.09845372588423856
chr13	44729850	44731377	1528	510.43487756759413	0.364790615703355	0.1513266934635583	0.015925586678447196	0.10003162158116652
chr2	48948772	48950502	1731	540.3960657439053	0.33428259920522413	0.1391471930379048	0.016289364957781105	0.101277157702378
chr6	28479625	28480785	1161	392.83946703051544	0.3317987429680506	0.13813547096806375	0.016306566248810946	0.10134864760603711
chr15	98869523	98870218	696	58.095409760498	0.45920192772729124	0.19185790215180543	0.016690843390074133	0.10252135986733832
chr3	51559377	51561921	2545	460.34174464683645	0.33758903573284216	0.14137809790992148	0.016947470933927324	0.10339275452055387
chr19	26747057	26748545	1489	75.96657409733567	0.46157318407581993	0.19342697306548517	0.01701924479202373	0.10362112597606525
chr4	8689697	8692368	2672	334.45815675654814	0.3316242749846398	0.1411073106349184	0.018765515038294964	0.10893827565210004
chr9	72924865	72926612	1748	248.65037529895707	0.33638572235207537	0.1435784467460275	0.01913601842121069	0.11003842476552235
chr7	30588037	30589692	1656	426.9933242844673	0.3807581079079687	0.16279198317582314	0.019339357150931425	0.11065813288803432
chr12	3425877	3427939	2063	574.5850029512457	0.3378331359125992	0.14454278114573813	0.019426001519147713	0.1109867994554968
chr11	43681387	43682910	1524	667.9371505557988	0.34620969843844457	0.1490471313465516	0.020188809483384838	0.11294115951735641
chr5	98179706	98181602	1897	223.15130491561393	0.3199968881823189	0.13801769569005196	0.02042103781555674	0.11356624940905317
chr5	123144701	123144958	258	30.374823557260346	0.6085861830231025	0.26267856252004795	0.020512037966141042	0.11380551143968298
chr15	103214066	103214446	381	16.504923656754563	0.7680328461460999	0.3318807850102933	0.020657690131476825	0.1141994061834356
chr15	79832004	79832372	369	48.03470147929745	0.5366288058917279	0.23287725245581953	0.021203459740622196	0.1157069636981345
chr12	83291513	83292456	944	80.63375797811905	0.4337344411861697	0.18959955233161704	0.022158826067553844	0.11814375629640035
chr18	34776669	34777977	1309	277.91615758106946	0.35201475853347736	0.153877647083115	0.022159214901942222	0.11814375629640035
chr4	152338362	152339938	1577	99.10344947729983	0.3806501677064382	0.16648744938906226	0.02223323346094781	0.11834341031736273
chrX	151520149	151522118	1970	250.82486411718514	0.326296233198126	0.14309790915204876	0.022594014568173015	0.11924870737799297
chr2	165855359	165856497	1139	237.18885700377308	0.38997870462614853	0.17154883599564047	0.02300925345371939	0.12038742867332322
chr4	129540294	129543141	2848	184.63912269865077	0.32096275972294147	0.14148741588435157	0.023299370017437836	0.12120264107155068
chr3	95355822	95357366	1545	138.9198631711093	0.34714215172983337	0.15330657905808248	0.02355163476165533	0.12173955202891999
chr19	44562340	44563187	848	91.97456615869035	0.3974144573635487	0.17631748036996728	0.024198003196465527	0.12315974839733407
chr12	113100290	113100954	665	48.96811668137986	0.46260373385389486	0.20538609660910015	0.02429943747902928	0.12337278549559291
chr15	66577034	66578439	1406	246.4970397215538	0.31513991312585715	0.14028837032510708	0.02468016922818383	0.12432561917838778
chr9	44880878	44883517	2640	540.4511060844362	0.2866455982636404	0.1285972293625129	0.025812676498485655	0.1271675765396479
chr3	134235826	134236553	728	65.4303044277838	0.4398750326824893	0.1977216546063395	0.026100138207119962	0.12795108998857752
chr4	136601095	136603084	1990	159.92553142178488	0.3224253992612699	0.14539851399752182	0.026586973970565152	0.1290189397816838
chr5	123014516	123015666	1151	104.88701258556027	0.39832829365860584	0.18079817380510307	0.02758308805075194	0.13154506669004765
chr10	80226185	80227263	1079	484.02988244280755	0.32579793360561793	0.1485920273929262	0.02833861134702574	0.13323568368313715
chr5	98182395	98183770	1376	123.04830080877231	0.3521590644455368	0.1607385362523982	0.02846037826450909	0.1335221276986788
chr18	22343289	22346410	3122	519.5400754623314	0.30339228972263327	0.13851404630715655	0.028499884301847196	0.13355541228924614
chr12	51347297	51349011	1715	268.331073616465	0.2855541550193533	0.1307917751017592	0.029015709510959695	0.1348277658874755
chr10	67185357	67186205	849	199.14233886386074	0.2988484123582383	0.1372433394558269	0.029442716661254153	0.13577582073226874
chr5	115482469	115482761	293	19.25317902037239	0.8090380816278218	0.37421992229544315	0.030623406351860807	0.1382590301867628
chr1	179516917	179518296	1380	180.42013340542363	0.3373519150156867	0.15684942534212776	0.03149190302919095	0.1402436288659462
chr1	85634157	85634823	667	30.77132523078277	-0.6500659953688528	0.30253003864000727	0.03165302349760932	0.14064579993851747
chr11	60175524	60177943	2420	370.48220852069636	0.3348918520585153	0.1563127322883959	0.03215747385455652	0.14174961485556772
chr6	21949127	21950498	1372	577.2725689116335	0.3492573593915486	0.16318837195897215	0.032337812333339065	0.14210521440306992
chr1	93803525	93804685	1161	613.6642516420914	0.3111495982834112	0.14609781533807087	0.033193516050303136	0.14381475714962513
chr11	102194373	102194782	410	21.19737744586194	0.6359744088774252	0.3007325650716948	0.034451198903692755	0.1463864642088559
chr2	93045170	93046533	1364	222.72528444980102	0.3178710971691512	0.1503161974540372	0.03445698002184408	0.1463864642088559
chr14	21499300	21501415	2116	1144.6253996234245	0.3050137666575072	0.14459318099742832	0.034904755000702954	0.14737579986763852
chr17	83705436	83707715	2280	185.3241034520033	0.3026971878344599	0.14378556178045976	0.03527400927502659	0.14814714206925506
chr18	37954535	37956443	1909	347.14761604069656	0.3067641774548752	0.14598190089779567	0.03560718322730365	0.148853846482058
chr10	85916398	85917584	1187	378.8873152435481	0.26154862201481244	0.12505219439414034	0.03648186475360741	0.1505672928812841
chr2	60124460	60125822	1363	143.59139343971347	0.29369896928627814	0.1410826908416791	0.03736526068160238	0.1522603056461435
chr11	116842606	116844208	1603	321.1864520924207	0.29990440618193054	0.1453492313094776	0.03908064761028426	0.1557306440103085
chr1	85600964	85601380	417	25.8884941712611	-0.7277085805001896	0.35458189949583874	0.04014047543320945	0.15795594301685337
chrX	139216762	139217462	701	39.38003671725497	0.4607113257213994	0.22552828939734443	0.04107130257317879	0.15971586467033527
chr14	87415735	87417619	1885	723.8821694824762	0.30129278229172024	0.1482869352136521	0.042171593792035625	0.16161788270605018
chr8	88361080	88362727	1648	158.3361157537012	0.27304435262057675	0.13517523739361131	0.04339077531051071	0.16427940942394711
chr10	63381424	63382949	1526	245.1437984164716	0.2488237685984567	0.12372580099897802	0.044315910732366806	0.1660008637385246
chr11	120624232	120625466	1235	167.90532751516915	0.33063630170899916	0.16545371320470909	0.04567750128043349	0.16863591821711713
chr5	122987137	122990092	2956	221.53659001097157	0.37890763752998885	0.19062483645371672	0.04684334049429347	0.1708230634169825
chr17	56080893	56081473	581	129.8163091883057	0.34874146299873643	0.1763392011397659	0.047965488976166155	0.17275229111639193
chr2	165883852	165885155	1304	244.30356400533498	0.3195059143030984	0.1619142226377301	0.0484609859190197	0.17360220522688932
chr6	125039283	125040235	953	97.08421518030032	0.41179492250411087	0.20897370155866338	0.04877438722984376	0.17415276801343227
chr13	47042904	47044072	1169	432.2734380727173	0.2795885870059324	0.14434837610379206	0.05275738438776884	0.18101222022881894
chr4	8712032	8712828	797	50.407883382600275	-0.384437371382127	0.20864772426344813	0.06539928734796792	0.20171302414745987
chr2	153649026	153650226	1201	78.7661581686425	0.35042079860401065	0.19066036960432114	0.06607242282064361	0.20277063543254267
chr4	150283271	150283482	212	22.536276494800497	0.5359149319780405	0.29170796077835476	0.06618590703047153	0.20293464184181942
chr10	67098486	67098881	396	108.81392581944354	0.32531514203768896	0.17722360974275653	0.06641392761759839	0.20321555270557434
chr2	120026952	120028618	1667	114.26334589918909	0.28117579227207234	0.15340118961833318	0.06681089734775789	0.20380486156613747
chr16	93603389	93604505	1117	299.40678417978484	0.2738044517839881	0.1496771903652029	0.06735471123090113	0.20460864931703016
chr14	59440315	59441418	1104	293.8722347742112	0.2357899049863795	0.12953734941672312	0.06872147692033022	0.2064711533954267
chr2	162942797	162944218	1422	146.31957710998475	0.29445462968712893	0.16338738030616495	0.0715159730237452	0.21055866743159057
chr6	85431695	85432608	914	60.16500039071777	0.3997372141315772	0.23051052760509586	0.08289348600094543	0.22601207478882798
chr10	128090781	128092011	1231	130.92882868043296	0.25334166877068875	0.14784861614948988	0.08661678284855122	0.23099536220262004
chr11	119024787	119025122	336	19.99539139975504	0.512416730309841	0.2994510399488208	0.0870465955048608	0.23159189056258173
chr10	11149068	11149981	914	410.2155223646361	0.22766776008364692	0.1336953816403073	0.08858973149956229	0.23365495128872443
chr4	150487983	150489252	1270	156.67671770681156	0.26609314617650054	0.16003913810870954	0.09637741875273928	0.24379577501963728
chr2	10372393	10373277	885	49.80868732067579	0.3340629762017222	0.2010735815741104	0.09663380880512011	0.2440507023547814
chr15	97844265	97845284	1020	84.90718812566742	0.2889954367031632	0.17437942510012344	0.09746299122302264	0.24505681804983148
chr6	47594072	47595624	1553	403.93710640784036	0.20236396050287542	0.12234186834594131	0.09811005873203395	0.24573600601195283
chr8	116732287	116733761	1475	243.6536704675978	0.21616608217592265	0.13124499660234712	0.09954931857568311	0.24744135493103508
chr6	37870282	37871697	1416	496.98440541967904	0.2173564772037923	0.13234273628388118	0.10051219419799182	0.24868423335435472
chr1	85597450	85597920	471	27.622512183986803	-0.46231023836915014	0.283840810260741	0.10336258187526204	0.25191379844715484
chr11	69413284	69413621	338	78.1720710743479	0.2961336418045332	0.1828502283041196	0.10533067697195043	0.25429265658739236
chr6	91156402	91158381	1980	251.29139375091682	0.2380859615305689	0.14912037768517833	0.11035435070493725	0.26020507438296653
chr1	85598440	85599603	1164	62.376956080404845	-0.6572702047870537	0.4126977954070668	0.11124576763727945	0.2613957224116699
chr1	85598440	85599603	1164	62.376956080404845	-0.6572702047870537	0.4126977954070668	0.11124576763727945	0.2613957224116699
chr1	85632602	85632952	351	17.388997851829338	-0.5648264619948404	0.35498106335064483	0.11157687249466777	0.26175522009053503
chr1	134560063	134561602	1540	140.77063934955146	0.2611618723071116	0.16517240105483444	0.11384439455421147	0.2642977903967316
chr2	10047773	10049196	1424	161.30100825658178	0.21848278270768454	0.1401563706237239	0.11903184567630845	0.2704957702083829
chr10	36973831	36975472	1642	603.9479149924067	0.20315318168667745	0.1330338227906304	0.12674132216127523	0.278922679976287
chr17	83782468	83783648	1181	68.59579565310307	0.27587588979989663	0.18244942900792785	0.13051663898488508	0.2826256572563103
chr15	82911043	82912973	1931	139.43653321219315	0.2385521635211726	0.15817717560421635	0.1315205795270815	0.28364459881286763
chr1	85608884	85609255	372	27.99786439998885	-0.43089177080116525	0.288242990063325	0.13494296472009806	0.28710239305753504
chr14	70553174	70555461	2288	223.02189007514286	0.2009665006601312	0.13677227164149428	0.14173755786056103	0.2938263520972466
chr5	123013541	123014304	764	71.57086246765446	0.27429667994645696	0.18684198643007366	0.14208584202175423	0.29416211087183486
chr19	26754216	26754674	459	19.25698166219288	0.46881699293626794	0.3205203358540196	0.14355640635358252	0.29568734882834385
chr8	80738217	80740229	2013	548.9178286275574	0.23058297355119226	0.16011370075301196	0.14983339715600813	0.3017887185093845
chr4	45971888	45973308	1421	284.03649809877874	0.17584648664557342	0.12281102193280215	0.15218786165240739	0.3041584692592246
chr2	10374273	10375641	1369	126.5830420518909	0.2212580616496793	0.1559300897561667	0.1559116101852601	0.30775538401128455
chrX	52911482	52913097	1616	252.62720601700403	0.1987786809882641	0.14229689580120172	0.1624348792587803	0.31346473246135426
chr10	63338239	63339848	1610	274.83181889569266	0.1814583970832464	0.12998411592550796	0.16271317173605182	0.31371823301007545
chrX	139219024	139219502	479	22.125504453727658	-0.4286611546834047	0.3072527228941967	0.16297304623416986	0.31396708179178445
chr13	73937489	73938636	1148	147.39024939822713	0.1987787599654579	0.14255304845055675	0.16319094300779594	0.31418053859391953
chr7	73516906	73517661	756	22.92033034216078	0.38585078507135584	0.2785063153461833	0.16592126375262486	0.31655974919876007
chr2	118903388	118903709	322	51.03999466902144	0.2638077201798116	0.1959925792947363	0.17829970538827541	0.32750285569188653
chr15	97811451	97813716	2266	212.17783482904724	0.21036217021007092	0.1564467964583126	0.17874657948477563	0.3278999353114533
chrX	168672488	168674759	2272	505.7432706799372	0.17508004436179206	0.13234574632630428	0.1858689958487179	0.33400366829172357
chr5	122950450	122952742	2293	238.4084916540836	0.18826812521313863	0.14308170202546286	0.1882383127309434	0.3361692076536477
chr4	74251349	74252949	1601	585.0575080899733	0.17805029942239195	0.1360075193638342	0.19049336766057465	0.3380172738842494
chr16	59471577	59472882	1306	109.93748151873082	0.21358081260383657	0.16452532885406454	0.1942310827466295	0.3408470025508225
chr6	71632205	71633652	1448	365.13630015442453	0.17793549911878886	0.13845104386442625	0.19872690139719576	0.34453444502989794
chrX	108832771	108834848	2078	297.3757711326645	0.16857906741059184	0.1345960087828268	0.21039431260883273	0.35388144641049685
chr2	165876571	165876838	268	35.531169374417004	0.3087130007339563	0.24785749840047758	0.21293840192454033	0.3557807408381405
chr7	127744496	127744785	290	35.707040656869225	0.31064913299803804	0.25757367489517824	0.2277946160056404	0.367318390781558
chr6	65778666	65779792	1127	98.55852520464418	0.18805959913397555	0.15982078841909517	0.23931907174773348	0.37569115245808216
chr17	83704404	83704871	468	28.714494762757454	0.30770759632152134	0.26212770917043576	0.24044138109540542	0.37644027463524166
chr4	136570132	136570361	230	10.862038408349598	0.46203268287931115	0.39510808028537675	0.24224934514562207	0.37779720990871596
chr6	125098400	125098636	237	27.916887637894444	0.3013443205793553	0.2586022593541089	0.24390523422981597	0.3790236218532506
chr17	83757470	83758339	870	21.535651387243725	-0.3660928089687512	0.3147588996699979	0.24479314315495174	0.3796617076387353
chr1	91973859	91974293	435	13.919438471071196	-0.4485621073343154	0.38636809752619977	0.24565374489706965	0.3802378820069979
chr6	11925487	11926875	1389	200.7106064438794	0.16400717900515302	0.14443278228141893	0.25615499598814334	0.3879009194896404
chr14	56667677	56668874	1198	343.43547649663975	0.14351381960735893	0.13020126902784257	0.2703547665463266	0.3977896874001178
chr3	134238755	134240914	2160	249.64303747421727	0.17330950112167845	0.1650745278491292	0.29377034690957915	0.41284434056506825
chr13	44839703	44841032	1330	75.33518630437968	0.19291369605333897	0.1889980466706231	0.30738809441521725	0.4214688691200147
chr12	3866286	3867156	871	37.828939229949754	0.23226000392952403	0.23043691081641293	0.3134969680459545	0.4251995966005502
chrX	144317556	144318922	1367	112.17078859374563	0.16092139094447483	0.16218196814503083	0.32108661419138584	0.42963382580663995
chr7	73520866	73521911	1046	26.808787775623255	0.26265705073324097	0.26504256886787986	0.32168582901027926	0.42991271029805445
chr13	100124453	100125298	846	50.16242830875255	0.20951726852149286	0.2117709688467362	0.32248809372631104	0.43040557727019824
chr6	120736274	120736999	726	60.41097967055663	0.19882462180046345	0.20446636613672012	0.33084787715453495	0.4356202867397586
chrX	139209611	139210368	758	28.644557397091415	-0.2577369021046759	0.26743774831320183	0.33518295794609176	0.43838471710941757
chr11	102216718	102217191	474	28.455537207086568	0.2566343518890681	0.2768250683923894	0.3538936874371005	0.44885623513403794
chr6	83455512	83457103	1592	107.90816278965731	0.15502265528819092	0.1684833134724604	0.3575169112851339	0.45086783035430583
chr6	83453869	83454612	744	32.42478724777607	0.21926350202269052	0.2393088797064028	0.35954292736670207	0.4519451968543535
chr11	102195861	102196546	686	50.781904846362515	0.2014398026141497	0.22612022280584318	0.37300821838584497	0.45958290792910317
chr2	9917648	9918290	643	23.5839143224283	-0.2613337764925357	0.3016278304531462	0.3862646206258174	0.46651142057649103
chr17	53566682	53568788	2107	123.35694353610037	0.1293938533253009	0.14963707711182345	0.38719366344787826	0.4670355716397816
chrX	47891277	47893027	1751	117.75232548873623	0.13366972181736198	0.15479823364009163	0.38785748195718606	0.4673811502849766
chr4	150404349	150405130	782	47.00247315120137	0.17950389362110877	0.21198721027709505	0.3971246910229063	0.47199905945035964
chr14	87472057	87472430	374	22.43266988778064	0.3126006743103173	0.37180456713944277	0.4004789843164144	0.4735783810744159
chr14	87470714	87471209	496	30.82604873190637	0.23949953073682026	0.29019977599767294	0.40920587718194884	0.47802904865764917
chr8	95713511	95713961	451	83.03073982507037	0.15259128728394608	0.19046864888312687	0.4230529298740885	0.4850018863286258
chr15	58133901	58135377	1477	165.32768518713453	0.1096048896299481	0.13819879256072629	0.4277219772718604	0.48728139093224054
chr7	109507027	109507631	605	26.282125682653515	-0.22263767677529087	0.28562081231956593	0.4356929613098111	0.4911537120105591
chr12	3886928	3888314	1387	201.97174392603924	-0.10609959298694806	0.1376627335104031	0.4408721781451165	0.4938016388028161
chr12	3894378	3894827	450	21.896446625296132	-0.23274981578412665	0.3191349625179377	0.4658091893158746	0.5049637587897196
chr4	150616173	150616720	548	15.091704554182888	0.25200283818405417	0.35240299399521086	0.4745482056915068	0.5089394553147923
chr4	136577744	136578062	319	15.608721202807391	-0.235706582048726	0.3350661267269841	0.48176733276070655	0.5121569496719386
chr2	165885495	165886193	699	57.465719215561855	0.14822253752495856	0.21172100883309986	0.4838747093587616	0.5130648103502804
chr11	60173827	60174065	239	29.097164536086158	0.19356672051553359	0.2828898787155702	0.4938188294660445	0.5174627710400611
chr11	69365044	69365440	397	35.9716211161625	0.1855425385464784	0.27361268285942614	0.49769490161336716	0.5190800527519502
chr1	57405842	57407199	1358	211.95669755377293	0.0981532334976814	0.14668018734915966	0.5033902912547121	0.5215205936922744
chr11	95283093	95283309	217	15.053172159917668	0.22551601425292997	0.3426398212095763	0.5104274687113375	0.5245716988592478
chr3	133091077	133092579	1503	432.12458874608774	0.0901849222531727	0.14018264813997497	0.5200043516852053	0.5283674084649882
chr4	150489790	150490263	474	33.20775944237213	-0.16202216350005597	0.2558141605024212	0.5264993281139339	0.5308684163226801
chrX	102504485	102505831	1347	87.85979258897632	0.1037967161192373	0.16399243064491728	0.5267754255072558	0.5309443060105201
chr9	31315720	31316575	856	44.18454301586109	0.1305310662557397	0.20867913058833457	0.5316358110059342	0.5328455274594162
chr16	96061957	96062538	582	18.705133093045042	0.18439925652962588	0.3004192860726279	0.539343320246136	0.5362130242481884
chr6	65780442	65781676	1235	53.81426674389867	-0.12810422366086435	0.21023217056492388	0.5422948344776177	0.5373369952342469
chr1	30861756	30862626	871	26.206259269198057	0.17174230565544735	0.2830278096930531	0.5439812310014263	0.537981020463066
chr11	102227443	102228467	1025	87.17067501258092	0.10098836850876738	0.16840597948876546	0.5487247811916758	0.5397130628639545
chr2	92330726	92331306	581	26.58900064354606	0.16308693262525473	0.2862479523528825	0.5688539983296858	0.5476929914595089
chr12	3862064	3862719	656	37.849612238115945	0.137730508434628	0.2432037059982161	0.571177983865753	0.5486351296998829
chr10	44458538	44459411	874	62.64212693267762	0.10593589332037688	0.18843868494749524	0.5739954348641074	0.5497708370194413
chr10	67235946	67236150	205	9.57179540319584	0.23845358325984833	0.42685893247854795	0.5764184547207001	0.5506685575535711
chr2	49255519	49256210	692	31.52901457782009	0.1319329906807125	0.2513027055363864	0.5995857627956853	0.5596389797693712
chr11	102197533	102198102	570	45.02206341175416	0.09953290124661893	0.21934643217932026	0.6499941461969068	0.5783604766772451
chr13	9736617	9737588	972	32.81200247633436	-0.10958271879230903	0.24151559507469234	0.6500236251084286	0.5783620100706689
chr8	25694533	25695283	751	41.43565138383853	0.10805853497443385	0.24135849520963712	0.6543627337207212	0.5797639640956809
chr17	43629296	43630350	1055	26.954655263208018	0.12348797709971238	0.2861463110333801	0.6660646015511796	0.5839334232940114
chr17	68273105	68274327	1223	50.87483386240675	-0.09050306213688343	0.22256826253130618	0.6842793323567793	0.5901460322694894
chr10	26373036	26373357	322	68.52434694129077	0.08085668004390856	0.19974896887077936	0.6856307945732804	0.590708388468237
chrX	161162342	161163216	875	58.17950136734401	0.08410277256866096	0.20863172054094223	0.6868629332871091	0.5911089648953246
chrX	152270757	152271746	990	68.95280141584203	0.06933388426066113	0.18242593368773985	0.7038964667981003	0.5965732651871789
chr18	53551974	53552950	977	52.592525973091824	0.07431554582324318	0.20137847537558612	0.7121022285265388	0.5991803176706003
chr10	67125855	67127812	1958	184.8078915533504	0.04383649513853842	0.12791458646160261	0.7318231842208223	0.605293152703253
chr4	8749885	8751338	1454	94.06116969709285	-0.05706058186755702	0.17053233721403482	0.7379248017173066	0.6071592365100069
chr14	30717017	30717332	316	22.079286002364142	0.09261548330162087	0.2854214302513031	0.7455695228098913	0.6095591422086889
chrX	139870427	139872155	1729	104.33622621604653	0.056940533605805234	0.18799432928343324	0.7619780252377425	0.6144623810561513
chr10	44460042	44460357	316	15.160824035947627	-0.09583266152902481	0.3538122274781878	0.7865007072235082	0.6220114253593072
chr6	91159013	91159525	513	53.05976397701274	-0.05390600970459797	0.199682488073704	0.7871920854351003	0.6222219689499525
chr12	34527682	34529709	2028	202.84650712908757	-0.03619064387792822	0.13929846809997898	0.7950130566088756	0.6244036830125043
chr8	25637782	25638831	1050	95.88420854266664	0.04115450529917586	0.1709305189109345	0.8097353581016801	0.6287338680435726
chr11	102220565	102220890	326	23.12771655132767	0.06782157302580613	0.28656602919930607	0.8129128349904735	0.6297086801130305
chr2	60127063	60127261	199	13.920669002697942	-0.08032110769709475	0.35670462460224917	0.8218428234507679	0.6322477458632579
chr2	161053814	161054211	398	20.191769795454352	0.06331132779030961	0.2962090764333756	0.8307508702592341	0.6346740290798372
chr2	49247957	49248423	467	10.490386843891631	-0.07780624118353521	0.40783032805056096	0.848697245446197	0.639624287123813
chr2	162942067	162942483	417	15.648401534437909	-0.06046142044377885	0.3296073792717488	0.8544569755873592	0.6411578067702803
chr5	25299061	25299810	750	34.48154909981656	-0.04437643301452766	0.2517062959250299	0.8600563487137669	0.6425871588291243
chr11	88848413	88850524	2112	66.78716215220398	0.026985949032237794	0.18893719089301056	0.8864242341643765	0.6491537434019806
chr15	58133063	58133323	261	15.885973397599962	0.03980351923885044	0.33300788755493577	0.9048576471477816	0.6539506912676677
chr12	3892819	3893212	394	21.824727140317286	-0.030052727661150583	0.281451460057701	0.9149653726959988	0.6562933629001092
chrX	139217758	139218224	467	15.48734180322711	-0.03822713213021852	0.3732278848976829	0.9184209017817783	0.657196335483174
chr11	60141114	60141533	420	31.7121123072866	0.029443826768551434	0.30241980445781375	0.9224398931021197	0.6582509420043641
chr17	56392875	56394370	1496	62.09018654704485	0.013514403723395744	0.18708519080477803	0.9424135947085855	0.6629421562583494
chrX	152269236	152269738	503	22.425460422400036	-0.010115409952829531	0.29298740448162397	0.9724584531873167	0.6694969375595895
chr14	21515239	21516267	1029	76.14145587396214	-0.0064837647464115215	0.19689316080230845	0.9737301137174297	0.6698241295822944
