## Supplemental Table 5 for "Neuron-specific chromatin disruption at CpG islands and aging-related regions in Kabuki syndrome mice"

pathway	overrepresentation_pval
Mus musculus: PRC2 methylates histones and DNA	2.71166539497385e-5
Mus musculus: Generic Transcription Pathway	1.3383734868785565e-4
Mus musculus: Transcriptional regulation by RUNX1	1.633272381655308e-4
Mus musculus: ESR-mediated signaling	3.160167613579122e-4
Mus musculus: RMTs methylate histone arginines	3.2450475169401826e-4
Mus musculus: Epigenetic regulation of gene expression	3.831563867254237e-4
Mus musculus: Signaling by ERBB2	6.05838158560301e-4
Mus musculus: RUNX1 regulates genes involved in megakaryocyte differentiation and platelet function	7.778155417797559e-4
Mus musculus: Transcriptional Regulation by E2F6	8.277945148327293e-4
Mus musculus: Chromatin modifying enzymes	0.001438376398115951
Mus musculus: Chromatin organization	0.001438376398115951
Mus musculus: RNA Polymerase II Transcription	0.0014771452262886697
Mus musculus: Cellular Senescence	0.0017321828072719102
Mus musculus: Estrogen-dependent gene expression	0.001996573046737045
Mus musculus: FCERI mediated Ca+2 mobilization	0.0026503693981520227
Mus musculus: Signaling by Nuclear Receptors	0.0027938635574346607
Mus musculus: FLT3 Signaling	0.0032874110974669968
Mus musculus: CLEC7A (Dectin-1) induces NFAT activation	0.003490071826188633
Mus musculus: FOXO-mediated transcription	0.003966466683013786
Mus musculus: RAS processing	0.004357892722239491
