## Supplemental Table 6 for "Neuron-specific chromatin disruption at CpG islands and aging-related regions in Kabuki syndrome mice"

pathway	overrepresentation_pval
Mus musculus: Chromatin modifying enzymes	1.027806499624193e-4
Mus musculus: Chromatin organization	1.027806499624193e-4
Mus musculus: Gene expression (Transcription)	1.6991814182973976e-4
Mus musculus: RNA Polymerase II Transcription	1.904118956205186e-4
Mus musculus: Regulation of TP53 Activity	8.867249604175944e-4
Mus musculus: Regulation of PTEN gene transcription	9.568632169221992e-4
Mus musculus: Metabolism of RNA	0.0010632791236793952
Mus musculus: Generic Transcription Pathway	0.0014720299645888655
Mus musculus: PTEN Regulation	0.0016813025686888065
Mus musculus: Signaling by Receptor Tyrosine Kinases	0.0018209313274516466
Mus musculus: mRNA Splicing - Major Pathway	0.002151193887653121
Mus musculus: Regulation of actin dynamics for phagocytic cup formation	0.0024380113284384938
Mus musculus: VEGFA-VEGFR2 Pathway	0.003128607032660739
Mus musculus: Amino acids regulate mTORC1	0.003128774307406775
Mus musculus: Cellular response to starvation	0.003128774307406775
Mus musculus: mRNA Splicing	0.0033227088801444284
Mus musculus: RHO GTPases Activate WASPs and WAVEs	0.0036498301780270286
Mus musculus: HSF1-dependent transactivation	0.0039488147752107915
Mus musculus: Signaling by MET	0.0043311081394524515
Mus musculus: Fcgamma receptor (FCGR) dependent phagocytosis	0.005311831130824961
