## Supplemental Table 7 for "Neuron-specific chromatin disruption at CpG islands and aging-related regions in Kabuki syndrome mice"

gene_ids	gene_names
ENSMUSG00000000706	Btn1a1
ENSMUSG00000002032	Tmem25
ENSMUSG00000002107	Celf2
ENSMUSG00000003452	Bicd1
ENSMUSG00000004383	Large
ENSMUSG00000004508	Gab2
ENSMUSG00000005148	Klf5
ENSMUSG00000007908	Hmgcll1
ENSMUSG00000015222	Map2
ENSMUSG00000015944	Gatsl2
ENSMUSG00000016382	Pls3
ENSMUSG00000017144	Rnd3
ENSMUSG00000019467	Arhgef25
ENSMUSG00000019856	Fam184a
ENSMUSG00000019891	Dcbld1
ENSMUSG00000019966	Kitl
ENSMUSG00000020032	Nuak1
ENSMUSG00000020099	Unc5b
ENSMUSG00000020282	Rhbdf1
ENSMUSG00000020315	Sptbn1
ENSMUSG00000020435	Osbp2
ENSMUSG00000020646	Mboat2
ENSMUSG00000020658	Efr3b
ENSMUSG00000020829	Slc46a1
ENSMUSG00000020963	Tshr
ENSMUSG00000021209	Ppp4r4
ENSMUSG00000021259	Cyp46a1
ENSMUSG00000021303	Gng4
ENSMUSG00000021313	Ryr2
ENSMUSG00000021474	Sfxn1
ENSMUSG00000021573	Tppp
ENSMUSG00000021589	Rhobtb3
ENSMUSG00000021614	Vcan
ENSMUSG00000021621	Zcchc9
ENSMUSG00000021646	Mccc2
ENSMUSG00000021765	Fst
ENSMUSG00000022010	Tsc22d1
ENSMUSG00000022040	Ephx2
ENSMUSG00000022098	Bmp1
ENSMUSG00000022112	Gpc5
ENSMUSG00000022114	Spry2
ENSMUSG00000022231	Sema5a
ENSMUSG00000022307	Oxr1
ENSMUSG00000022309	Angpt1
ENSMUSG00000022489	Pde1b
ENSMUSG00000022514	Il1rap
ENSMUSG00000022621	Rabl2
ENSMUSG00000022656	Pvrl3
ENSMUSG00000022865	Cxadr
ENSMUSG00000022892	App
ENSMUSG00000023868	Pde10a
ENSMUSG00000023915	Tnfrsf21
ENSMUSG00000024095	Hnrnpll
ENSMUSG00000024211	Grm8
ENSMUSG00000024420	Zfp521
ENSMUSG00000024597	Slc12a2
ENSMUSG00000024897	Apba1
ENSMUSG00000024978	Gpam
ENSMUSG00000025089	Gfra1
ENSMUSG00000025151	Maged1
ENSMUSG00000025268	Maged2
ENSMUSG00000025321	Itgb8
ENSMUSG00000025555	Farp1
ENSMUSG00000025597	Klhl4
ENSMUSG00000025608	Podxl
ENSMUSG00000025969	Nrp2
ENSMUSG00000025983	Ccdc150
ENSMUSG00000026014	Raph1
ENSMUSG00000026121	Sema4c
ENSMUSG00000026131	Dst
ENSMUSG00000026153	Fam135a
ENSMUSG00000026494	Kif26b
ENSMUSG00000026603	Smyd2
ENSMUSG00000026764	Kif5c
ENSMUSG00000026768	Itga8
ENSMUSG00000026826	Nr4a2
ENSMUSG00000026834	Acvr1c
ENSMUSG00000026836	Acvr1
ENSMUSG00000026839	Upp2
ENSMUSG00000026893	Gca
ENSMUSG00000026921	Egfl7
ENSMUSG00000026970	Rbms1
ENSMUSG00000026991	Pkp4
ENSMUSG00000026994	Galnt3
ENSMUSG00000027175	Tcp11l1
ENSMUSG00000027200	Sema6d
ENSMUSG00000027238	Frmd5
ENSMUSG00000027253	Lrp4
ENSMUSG00000027276	Jag1
ENSMUSG00000027533	Fabp5
ENSMUSG00000027695	Pld1
ENSMUSG00000027805	Pfn2
ENSMUSG00000028005	Gucy1b3
ENSMUSG00000028019	Pdgfc
ENSMUSG00000028076	Cd1d1
ENSMUSG00000028132	Tmem56
ENSMUSG00000028179	Cth
ENSMUSG00000028184	Lphn2
ENSMUSG00000028542	Slc6a9
ENSMUSG00000028949	Smarcd3
ENSMUSG00000029192	Tbc1d14
ENSMUSG00000029223	Uchl1
ENSMUSG00000029231	Pdgfra
ENSMUSG00000029248	1700023E05Rik
ENSMUSG00000029287	Tgfbr3
ENSMUSG00000029563	Foxp2
ENSMUSG00000029802	Abcg2
ENSMUSG00000029869	Ephb6
ENSMUSG00000030145	Zfp248
ENSMUSG00000030222	Rerg
ENSMUSG00000030231	Plekha5
ENSMUSG00000030259	Rassf8
ENSMUSG00000030301	Ccdc91
ENSMUSG00000030494	Rhpn2
ENSMUSG00000030516	Tjp1
ENSMUSG00000030584	Dpf1
ENSMUSG00000031012	Cask
ENSMUSG00000031137	Fgf13
ENSMUSG00000031327	Chic1
ENSMUSG00000031438	Rnf128
ENSMUSG00000031441	Atp11a
ENSMUSG00000031458	Coprs
ENSMUSG00000031618	Nr3c2
ENSMUSG00000031633	Slc25a4
ENSMUSG00000031647	Mfap3l
ENSMUSG00000031681	Smad1
ENSMUSG00000031843	Mphosph6
ENSMUSG00000032064	Dixdc1
ENSMUSG00000032184	Lysmd2
ENSMUSG00000032262	Elovl4
ENSMUSG00000032374	Plod2
ENSMUSG00000032377	Plscr4
ENSMUSG00000032425	Zfp949
ENSMUSG00000032507	Fbxl2
ENSMUSG00000032547	Ryk
ENSMUSG00000032666	1700025G04Rik
ENSMUSG00000032740	Ccdc88a
ENSMUSG00000032839	Trpc1
ENSMUSG00000033065	Pfkm
ENSMUSG00000033350	Chst2
ENSMUSG00000033965	Slc16a2
ENSMUSG00000034430	Zxdc
ENSMUSG00000034460	Six4
ENSMUSG00000034487	Kdelc2
ENSMUSG00000034488	Edil3
ENSMUSG00000034891	Sncb
ENSMUSG00000035107	Dcbld2
ENSMUSG00000035158	Mitf
ENSMUSG00000035172	Plekhh3
ENSMUSG00000035262	Amh
ENSMUSG00000035513	Ntng2
ENSMUSG00000035873	Pawr
ENSMUSG00000035878	Hykk
ENSMUSG00000036158	Prickle1
ENSMUSG00000036225	Kctd1
ENSMUSG00000036298	Slc2a13
ENSMUSG00000036564	Ndrg4
ENSMUSG00000036641	Ccdc148
ENSMUSG00000037032	Apbb1
ENSMUSG00000037169	Mycn
ENSMUSG00000037325	Bbs7
ENSMUSG00000037410	Tbc1d2b
ENSMUSG00000037660	Gdf7
ENSMUSG00000037709	Fam13a
ENSMUSG00000037771	Slc32a1
ENSMUSG00000037887	Dusp8
ENSMUSG00000038132	Rbm24
ENSMUSG00000038267	Slc22a23
ENSMUSG00000038305	Spats2l
ENSMUSG00000038331	Satb2
ENSMUSG00000038349	Plcl1
ENSMUSG00000038550	Ciart
ENSMUSG00000038576	Susd4
ENSMUSG00000039081	Zfp503
ENSMUSG00000039234	Sec24d
ENSMUSG00000039578	Ccser1
ENSMUSG00000039633	Lonrf1
ENSMUSG00000039646	Vasn
ENSMUSG00000039735	Fnbp1l
ENSMUSG00000039903	Eva1c
ENSMUSG00000039943	Plcb4
ENSMUSG00000040009	Gnaz
ENSMUSG00000040249	Lrp1
ENSMUSG00000040254	Sema3d
ENSMUSG00000040729	AK129341
ENSMUSG00000041075	Fzd7
ENSMUSG00000041649	Klf8
ENSMUSG00000041695	Kcnj2
ENSMUSG00000041729	Coro2b
ENSMUSG00000041801	Phlda3
ENSMUSG00000041842	Fhdc1
ENSMUSG00000041907	Gpr45
ENSMUSG00000041957	Pkp2
ENSMUSG00000042359	Osbpl6
ENSMUSG00000042363	Lgalsl
ENSMUSG00000042476	Abcb4
ENSMUSG00000042632	Pla2g6
ENSMUSG00000042770	Hebp1
ENSMUSG00000043587	Pxylp1
ENSMUSG00000043885	Slc36a4
ENSMUSG00000044072	Eml6
ENSMUSG00000044164	Rnf182
ENSMUSG00000045034	Ankrd34b
ENSMUSG00000045094	Arhgef37
ENSMUSG00000045506	A930002H24Rik
ENSMUSG00000045763	Basp1
ENSMUSG00000046449	C77370
ENSMUSG00000046598	Bdh1
ENSMUSG00000046727	Cystm1
ENSMUSG00000046999	1110032F04Rik
ENSMUSG00000047238	Mageh1
ENSMUSG00000048240	Gng7
ENSMUSG00000048264	Dip2c
ENSMUSG00000048388	Fam171b
ENSMUSG00000048915	Efna5
ENSMUSG00000049119	Fam110b
ENSMUSG00000049511	Htr1b
ENSMUSG00000049630	C1ql3
ENSMUSG00000049791	Fzd4
ENSMUSG00000050050	Ccdc158
ENSMUSG00000050199	Lgr4
ENSMUSG00000050822	Slc29a4
ENSMUSG00000051323	Pcdh19
ENSMUSG00000051652	Lrrc3
ENSMUSG00000051817	Sox12
ENSMUSG00000051851	Cxx1c
ENSMUSG00000051910	Sox6
ENSMUSG00000052364	B630019K06Rik
ENSMUSG00000052534	Pbx1
ENSMUSG00000052632	Asap2
ENSMUSG00000052928	Ctif
ENSMUSG00000053046	Brsk2
ENSMUSG00000053070	9230110C19Rik
ENSMUSG00000053110	Yap1
ENSMUSG00000053199	Arhgap20
ENSMUSG00000053580	Tanc2
ENSMUSG00000053965	Pde5a
ENSMUSG00000054000	Tusc1
ENSMUSG00000054612	Mgmt
ENSMUSG00000054752	Fsd1l
ENSMUSG00000054770	Kctd18
ENSMUSG00000055639	Dach1
ENSMUSG00000055963	Triqk
ENSMUSG00000055980	Irs1
ENSMUSG00000056004	9330182L06Rik
ENSMUSG00000056089	Gm5468
ENSMUSG00000056258	Kcnq3
ENSMUSG00000056476	Med12l
ENSMUSG00000056771	Gm10010
ENSMUSG00000057967	Fgf18
ENSMUSG00000058317	Ube2e2
ENSMUSG00000058897	Col25a1
ENSMUSG00000059327	Eda
ENSMUSG00000059495	Arhgef12
ENSMUSG00000059602	Syn3
ENSMUSG00000060568	Fam78b
ENSMUSG00000060579	Fhit
ENSMUSG00000060703	Cd302
ENSMUSG00000061393	Acvr2b
ENSMUSG00000062044	Lmtk3
ENSMUSG00000062859	Tcp11
ENSMUSG00000062995	Ica1
ENSMUSG00000063275	Ptpla
ENSMUSG00000063296	Tmem117
ENSMUSG00000064210	Ano6
ENSMUSG00000066456	Hmgn3
ENSMUSG00000068115	Ninl
ENSMUSG00000068205	Macrod2
ENSMUSG00000069171	Nr2f1
ENSMUSG00000070858	Gm1673
ENSMUSG00000071064	Zfp827
ENSMUSG00000071335	G630090E17Rik
ENSMUSG00000074093	Svip
ENSMUSG00000074521	Gm14327
ENSMUSG00000075318	Scn2a1
ENSMUSG00000078866	Gm14420
ENSMUSG00000078889	Gm14288
ENSMUSG00000079593	Gm14597
ENSMUSG00000089844	A530032D15Rik
ENSMUSG00000089951	Gm14435
ENSMUSG00000090053	Palm2
ENSMUSG00000091272	Gm17641
ENSMUSG00000093979	Gm2237
ENSMUSG00000095514	D13Ertd608e
ENSMUSG00000096054	Syne1
ENSMUSG00000097643	A130051J06Rik
