## Supplemental Table 8 for "Neuron-specific chromatin disruption at CpG islands and aging-related regions in Kabuki syndrome mice"

gene_ids	gene_names
ENSMUSG00000000142	Axin2
ENSMUSG00000004383	Large
ENSMUSG00000004568	Arhgef18
ENSMUSG00000005225	Plekha8
ENSMUSG00000005580	Adcy9
ENSMUSG00000005917	Otx1
ENSMUSG00000015305	Sash1
ENSMUSG00000016239	Lonrf3
ENSMUSG00000018411	Mapt
ENSMUSG00000020315	Sptbn1
ENSMUSG00000020435	Osbp2
ENSMUSG00000020646	Mboat2
ENSMUSG00000021013	Ttc8
ENSMUSG00000021259	Cyp46a1
ENSMUSG00000021279	Cdc42bpb
ENSMUSG00000021796	Bmpr1a
ENSMUSG00000022010	Tsc22d1
ENSMUSG00000022199	Slc22a17
ENSMUSG00000022383	Ppara
ENSMUSG00000022421	Nptxr
ENSMUSG00000022623	Shank3
ENSMUSG00000023826	Park2
ENSMUSG00000025161	Slc16a3
ENSMUSG00000025203	Scd2
ENSMUSG00000025656	Arhgef9
ENSMUSG00000026153	Fam135a
ENSMUSG00000026603	Smyd2
ENSMUSG00000026836	Acvr1
ENSMUSG00000026839	Upp2
ENSMUSG00000027238	Frmd5
ENSMUSG00000027438	Napb
ENSMUSG00000028542	Slc6a9
ENSMUSG00000028556	Dock7
ENSMUSG00000030207	8430419L09Rik
ENSMUSG00000031012	Cask
ENSMUSG00000031618	Nr3c2
ENSMUSG00000031647	Mfap3l
ENSMUSG00000032051	Fdx1
ENSMUSG00000032184	Lysmd2
ENSMUSG00000032285	Dnaja4
ENSMUSG00000032491	Nradd
ENSMUSG00000033849	B3galt2
ENSMUSG00000033965	Slc16a2
ENSMUSG00000034220	Gpc1
ENSMUSG00000035513	Ntng2
ENSMUSG00000037196	Pacrg
ENSMUSG00000037206	Islr
ENSMUSG00000037855	Zfp365
ENSMUSG00000038060	Dlec1
ENSMUSG00000038074	Fkbp14
ENSMUSG00000038331	Satb2
ENSMUSG00000038764	Ptpn3
ENSMUSG00000039081	Zfp503
ENSMUSG00000039286	Fndc3b
ENSMUSG00000039943	Plcb4
ENSMUSG00000040009	Gnaz
ENSMUSG00000040729	AK129341
ENSMUSG00000041695	Kcnj2
ENSMUSG00000042680	Garem
ENSMUSG00000043687	1190005I06Rik
ENSMUSG00000048142	Nat8l
ENSMUSG00000050640	Tmem150c
ENSMUSG00000052135	Foxo6
ENSMUSG00000052534	Pbx1
ENSMUSG00000052584	Serp2
ENSMUSG00000052928	Ctif
ENSMUSG00000052942	Glis3
ENSMUSG00000053580	Tanc2
ENSMUSG00000053965	Pde5a
ENSMUSG00000054752	Fsd1l
ENSMUSG00000055013	Agap1
ENSMUSG00000055493	Epm2a
ENSMUSG00000055639	Dach1
ENSMUSG00000059495	Arhgef12
ENSMUSG00000061393	Acvr2b
ENSMUSG00000068205	Macrod2
ENSMUSG00000068747	Sort1
ENSMUSG00000072214	Sept5
ENSMUSG00000072966	Gprasp2
ENSMUSG00000091735	Gpr62
ENSMUSG00000102918	PCDHGB6
