## Supplemental Table 9 for "Neuron-specific chromatin disruption at CpG islands and aging-related regions in Kabuki syndrome mice"

chr	start	end	width	log2FoldChange	pvalue	qvalue
chr1	23255892	23257072	1181	0.8246580713713952	3.86978550716181e-14	3.97603790038894e-11
chr1	24099576	24101041	1466	0.48896674200597223	8.829409948824514e-4	0.022866485435219686
chr1	34005181	34006559	1379	0.46955624995000805	0.006139349383976111	0.07969185729773018
chr1	34010886	34012112	1227	0.4533206551545852	1.4227532638964608e-4	0.006086030403198225
chr1	36556253	36558957	2705	0.2511549528010775	8.060521215642373e-4	0.02150052880311215
chr1	42952688	42953654	967	0.7017865905983056	1.0512042924404212e-4	0.0049300112687323
chr1	54250251	54251475	1225	0.6509246370647508	1.1787859253702886e-7	2.1063508815167406e-5
chr1	55405313	55406804	1492	0.4551650484418512	1.0050809976912947e-8	2.4987066727283865e-6
chr1	56972032	56973812	1781	0.34596979334824707	0.0015474636747200906	0.033297429568491486
chr1	57774713	57775265	553	1.0295294734159068	3.5105353047948373e-4	0.011863379966816008
chr1	57969277	57970520	1244	0.19128011384955343	0.0015638282476065028	0.03348759187382118
chr1	59481405	59483393	1989	0.24680036814341855	5.9370889316526964e-5	0.003293928990236515
chr1	60565227	60567600	2374	0.284645308598386	3.2892315581196967e-4	0.011331080569490967
chr1	62702831	62704358	1528	0.2272549125024672	0.006773451923939362	0.08431741912273552
chr1	66174793	66176157	1365	0.7213054701360951	1.591856606243912e-9	5.0624602680886385e-07
chr1	82289854	82292020	2167	0.28117070696595614	6.303181100581014e-5	0.0034363759821541824
chr1	85111319	85112168	850	-0.26777256615697304	2.0583316396730483e-5	0.0014470006391409202
chr1	85198415	85200190	1776	-0.48493536783422875	0.0013053820190441438	0.029804973098495533
chr1	85206438	85207449	1012	-0.47175876910512093	0.0010027811748322098	0.025165031380855872
chr1	134987364	134988325	962	0.510970784499923	6.840487883334464e-4	0.019054845881955884
chr1	135765635	135766873	1239	0.4283574739857187	6.205708687093009e-5	0.003400585779994306
chr1	152088988	152091163	2176	0.30904022979750073	0.006614951901055274	0.0831190173360625
chr1	165281626	165282775	1150	0.5556345501400676	0.002670600015362371	0.0477843859096688
chr1	167000269	167001821	1553	0.517236149760158	1.0246698604011717e-8	2.534528483623301e-6
chr1	168431558	168432801	1244	0.45234676562654796	2.217386016906086e-9	6.8877888167204e-7
chr1	178527226	178528647	1422	0.5299541378554428	6.55179538285168e-5	0.003525153579297176
chr1	178530144	178530937	794	0.7098955117133653	3.397707750000182e-5	0.0021585245394912436
chr1	182764024	182764342	319	1.0779296763294368	8.44018056465743e-5	0.004234177844670801
chr1	189921433	189922790	1358	0.5254494613525061	2.4450722542886597e-5	0.0016569169525060205
chr10	5549933	5551050	1118	0.5943939852150251	1.4354141122587192e-10	6.235037439185309e-8
chr10	20119391	20119905	515	0.612072648778477	0.002762962533485676	0.04883936805987219
chr10	22058251	22059271	1021	0.30642968633350853	4.732745348153085e-5	0.002777758408706796
chr10	26695257	26695791	535	0.6127163249628785	0.00446436512571455	0.06590272795850856
chr10	39959706	39960654	949	0.3237801053997285	6.64973890130273e-5	0.003556362894982113
chr10	52232309	52234601	2293	0.37743678882022114	2.843601938799368e-8	6.3567900229496005e-6
chr10	53750585	53751478	894	0.8100530770563503	3.283910657729452e-4	0.011331080569490967
chr10	60830979	60831796	818	0.6321770568974934	6.058403423221521e-4	0.017514956778731067
chr10	74966747	74967746	1000	0.49719669355087937	1.012199703816247e-12	7.616839818974392e-10
chr10	77901939	77903544	1606	0.4557103908966361	1.712619298466717e-4	0.006952994880324725
chr10	80806968	80808049	1082	0.24577685040226635	0.004496437790577882	0.0661024365597596
chr10	81014519	81015221	703	0.30192130201687845	0.0011416060195072858	0.027348903841425142
chr10	84440109	84441427	1319	0.23008632092674078	0.0028589313153864976	0.04985308977807587
chr10	86498373	86499279	907	0.617231015546266	0.0024217200088640844	0.04495403069078168
chr10	95894079	95895214	1136	0.4043254058822032	2.6380632323070008e-5	0.0017487073063807317
chr10	98974634	98975211	578	0.6175794318075111	0.003927975157368703	0.060671556368408666
chr10	100015448	100016729	1282	0.941060017192509	1.335251824800016e-7	2.301274640636471e-5
chr10	108331629	108333800	2172	0.5945741944545633	7.304373816298738e-9	1.9184996799763026e-6
chr10	127188456	127189949	1494	0.2935779253824806	0.0013361861125135135	0.030313983337297526
chr10	127620740	127622516	1777	0.3514137814877029	7.67416104099452e-4	0.020781207972245364
chr11	3863432	3864515	1084	0.4909682766306564	5.077997179643145e-6	4.7431121316115934e-4
chr11	20830310	20832011	1702	0.2824569601175843	5.439337931191688e-4	0.016235287197358308
chr11	23067367	23068430	1064	0.31968685502829675	2.5744199202243936e-5	0.0017214704543064491
chr11	23124333	23124862	530	0.5028619202023029	0.002582259190487961	0.04689372201994695
chr11	25288012	25288977	966	0.3863636207962665	0.0019708730511776174	0.03930546178055838
chr11	29373182	29374472	1291	0.23622165449680171	0.0018213986862840642	0.037241963886738866
chr11	30025660	30026429	770	0.9463053205945319	2.1547848882458648e-7	3.4365770023289435e-5
chr11	30266846	30268811	1966	0.6404668623398497	5.3527850787760785e-11	2.576462304665737e-8
chr11	32220967	32223386	2420	0.16200860880407636	0.006015482204671959	0.07854196938562445
chr11	33146661	33148778	2118	0.2229299583657374	0.0016201112211845765	0.03433515005399566
chr11	78465453	78466505	1053	0.24638397094404144	0.0022981871880857307	0.043356989130823094
chr11	101170534	101172309	1776	0.20571638302257675	0.006288143286218721	0.0808766031575374
chr11	105362719	105363564	846	0.35137326304472505	0.0027529400144848805	0.04873539364711129
chr11	105589070	105590459	1390	0.39679657951865194	1.7048968362038258e-5	0.0012512200379903315
chr11	111064705	111065346	642	0.5807619474654301	2.1812513802308062e-7	3.466104796927939e-5
chr11	111065527	111066722	1196	0.43806374336597	8.82151114054474e-6	7.490869497059055e-4
chr11	117413220	117415321	2102	-0.41724129224210793	0.0014239772556454305	0.03163845546183747
chr12	4038068	4039447	1380	0.3330093742657434	0.0027963920544757464	0.049259796632186395
chr12	8301186	8302572	1387	0.5436158975818891	1.8422444071796575e-5	0.0013282994845661199
chr12	12937207	12937469	263	0.7317359815744846	0.007102143629695516	0.08689068568829213
chr12	12937753	12938176	424	0.4523264496315889	0.0470904780559536	0.2425702616350087
chr12	12938780	12941245	2466	0.5272201341574142	1.620455632365445e-9	5.122918012070451e-7
chr12	21111031	21112775	1745	0.20247247193629922	1.8414430677709756e-4	0.007315874673959748
chr12	24830661	24832354	1694	0.839471936326497	1.2729935020773235e-17	2.3452824532231455e-14
chr12	29290795	29291396	602	0.6105698186692237	1.6068339456167393e-6	1.8150008075131793e-4
chr12	73111418	73113800	2383	0.4009670837254081	0.0029702406817945603	0.051092500289543916
chr12	91400112	91401159	1048	0.5208848070522241	1.299336690248761e-4	0.005718340088572666
chr12	103531677	103533275	1599	0.4811165732987095	3.987510904759139e-12	2.4772531987617277e-9
chr12	108332968	108334801	1834	0.47695865982446983	3.2368075942634466e-7	4.7509719474633566e-5
chr12	119237721	119239222	1502	1.0509992623642204	1.445023965683436e-34	3.860219672156449e-30
chr13	9276270	9277733	1464	0.9227148160610703	1.9541062569466517e-33	3.0063811330629915e-29
chr13	12105758	12107189	1432	-0.38900331799418764	4.419316492962668e-5	0.0026352029059155437
chr13	13783534	13785885	2352	0.4279766671061251	6.835882159586312e-4	0.019051949426889713
chr13	21505961	21506813	853	0.2629657027913383	1.8318648617193057e-4	0.007296803100172258
chr13	23463749	23466056	2308	0.28797279637670203	1.6350346105971573e-4	0.006745655332207438
chr13	34343915	34345769	1855	0.5323263305933661	1.283324728088528e-6	1.5069267122186302e-4
chr13	43615011	43616672	1662	0.39135448691417324	4.9579593666572425e-5	0.002885540985629651
chr13	46417907	46419562	1656	0.34815156859705293	5.604034750623114e-4	0.016615484070612845
chr13	49015136	49016762	1627	-0.3904215373848985	4.936497620546181e-4	0.015179340246454728
chr13	54071663	54072603	941	0.26539705370145356	2.6373857315114035e-5	0.0017487073063807317
chr13	54765790	54766944	1155	0.3189253158070614	0.004936760015158388	0.06968560861811039
chr13	74008812	74010407	1596	0.35888218651681186	1.3209373407247168e-5	0.0010183942718890394
chr13	75942917	75944120	1204	0.3824765571736722	1.4142402485156882e-4	0.0060593174333939785
chr13	78162974	78164004	1031	0.5563746318661497	1.8468061695948626e-5	0.0013297940236286707
chr13	78198068	78199639	1572	0.6669554165201818	4.577529623483489e-4	0.014369397973888542
chr13	78201353	78202160	808	0.6672363450369537	2.8246323176952983e-4	0.010086417932631708
chr13	84347444	84349574	2131	0.7704969945049486	4.834014737911173e-11	2.3913942464734734e-8
chr13	88821019	88823416	2398	1.0209758573816212	1.3365445393920655e-21	4.200504747325498e-18
chr13	89739048	89741557	2510	0.6569031799837858	1.0917832180402723e-27	8.333075943170139e-24
chr13	89741859	89742842	984	0.580212653844206	4.8482490389360275e-8	1.0039964551790332e-5
chr13	91807177	91808368	1192	0.19899758749325822	3.847442509417682e-4	0.012642080842681645
chr13	92425701	92426824	1124	0.5195024352270119	0.006592339717864663	0.08293240956423865
chr13	100015137	100016216	1080	0.2286807892783608	7.849255133756081e-4	0.02115526388175579
chr13	114458371	114458700	330	1.0551797075752711	1.1716336612375305e-4	0.0052883908405217785
chr13	119835499	119838361	2863	0.4550435513058045	3.442899919833724e-4	0.011723800520651882
chr14	6755994	6757659	1666	0.7867961715889386	2.779163756789092e-11	1.530767977666715e-8
chr14	11160671	11162566	1896	0.7067173482213502	1.0126355288563613e-17	1.9322445667966503e-14
chr14	18893428	18894399	972	0.8079214914113722	9.03349888913836e-6	7.62463837951878e-4
chr14	19584089	19585908	1820	0.5048256756272839	2.442387088032147e-10	1.0037790065071264e-7
chr14	21985751	21986532	782	0.7159560987538155	4.0238976472095763e-4	0.01302443687067272
chr14	21986885	21988926	2042	1.1652082361406277	4.712883633474099e-11	2.353259953819011e-8
chr14	34768323	34770056	1734	0.35270423513097304	1.7972250376163927e-6	2.0088223376544078e-4
chr14	66123928	66125047	1120	0.4983048579327759	8.832950875612445e-6	7.490869497059055e-4
chr14	67188444	67189198	755	0.491744896004762	2.3624237675454754e-4	0.008789624635143201
chr14	70519618	70521121	1504	0.313609465396997	4.7193418897654353e-4	0.01467659285360527
chr14	76413893	76416161	2269	0.8107380207126803	1.6943973507367592e-27	1.1315981847177028e-23
chr14	98167946	98168370	425	0.8706874877132169	0.004258928719719074	0.0642157150129381
chr14	99298253	99299461	1209	0.9675891599287731	5.053320791150696e-15	5.86929586455175e-12
chr14	105898276	105899265	990	0.3082583460401459	0.0010006506195084195	0.025135176780261205
chr14	115091774	115093018	1245	0.33895523694295293	2.16131550444483e-4	0.0082246613797787
chr14	120830447	120830822	376	0.5882423304056916	5.336530454973851e-4	0.015999936457948064
chr14	121035002	121036834	1833	0.7676337367402336	3.292671767010444e-17	5.4975023904518544e-14
chr15	25412225	25415036	2812	0.3891841144915463	5.1182137592296234e-8	1.0477191405558319e-5
chr15	32244238	32246555	2318	0.3238102834108034	4.796169470584205e-5	0.0028066658353145786
chr15	41446953	41448090	1138	0.526294826360952	2.4468693404677132e-5	0.0016569169525060205
chr15	42674753	42677162	2410	0.4290896199637959	1.017811762065321e-5	8.404853541764942e-4
chr15	44748185	44748860	676	0.6956308743920216	0.00237764688286061	0.04435486966137141
chr15	66286729	66287045	317	0.8628161769208911	0.0025930752713238694	0.046986047388725624
chr15	78355118	78355790	673	-0.6769407950917102	1.0498405767206352e-4	0.0049300112687323
chr15	79327310	79328820	1511	0.2556543218550481	2.811553304298184e-4	0.010066718338020825
chr15	82968246	82969681	1436	-0.5686283563672948	9.389319036485213e-5	0.004564606758984995
chr15	83366801	83367824	1024	0.5238768709287724	3.428468529594428e-11	1.795837189379908e-8
chr15	88890617	88891855	1239	0.604247730743137	1.241105862250877e-12	9.209653608339238e-10
chr15	89591342	89592381	1040	0.46630357564680547	6.86338752278011e-4	0.019108672248738762
chr15	91572509	91573711	1203	0.44468066006023027	3.38530638525457e-7	4.88836044955514e-5
chr15	93595039	93596657	1619	1.0767678471446993	4.631660457175202e-11	2.338966692761203e-8
chr15	94628833	94629423	591	0.8975041117927945	6.979774563209507e-5	0.003683443669461255
chr15	95790067	95791748	1682	0.22818994890252675	3.530776019765157e-4	0.011909182659997929
chr15	96408544	96409480	937	0.7848630208406232	1.6440886643191715e-4	0.006767332385222258
chr15	97849159	97850739	1581	-0.2530392302832022	3.8900319575696453e-4	0.012719442675080132
chr15	98108081	98109215	1135	0.40442041116661387	4.3871248941423544e-4	0.013943739164691837
chr15	101154756	101155753	998	-0.32388437537584486	0.008804626791449256	0.09905922342604452
chr15	103502468	103503775	1308	0.26506083926823487	0.0018352484882769322	0.037367841284738336
chr16	4639782	4641601	1820	0.6956767527601535	2.0947765453614682e-15	2.797980456106756e-12
chr16	15886458	15888578	2121	0.4058465674466307	1.4847432410467837e-5	0.0011157033101181833
chr16	16212735	16214451	1717	0.44160267800166414	0.0016590108629102127	0.03491029303002005
chr16	26581024	26582269	1246	0.19800663279203873	0.0014397809335555366	0.03181318030670612
chr16	31428467	31430347	1881	0.19835943275523496	0.005047083191215353	0.07066413752040818
chr16	46496267	46498588	2322	0.6861933028323136	9.063252174686976e-5	0.004462942496028909
chr16	58407966	58409321	1356	0.31175800463244757	2.634457054522132e-5	0.0017487073063807317
chr16	77644150	77644626	477	0.8399329484396972	0.002231317524227353	0.042500640597276755
chr16	78301224	78302574	1351	0.6621537252708605	5.657369890677198e-5	0.003168350104903767
chr16	85172167	85174067	1901	0.5403321662687998	1.67026753929518e-9	5.249332529766894e-7
chr16	90829830	90831652	1823	0.4393623015694136	0.0030476278065012844	0.05195530523774332
chr17	8800247	8802399	2153	0.7092884619473104	6.147757117395138e-9	1.675820872446988e-6
chr17	13682454	13684286	1833	-0.38945444883228875	4.1401314027377233e-4	0.013316726777681849
chr17	28079573	28081011	1439	0.3391808028394416	2.0160678820881078e-4	0.007788430273558245
chr17	37028479	37029358	880	0.30038115938951715	0.0032068030112024485	0.053665727435065355
chr17	43016208	43017872	1665	0.25465542824954485	4.212142740161882e-5	0.002542885320387387
chr17	62862430	62863229	800	0.4286793481909481	0.006223337713928091	0.08043137187039115
chr17	62879965	62882603	2639	0.5192149490431942	1.4229296634077264e-6	1.643489101326666e-4
chr17	62882789	62884576	1788	0.49557590670098484	3.942224594271634e-7	5.5573675190353644e-5
chr17	63849514	63850581	1068	0.661956926341708	2.047792568384227e-4	0.007888173727804695
chr17	63863104	63864654	1551	0.3709877544135867	1.0125670402876874e-5	8.387471113101603e-4
chr17	70873127	70874224	1098	-0.5040395110834094	7.530941649201032e-4	0.020497266531793665
chr17	80061136	80063145	2010	0.20790655464671243	0.004510470486491306	0.06622268041971936
chr18	7692752	7693898	1147	0.4180341490949061	2.6392309928165393e-7	4.017159165714376e-5
chr18	13969894	13971625	1732	0.45924476311595286	2.0297277046255558e-5	0.001428772126504494
chr18	13972271	13972968	698	0.4643386073981643	9.878453299831443e-4	0.02495430878383419
chr18	15149288	15151424	2137	0.25198217900360614	0.005524391514531399	0.07476085695525958
chr18	36348219	36349361	1143	0.28109009519309436	1.8578940776692884e-4	0.007352823603207007
chr18	57877910	57879626	1717	0.2474438948344644	8.194160581822707e-5	0.004149721743048641
chr18	61535598	61537094	1497	0.4510970819011145	0.0013177393539562754	0.02997184409228722
chr18	75695288	75697756	2469	0.6562059000807838	2.5223097038632344e-5	0.0016951114109765087
chr18	84798760	84799873	1114	0.5457889787970921	5.4947419257639335e-5	0.003112854284374586
chr19	8251707	8253046	1340	0.47146440602221257	0.0016260322994814326	0.034419676400765285
chr19	23758047	23759827	1781	0.30452160670467077	2.3513508395538554e-7	3.641374145590611e-5
chr19	37298832	37301940	3109	-0.8289804639981199	0.006183950438428724	0.08009566522779267
chr19	42794854	42795546	693	0.3620970132109586	0.007037418434894551	0.08651527936552054
chr19	44314239	44315331	1093	0.48754163454759014	2.535791246777174e-5	0.0017001258559163014
chr19	55098424	55100062	1639	0.17668636952361108	0.0030121261444324724	0.05161358317483432
chr19	58452813	58456133	3321	0.24428909433387927	0.0016248492659784398	0.03441446154870143
chr2	6871741	6873072	1332	0.24394322792890133	0.00695139847239137	0.08583672060437096
chr2	12301439	12302449	1011	0.35348760858366374	9.741541375926135e-4	0.02472865731351176
chr2	13010122	13011735	1614	0.5655882227012544	4.991642470941881e-4	0.015283224944879987
chr2	14054811	14056522	1712	0.27138868505811514	0.001357738871694039	0.030672704609446877
chr2	20961428	20962628	1201	0.32544396716886015	0.00447570889617476	0.06600251177125872
chr2	26586343	26587502	1160	0.256785997132211	0.0055632738896565165	0.07517280259501175
chr2	29251134	29253952	2819	0.31753157214698147	5.348487076619553e-6	4.952472845593806e-4
chr2	49619008	49620366	1359	0.5314377315786821	2.2177707046128317e-10	9.257071925782136e-8
chr2	51146938	51149366	2429	0.5283334681460427	5.08816235138339e-7	6.830379806104161e-5
chr2	57114196	57117825	3630	0.4042824115227144	6.106416763862752e-10	2.1750144567879464e-7
chr2	57123146	57124701	1556	0.3969125263006855	1.2335194230857492e-5	9.617622055562566e-4
chr2	58357050	58358403	1354	0.9117952111804765	2.668944630520422e-12	1.8050092762334813e-9
chr2	58566444	58568053	1610	0.5528637635572797	2.7397351342646784e-8	6.202453849893274e-6
chr2	59160259	59162058	1800	0.4135268013860773	2.8982999404181945e-12	1.911724361040578e-9
chr2	60283628	60284564	937	0.28936466979807807	0.005378817414167632	0.07364495031141266
chr2	60962094	60963352	1259	0.6062490268002728	1.026747010370917e-4	0.004846006423680057
chr2	62663915	62664776	862	0.2903613126122878	1.1434781740782949e-4	0.0052186950293855415
chr2	65668519	65669021	503	0.6774030637969704	0.0033226113581334145	0.05497667444395977
chr2	66124003	66125425	1423	0.5435671251290801	1.3706316514613683e-5	0.001049137231272084
chr2	76406022	76407545	1524	0.5351710583470181	0.0014481131325483768	0.03194444290197504
chr2	79370030	79371376	1347	0.5221150780053957	1.3688537326879933e-8	3.294359843491056e-6
chr2	83812336	83813660	1325	0.4473154312125522	2.4938780858472657e-5	0.0016844793870113167
chr2	90889328	90890660	1333	0.39968486703234085	7.626512973882898e-5	0.0039406915261562
chr2	91457319	91458936	1618	0.45443993844124914	0.004908048262651045	0.06950066896400063
chr2	94272907	94273983	1077	0.5296636605374175	0.0019254648984009756	0.03874699669585002
chr2	104711251	104712836	1586	0.36633032537860283	0.0069589574965300376	0.08588623471043454
chr2	109917207	109918512	1306	0.5643429078976278	3.63608971049129e-7	5.18048341102334e-5
chr2	121806305	121807704	1400	0.5901150485262732	1.3649512191940657e-9	4.4467247543697144e-7
chr2	124609508	124611104	1597	0.27550074086502785	0.005941551287123024	0.07809294825889788
chr2	135658431	135660102	1672	0.454721277613793	2.25658779416901e-4	0.008499196363359222
chr2	137114348	137115049	702	0.7486674034061594	3.121961647390719e-5	0.0020048006876953175
chr2	137116711	137117619	909	0.6359229719891113	8.254141476359416e-4	0.02186416899958612
chr2	140395017	140396210	1194	0.9096197148304932	6.503116834474952e-9	1.7372348231538911e-6
chr2	151008384	151009972	1589	0.48139680554375464	5.211077722919142e-5	0.0030051246674196743
chr2	152396183	152396525	343	0.20235008989616393	0.023326035611664367	0.17062675648274972
chr2	152396962	152399220	2259	0.13723800623271296	0.005725189992621127	0.07643280263087307
chr2	158610596	158611208	613	0.38592289273993313	0.005034857975737985	0.0705436153767882
chr2	164168077	164169056	980	0.6998686764370757	1.4970428958029364e-9	4.81829206928814e-7
chr2	175800583	175801416	834	0.36254970541333725	0.007731975937018963	0.09155632838520213
chr2	176423160	176424099	940	0.4207546033018382	0.0034540577030776074	0.056245829177948736
chr2	177464377	177465137	761	0.431616765493423	0.006086607444604422	0.07935427061144323
chr2	177896671	177897533	863	0.48641754760804073	0.001157387412339517	0.02763673026896143
chr2	180894313	180895111	799	0.5647084108469862	2.476577617267768e-4	0.009081537009726344
chr3	10012076	10013513	1438	0.49889500718678664	4.931772863747718e-11	2.4173722595554996e-8
chr3	27983894	27984510	617	0.7853869682731834	6.69201709229858e-4	0.018778334151519156
chr3	36150579	36151670	1092	0.3637465158549848	3.777256511546674e-5	0.0023411873997865717
chr3	36612842	36613938	1097	0.4460108988795815	3.241797237306658e-6	3.286564788197527e-4
chr3	57846968	57848316	1349	0.21178574348944784	0.002021251369134465	0.03998183368548912
chr3	59005613	59007492	1880	0.8839741217880993	8.481267021948066e-11	3.90633705027088e-8
chr3	68869231	68870799	1569	0.320400305870449	3.930786469006806e-4	0.012829145727638505
chr3	81036105	81037811	1707	0.39706058142252165	2.4033432978880223e-6	2.552788242579327e-4
chr3	82074388	82074780	393	0.8971760488594213	1.288221830244177e-4	0.005674097823905395
chr3	84479275	84481078	1804	0.42287495769703465	2.698947627510399e-5	0.00177374966312919
chr3	86998599	86999957	1359	0.19385251263509864	0.008297737228689987	0.09550398795960091
chr3	94757685	94758767	1083	0.21459985571696477	7.316881342632949e-4	0.020047414326274784
chr3	95881839	95883292	1454	0.23828622825780207	0.007401149206269224	0.08916050113762572
chr3	95985397	95986629	1233	-0.4078217990592225	7.78540223355928e-6	6.741598071576416e-4
chr3	95987095	95988353	1259	-0.04014175045614413	0.6826615319001841	0.6708432451948476
chr3	97255131	97256669	1539	-0.84361745486189	7.295759053849301e-7	9.325264660032227e-5
chr3	121262164	121263510	1347	0.27801386666322997	0.0065646380088121275	0.08279837185082828
chr3	122618601	122620947	2347	0.28748850287671396	9.049790685775595e-4	0.023301688849258
chr3	122728727	122731020	2294	0.5286197748839663	9.136742124453987e-15	1.0169909671001151e-11
chr3	123266762	123268195	1434	0.2365888678292865	2.3750937240538792e-4	0.00882447407194262
chr3	130180185	130181597	1413	1.0763792391702562	4.135123314353897e-13	3.5633931526933133e-10
chr3	137963346	137964244	899	-0.27936915072829255	0.003268317704103655	0.05436453719478421
chr3	148987059	148990831	3773	0.4159432470075119	1.1748920384134267e-6	1.4074405762346022e-4
chr3	152092552	152092982	431	0.9403925301712563	0.0010719627606383144	0.026271820625518482
chr3	153262460	153263194	735	-1.1614710796024406	6.480051020628313e-13	5.245675907081858e-10
chr3	157924564	157925475	912	0.4779182917273659	1.48816006841644e-6	1.706202978146391e-4
chr4	5644119	5644531	413	0.8022104343220925	5.484715963702313e-4	0.016334230070067332
chr4	12906743	12907497	755	0.5871480243172628	0.0012517432938264732	0.029074031748747873
chr4	24966110	24967124	1015	1.413286164905061	2.9485025198446287e-15	3.750759157206533e-12
chr4	41910301	41911117	817	0.775189012042666	9.716817938349706e-6	8.124378959288695e-4
chr4	53630904	53632133	1230	0.9361942755421472	2.7938629051500557e-10	1.1100784907422946e-7
chr4	57433935	57434796	862	0.8739914654214442	1.7931319630583884e-4	0.007183847349894617
chr4	93334503	93336031	1529	0.5959513249210707	3.235116606862007e-11	1.7459094264529393e-8
chr4	117835079	117836933	1855	0.2088052142549673	1.4412014647529912e-4	0.006130586447557252
chr5	8893210	8894996	1787	0.18383717737691083	0.006891435081745443	0.08540801176028796
chr5	9265492	9266917	1426	0.35645679655661155	1.7946051813244975e-4	0.007183847349894617
chr5	12383426	12383738	313	1.0785083014596146	6.254525002947073e-4	0.017898514191246547
chr5	20701542	20702913	1372	0.4170099611902997	6.653410954992896e-8	1.3162819636897147e-5
chr5	23674709	23676560	1852	0.24324915703444594	0.0038242836258273053	0.059787998168452254
chr5	24602029	24603166	1138	0.329766612128563	0.0032092305493667157	0.053665727435065355
chr5	33983152	33984148	997	0.46241937995010646	0.0013574661657410234	0.030672704609446877
chr5	36529780	36530715	936	0.42661944680679265	8.710644728899245e-5	0.004329211487234002
chr5	66675695	66677105	1411	0.2723537805919315	0.002316615945464452	0.04353662987413098
chr5	75155782	75157487	1706	0.37685833606966906	0.008426102828599824	0.09637931889442491
chr5	77015595	77016397	803	0.4514287115453038	2.3278134383736225e-5	0.0015944853513421035
chr5	92674895	92676088	1194	0.5548969999245386	3.6623413999935636e-5	0.002283205331111456
chr5	97935015	97935990	976	1.1387243294801164	1.894486147306804e-32	1.6869691825498082e-28
chr5	98166816	98168213	1398	0.487182186662396	2.516191630574648e-4	0.00917913241212488
chr5	106574104	106575456	1353	0.37154452860818543	0.0034976206986247708	0.05666162486297976
chr5	107288290	107289799	1510	0.2480781663071085	0.0011642238865373342	0.027665656422693505
chr5	110362942	110364368	1427	0.25875329200761243	0.004386879719043642	0.06524924184123018
chr5	134098643	134100159	1517	0.29737991646884604	5.934474687002702e-4	0.01733546684113605
chr5	142700948	142702904	1957	0.38075786431808883	5.991885417065232e-6	5.389444700741567e-4
chr5	143000224	143001272	1049	-0.8246620002894326	8.454119918976928e-7	1.0602926970252297e-4
chr6	8777468	8778581	1114	0.6246130814062164	2.364781929671686e-5	0.001613601546366119
chr6	14900653	14901953	1301	0.6696824828660569	6.755493357540478e-4	0.018880029645523724
chr6	28134722	28136309	1588	0.5626033800952273	1.478281245069295e-4	0.006238645764616487
chr6	31563346	31564423	1078	0.6085317272652583	2.439174113266288e-4	0.008975179669536624
chr6	37419180	37420171	992	0.6612131131289991	4.804709499445886e-5	0.0028085871485286126
chr6	58639950	58641015	1066	0.7189561852724229	3.4046078147798557e-11	1.795837189379908e-8
chr6	59023705	59024973	1269	0.4974168136842513	0.001167302008285462	0.027706055705459684
chr6	61179811	61181658	1848	0.484445416887809	8.682174586202592e-10	3.0121372657807087e-7
chr6	67531119	67533490	2372	0.4028133621326	2.321611141587532e-5	0.0015943249689121094
chr6	83866654	83868289	1636	0.16583093405183946	0.004669750347233861	0.06750386910147199
chr6	90369105	90370622	1518	0.25491536598873826	1.4443368576843584e-4	0.006134156025592239
chr6	90987716	90989550	1835	0.4465830478192236	5.892576998260565e-5	0.0032760373451738573
chr6	97806474	97807813	1340	0.23692495811609923	0.0022792673381885815	0.04319834977702492
chr6	118454898	118455812	915	0.5152407659546472	4.8789658602064844e-8	1.005353290219374e-5
chr6	121109129	121110641	1513	-0.38768256319761235	1.5867876438330563e-7	2.6493284124193186e-5
chr6	128200096	128201487	1392	0.3552550736187978	6.452750031358677e-6	5.765150153319818e-4
chr6	131352648	131354828	2181	0.37868766845540036	2.851677948347316e-4	0.010157250976488064
chr6	135087532	135088406	875	0.6013218197701085	6.909597012390303e-6	6.101889090377652e-4
chr6	135167667	135168649	983	0.4115599760240671	0.00784084508880213	0.09247655376878983
chr6	137169232	137170010	779	0.47167667502023597	2.2844165542277719e-4	0.008565000638560522
chr6	140423663	140425245	1583	0.5007485455401323	1.0569170793196874e-6	1.2804696579382516e-4
chr6	145746044	145747710	1667	0.3034708403007099	4.782231636779203e-7	6.48487115549738e-5
chr6	147475588	147476952	1365	0.3995144025935301	5.450956973103269e-7	7.244587567509219e-5
chr6	149408404	149410131	1728	0.4839577630923775	2.956329619305493e-8	6.581252874714095e-6
chr7	29303524	29304326	803	0.46152974165878347	1.4060674595102064e-4	0.0060339786816048235
chr7	35333222	35335410	2189	0.18643566772983408	0.0021154507260559563	0.04102497038326627
chr7	52005231	52006595	1365	0.4077272914592498	1.6393127575131136e-6	1.8477807670505339e-4
chr7	65370388	65371370	983	0.6486694017790425	0.0019916429160366793	0.0396066070346525
chr7	73399405	73400187	783	0.5650691203959471	0.0010907146365506095	0.026512483934013228
chr7	84779090	84780006	917	0.35023626859515744	0.008554029609570234	0.09730096655105992
chr7	89403295	89405146	1852	0.30222196920738903	6.25129093927359e-6	5.594513754995408e-4
chr7	97081122	97083087	1966	0.27906608717988696	4.2303833431430814e-5	0.002548172877553112
chr7	105580736	105581952	1217	0.2003925525239452	0.0037656170429341707	0.05929410383158901
chr7	116031357	116034722	3366	0.2846245180867089	3.085385107190308e-4	0.010781243597749708
chr7	116039166	116040773	1608	0.2992235508997024	0.00012293833029048749	0.00546762891036721
chr7	136894087	136895046	960	0.6752451764488905	4.050654693278846e-9	1.1698238176418533e-6
chr7	141949188	141950864	1677	0.5243293848489223	9.473041324093618e-7	1.1635020162998979e-4
chr7	142094504	142095882	1379	0.3274211078327377	2.9076179859896067e-4	0.010281106257149062
chr8	12756559	12757749	1191	0.6118493462922449	0.0010456813789529852	0.0258650063027442
chr8	13889126	13890781	1656	0.25752278433475806	2.2637077755454288e-4	0.008517241932737467
chr8	20557214	20558293	1080	0.34980726783117505	6.828679868370492e-5	0.0036266507776132415
chr8	36247910	36249862	1953	0.24393785273469099	0.0012856466989985347	0.02950568003013305
chr8	46210387	46211589	1203	0.28412448246470484	7.839063503966056e-5	0.004019420369345589
chr8	60632302	60633309	1008	1.023679728110783	1.466914702747799e-18	3.2655819369314085e-15
chr8	73352457	73354492	2036	0.5555517905808368	1.6606600778524257e-8	3.908605632736803e-6
chr8	76898901	76900640	1740	1.0388803510988662	9.019790663056647e-27	5.354524551246871e-23
chr8	76901625	76902656	1032	1.3333952829651299	8.196416161433376e-33	8.758323089148708e-29
chr8	79027827	79031154	3328	0.29669679226506257	4.396373580091638e-6	4.2629472219685947e-4
chr8	79397900	79399938	2039	0.19033221023320618	0.002360619898459001	0.044120353092902784
chr8	95676840	95678768	1929	0.5826899490845929	1.801973441828979e-5	0.001308089732879219
chr8	95702367	95703725	1359	0.41874846101703156	6.047154374819106e-4	0.01749246950877744
chr8	117801525	117802645	1121	0.1838103914892724	0.0035490969000592574	0.05720069288908132
chr9	8003095	8005165	2071	0.4129474853328745	0.00492901800551128	0.06964123930044605
chr9	8042301	8043365	1065	0.583603118783642	1.639437416280429e-10	6.951703856895313e-8
chr9	8133691	8134882	1192	0.963818876959263	4.639810827914575e-17	7.511960568189812e-14
chr9	15709055	15710485	1431	0.5684651559945528	8.201431148221938e-10	2.8639483265837893e-7
chr9	37384301	37385035	735	0.5713723681522375	4.400213507404672e-4	0.013968719586741762
chr9	37459703	37461096	1394	0.40096208742556605	1.6147956015718598e-4	0.006677624739775635
chr9	43105070	43106932	1863	0.36024867535800853	1.0267043404915841e-5	8.449836461557968e-4
chr9	44798857	44800169	1313	0.2601081507423976	2.289842907002193e-4	0.00857932517338586
chr9	50500413	50501507	1095	0.5537968900805145	3.011089695081467e-4	0.010563084515567419
chr9	50698364	50699701	1338	0.29797371798392486	0.006070737978652326	0.07920535554323822
chr9	50738914	50739894	981	0.4920369094302462	4.6143413806482844e-4	0.014434070447173918
chr9	51764794	51765852	1059	0.553019782330791	0.006191458788685046	0.08015405219267024
chr9	53383929	53384799	871	0.9067184459592068	5.0762987967156995e-14	5.1172693043956675e-11
chr9	54916752	54917754	1003	0.40341824549028027	1.117264725681868e-5	9.01706215612688e-4
chr9	62363041	62364138	1098	-0.36099747772243024	0.0033378635758681704	0.05512660698798904
chr9	62536416	62537377	962	-0.4261324319065161	0.005628567466541995	0.07574855189105437
chr9	75313639	75314935	1297	0.23368335195480042	0.004943393225773187	0.06976080987940682
chr9	75625103	75626457	1355	0.5776390065463376	4.0840267674364146e-7	5.727044656906974e-5
chr9	76014331	76015874	1544	0.49424464572192384	2.7715336690031926e-6	2.880872282795113e-4
chr9	81631613	81634419	2807	1.2102292982937048	3.941543262553726e-11	2.0445420091652913e-8
chr9	83145438	83147061	1624	0.20351443988011578	0.001878592868266915	0.038061815948774454
chr9	83805185	83806752	1568	0.32553945420564545	0.002611141278114632	0.04716241447954855
chr9	88547304	88548553	1250	0.2614542318464229	0.005229335223533795	0.07217557907418745
chr9	90270078	90271210	1133	0.36097344079288973	3.873723469035539e-4	0.012693368610428324
chr9	92457459	92458276	818	0.7298338743942944	3.452348038072938e-8	7.528621304552012e-6
chr9	92541948	92543020	1073	1.1532103648942296	1.2499722884003252e-9	4.122420942422795e-7
chr9	95405368	95406260	893	0.5814483183322268	0.005434994674266364	0.07407642610833143
chr9	95406804	95407710	907	0.8015684486184611	8.539283324420031e-4	0.02233314891305147
chr9	95749660	95750770	1111	0.5182415972679106	4.628907480901381e-5	0.0027327310203787533
chr9	96888745	96890211	1467	0.26370624790683345	0.003430814218224987	0.056038128463965456
chr9	100400349	100400770	422	0.6562487010739133	0.003635775509366619	0.058072149731281275
chr9	102834635	102835654	1020	0.8278972414864002	9.121518613253843e-7	1.1333542002495225e-4
chr9	114026325	114026897	573	0.850480701696763	5.357368408086873e-4	0.01604440542801084
chr9	119401428	119403376	1949	0.5334870364501645	3.7216401984107407e-6	3.6958903129849513e-4
chrX	8892182	8893715	1534	0.9920022073778061	8.97452433998325e-19	2.0847336146648327e-15
chrX	13845337	13847736	2400	0.24591245415861857	0.0012244651669485551	0.028647445437396255
chrX	53607785	53608421	637	0.6939308399122093	1.532501313275566e-4	0.006416779950175298
chrX	59133564	59135517	1954	0.5933030788583964	2.828487739557193e-6	2.928677591875504e-4
chrX	75874665	75875310	646	1.0453414808548953	3.468782556998827e-6	3.483633110756677e-4
chrX	94540341	94542481	2141	0.7790269541444202	3.2133146041374027e-13	2.814429525452671e-10
chrX	99198601	99199795	1195	0.32304917218460355	0.008733763572818442	0.09865303333110607
chrX	99975107	99976703	1597	0.6457389341184859	9.923000618022788e-13	7.573767059960246e-10
chrX	103355959	103357459	1501	0.5729809175938314	9.032167916123641e-5	0.004451738916207717
chrX	103820850	103822760	1911	0.8847238660699002	1.4820396324188907e-17	2.6394019198950895e-14
chrX	104199626	104201620	1995	0.4660051378055273	1.6479682556043014e-4	0.006778079463568571
chrX	114474018	114474607	590	1.036868190049948	3.959714198297703e-5	0.0024401229450466523
chrX	133688428	133689377	950	0.9211473325154561	3.031136943388357e-8	6.719786586749444e-6
chrX	139609880	139611265	1386	0.7530817146480214	4.112933552915823e-12	2.5258026002451392e-9
chrX	150812534	150813743	1210	0.35233538394864966	0.0018982493172831107	0.03833773990702911
chrX	151169050	151169956	907	0.6566213439881223	0.004608754338081994	0.06707584311335393
chrX	153036870	153038954	2085	0.3513655901296962	0.0011974132937949682	0.028170457914808954
chrX	153237312	153238659	1348	0.35223712003447694	0.0042168789450656215	0.06380583281579438
