## Supplemental Table 10 for "Neuron-specific chromatin disruption at CpG islands and aging-related regions in Kabuki syndrome mice"

chr	start	end	width	log2FoldChange	pvalue	qvalue
chr1	23255880	23257186	1307	0.3109183794190998	0.006784015902416241	0.1405487891840028
chr1	24099616	24101170	1555	0.33041350276498127	0.00874136002624677	0.15973008010479853
chr1	34005190	34006564	1375	0.50612893277997	1.350191887769643e-4	0.012563893201535883
chr1	34010981	34012117	1137	0.500786984768147	2.19421867265157e-6	5.964522167717393e-4
chr1	36556575	36559174	2600	0.16436385564724879	0.026141206803113343	0.2668319306910707
chr1	42952440	42953893	1454	1.0069156693627401	8.903929459756719e-13	2.48589605005055e-9
chr1	54250223	54251242	1020	0.28749159463412194	0.0014112853940180118	0.06028427702874299
chr1	55405322	55406795	1474	0.13473901286212703	0.08400570782829583	0.41939968235517966
chr1	56972044	56973730	1687	0.24591654256585685	0.10758287976849983	0.4562696394814529
chr1	57774104	57775479	1376	0.8775540628522889	2.098882254889954e-9	2.2890188235036426e-6
chr1	57969271	57970500	1230	0.11969699481608889	0.03722062436599669	0.3104582783398526
chr1	59481404	59483431	2028	0.13532809556944655	0.027280848918549983	0.27217564422187757
chr1	60565242	60567527	2286	0.13813422800817665	0.05090411639895699	0.35018642576639414
chr1	62702827	62704106	1280	0.22198727114300737	0.027544039356689424	0.2732195420503829
chr1	66174748	66175934	1187	1.4743813495803302	3.983177046125398e-35	2.780166928087301e-30
chr1	82290042	82291992	1951	0.3409821221733497	0.0010696863309332487	0.05103326827141035
chr1	85111319	85112168	850	-0.46449459880178384	0.004171672090602078	0.10971108437513696
chr1	85198215	85200220	2006	-0.27201726354020483	0.06747896826137378	0.3882514561349515
chr1	85206583	85207357	775	-0.6915563835310654	0.001161360717068231	0.05387917919270493
chr1	134987284	134988252	969	0.30647601529928425	0.02584779247375792	0.2658857100705562
chr1	135765678	135766907	1230	0.23773865859047252	0.01767976349609701	0.2229805241976656
chr1	152088883	152091084	2202	0.18045847269795529	0.0030827618358278998	0.09310104996868954
chr1	165281533	165282598	1066	0.4760941022150175	0.01910708198766712	0.23083169722981114
chr1	167000318	167001977	1660	0.3468489627919704	0.0026707357516002374	0.08598306150210734
chr1	168431741	168432777	1037	0.3006470079037493	0.004698956263654164	0.11710990761798756
chr1	178527221	178529207	1987	0.5284735550596629	3.469862646970353e-7	1.4080727672154285e-4
chr1	178530179	178530974	796	0.7366645307112444	4.0407994890874336e-5	0.00553225482448074
chr1	182763565	182764864	1300	1.0006725855850525	4.7264783512249674e-15	2.749145269013015e-11
chr1	189921394	189922851	1458	0.30448441464666165	1.0042427844854855e-4	0.010274874455874095
chr10	5549938	5551031	1094	0.2771112003778112	0.009224403235727829	0.1634230362061174
chr10	20119259	20120020	762	0.2740774201658464	0.06987053983447236	0.3927215211550473
chr10	22058215	22059281	1067	0.5085874695134183	8.523553535659337e-11	1.4161245617979367e-7
chr10	26695059	26695967	909	0.2720215067966059	0.039860957311748525	0.31858514872640314
chr10	39959718	39960654	937	0.14716740016830532	0.03940513946719808	0.31723057158470025
chr10	52232413	52234510	2098	0.3347732384540674	0.004841765473963476	0.11881272692983214
chr10	53750419	53751733	1315	0.5477295662987376	6.033897998494708e-4	0.03509602901697345
chr10	60831020	60832194	1175	0.30464962118105193	0.011790786384723114	0.18450866958668793
chr10	74966741	74967723	983	0.31465783028569094	2.367251151402893e-4	0.018691034267013552
chr10	77901844	77903708	1865	0.44045581391482813	5.354611021048452e-5	0.006685861594198448
chr10	80806939	80807807	869	0.19670813839164147	0.07446839016725232	0.4020827846141959
chr10	81014367	81015221	855	0.2616228585534164	0.020487772824964265	0.23866583710976003
chr10	84440121	84441515	1395	0.51566334374643	5.799400483039517e-7	2.1762632005378275e-4
chr10	86498389	86499166	778	0.3656052437097802	0.07124859904925679	0.3954720299900815
chr10	95894065	95895341	1277	0.3699473618634769	0.0012148349625067827	0.05527556429734925
chr10	98974629	98975155	527	0.521114473641652	0.06986116220114609	0.3927215211550473
chr10	100015512	100016701	1190	1.1955606896238524	9.963719209874738e-10	1.2418659378137252e-6
chr10	108331678	108333874	2197	0.32290904069726645	0.001384922200568832	0.059669393679140544
chr10	127188461	127190081	1621	0.28360703870818843	0.028353410432293145	0.2768752054450887
chr10	127620922	127622501	1580	0.276445603003865	0.0025135213326175935	0.0834624976284222
chr11	3863463	3864623	1161	0.388003786111239	1.617739660799366e-4	0.014384018679322604
chr11	20830002	20831956	1955	0.2761606402128509	7.791841538610704e-4	0.04101454046253991
chr11	23067395	23068414	1020	0.13448129741031453	0.09703207550763764	0.44161871704366146
chr11	23124332	23125008	677	0.6139423211944041	1.5904272420130719e-4	0.014205361068534051
chr11	25288247	25288846	600	0.9897975162285332	6.198812186199661e-4	0.035551600919456305
chr11	29373196	29374449	1254	0.31808568237803603	5.825132218276706e-4	0.03439771335521872
chr11	30025648	30026452	805	0.26936365783459526	0.08409285916922966	0.41956755415777947
chr11	30266918	30268897	1980	0.3666547282841845	1.2732027872670949e-4	0.012090701627958347
chr11	32221065	32222386	1322	0.2082233010144395	0.04158301853300215	0.32431124954486373
chr11	33146821	33148800	1980	0.1635078472611691	0.07484937575400911	0.4027498365581357
chr11	78465291	78466434	1144	0.28948047056488113	0.0680730413700465	0.38990180250717854
chr11	101170660	101172355	1696	0.20866721313372244	0.01907453212228831	0.23068479248208232
chr11	105362756	105363509	754	0.28605730042038735	0.014346943725876775	0.20196332804207592
chr11	105589021	105590420	1400	0.5045608119524216	4.85098625802183e-8	2.869388142524339e-5
chr11	111064644	111067060	2417	0.23539991506740124	0.01427554478097539	0.20146031421791932
chr11	117414107	117415387	1281	-0.3787889302183099	0.04138476362342232	0.3238072568596371
chr12	4038140	4039805	1666	0.22475425859527606	0.0243310490268531	0.25803042177724916
chr12	8301519	8302370	852	0.3849768991306434	0.022913598135534646	0.25119104469373027
chr12	12937098	12941177	4080	0.14201305481381377	0.1156689786819126	0.4673929385550132
chr12	21111025	21112754	1730	0.2839892168896497	3.940453269879227e-4	0.026620459575313875
chr12	24830592	24832359	1768	0.24938385613457345	0.006839790426890032	0.14120136221122803
chr12	29290615	29291645	1031	0.3995758994998998	1.363108000769995e-4	0.01265183992812942
chr12	73110570	73113611	3042	0.15803869023335299	0.10516591870256732	0.45425715324254007
chr12	91400092	91401253	1162	0.43592061383538694	6.051493778349479e-4	0.03513980811918821
chr12	103531683	103533274	1592	0.336644390379561	0.0012891909126994496	0.05707343876235923
chr12	108332963	108334718	1756	0.3801405915958044	3.71428495628825e-9	3.6006755123504122e-6
chr12	119237795	119239235	1441	0.3516518040355456	0.011214865692018407	0.17994760971030768
chr13	9276286	9277739	1454	0.606479975455978	2.0464182187929e-7	9.275021713219687e-5
chr13	12106517	12107039	523	-0.6041666360593348	0.018528955576007478	0.22720993158104671
chr13	13783574	13785801	2228	0.20888842013750714	0.036148537604956094	0.30743093177875924
chr13	21505988	21506821	834	0.1507101984266888	0.05332712187594629	0.3563193321639978
chr13	23463565	23466112	2548	0.19507055631598186	0.024265500359661452	0.25767179386745265
chr13	34344303	34345769	1467	0.29855536202943594	0.10653066622019089	0.4555705521505928
chr13	43615005	43616674	1670	0.15131512418952997	0.10624471875388102	0.4551666393457036
chr13	46417939	46419785	1847	0.19872825049488993	0.09492771549010993	0.4380653555315657
chr13	49015003	49016590	1588	-0.2481039932976895	0.09560274637360204	0.43912161731838517
chr13	54071678	54072980	1303	0.12396521446619327	0.10505459336928591	0.45411355244859053
chr13	54765750	54766843	1094	0.33589465216678394	0.004768706052409272	0.11773782445044248
chr13	74008913	74010275	1363	0.30865687026975197	0.0015406402167905998	0.06350552487547598
chr13	75942937	75944052	1116	0.43255286789437364	0.0014438298746906608	0.061262030000242794
chr13	78162729	78163990	1262	0.2300035542999703	0.11311272609709788	0.46453523808833286
chr13	78198035	78199637	1603	0.6609808273691983	1.0624585432669092e-4	0.010731865173825924
chr13	78201359	78202174	816	0.6034567819840211	0.0021265040271029284	0.07670549950511646
chr13	84347559	84349727	2169	0.4654723915137608	0.00560139947511744	0.1274678868534071
chr13	88821311	88822437	1127	0.5555824614413419	0.0032497487585676026	0.09594969014004302
chr13	89739230	89741479	2250	0.3120130762233137	0.0026182749638700427	0.08524199252599493
chr13	89741722	89742708	987	0.5770814965147941	5.869617541864804e-5	0.007162341716859395
chr13	91807164	91808323	1160	0.15990501701256185	0.00785659177562424	0.15140039362690944
chr13	92425726	92426793	1068	0.5718314623897867	0.0017593801923146907	0.06869049305347946
chr13	100015070	100016215	1146	0.13224455690975984	0.05335451519745211	0.35644109670309826
chr13	114458249	114459837	1589	0.34183201732848745	0.00895336094887627	0.16156262098133445
chr13	119835442	119838377	2936	0.11857643600599534	0.10754417759889061	0.4562696394814529
chr14	6755956	6757818	1863	0.28668441096600494	0.003636311672576011	0.1022694821100949
chr14	11160668	11162589	1922	0.6556989702212509	5.083914899933956e-5	0.0064167394198678465
chr14	18893085	18894734	1650	0.3469031729264456	0.0019526931767396302	0.07289858192488798
chr14	19584002	19585872	1871	0.4356688433613797	1.227957639807442e-5	0.002279485336245022
chr14	21985605	21986606	1002	0.42814281156029727	0.0012281799501131455	0.055449007371417704
chr14	21986852	21988855	2004	0.7132977401549726	8.073613522561137e-8	4.437164171255999e-5
chr14	34768397	34770061	1665	0.12225442858716386	0.059861743308474366	0.37159493490980156
chr14	66123923	66125332	1410	0.4939091961156742	2.333612123656704e-4	0.01852029183157686
chr14	67188208	67189378	1171	0.2098227826618953	0.026001813794254935	0.26648652714487775
chr14	70519641	70521458	1818	0.17323407440333236	0.09940777667078361	0.44560137591856747
chr14	76413978	76416307	2330	0.16929155743960445	8.119721920199117e-4	0.042230857747394525
chr14	98167345	98170272	2928	0.572352189647104	4.940755651580532e-4	0.03076302410248963
chr14	99298249	99299570	1322	0.7186407264862451	2.1961384082336615e-10	3.128274752443141e-7
chr14	105898576	105899265	690	0.30410409822379236	0.013924221596789388	0.19919634727916474
chr14	115091741	115093018	1278	0.13767377362794447	0.0590213893522914	0.3692684344283014
chr14	120830437	120830796	360	0.3500579215798433	0.07084208090447232	0.39473801373770334
chr14	121034998	121037211	2214	0.2632659403370143	0.015266640492944121	0.20756647424200655
chr15	25412216	25415039	2824	0.16542867019019694	0.08685552146608722	0.42461333890177866
chr15	32245741	32246382	642	0.4399476595311184	0.08997502400689095	0.4293111384883143
chr15	41446783	41448219	1437	0.4648174681201155	9.187565509791216e-7	3.083034438938706e-4
chr15	42674783	42677187	2405	0.16312211887363448	0.10591431529818374	0.4549564431971642
chr15	44747886	44749022	1137	0.9034781574420843	4.916967578694568e-9	4.515699300512382e-6
chr15	66286252	66287273	1022	0.25676239192617356	0.11180816359796959	0.46251973750973707
chr15	78355123	78355721	599	-0.40513373300243205	0.06649069456111585	0.3864752550922924
chr15	79327386	79328826	1441	0.08933887949691481	0.10979722775439757	0.4596411334532448
chr15	82968213	82969818	1606	-0.2563874072172136	0.05160005890842606	0.35185683467527884
chr15	83366868	83367837	970	0.5657839331621894	1.5210213675233928e-7	7.424044047262557e-5
chr15	88890621	88892018	1398	0.28688897676728486	0.006756925567660352	0.14025289607108823
chr15	89591325	89592393	1069	0.38966258186478325	0.004354111750248245	0.11255818184234019
chr15	91572618	91573597	980	0.6837203228796962	9.016632090514313e-5	0.009652460117302761
chr15	93594920	93596793	1874	0.2847480459337056	4.8559273117406465e-5	0.006260113178724851
chr15	94628909	94629254	346	1.0822330752398792	1.2830287699674067e-4	0.012134483495361266
chr15	95790079	95791718	1640	0.12785460112000505	0.007060942287735371	0.14361990618185347
chr15	96408260	96409020	761	0.9134669583629708	5.81439355031754e-5	0.007119849776744846
chr15	97849177	97850245	1069	-0.2270800330840356	0.00288527554811383	0.08962278924339863
chr15	97850439	97850725	287	0.40682273633102495	0.0416154770085799	0.32436243279598836
chr15	98108031	98109152	1122	0.21696920607788336	0.09286408514608684	0.4345007003949869
chr15	101154639	101155643	1005	-0.37337795711789484	0.07539198844230649	0.40385739776779117
chr15	103502463	103503635	1173	0.3456290994946623	1.0617243189684435e-4	0.010731865173825924
chr16	4639811	4640960	1150	0.45306088044739157	0.003957996354831668	0.10699424394394075
chr16	15886533	15888577	2045	0.15868782549830668	0.09163494667013253	0.4319518290365072
chr16	16212777	16214147	1371	0.3741215893023287	0.005861725318379435	0.13033930773061228
chr16	26581132	26582279	1148	0.13656204445468673	0.09610898086810028	0.4399355570677231
chr16	31428423	31430283	1861	0.13258542693675646	0.03928161062509467	0.3167841737250682
chr16	46496160	46498745	2586	0.5267398002659743	2.5081508224373364e-8	1.6833001855357596e-5
chr16	58407968	58409288	1321	0.24450424107294316	2.7478878066772327e-4	0.02064545911694584
chr16	77643877	77644730	854	0.8545769395683682	7.775432773753857e-7	2.7831154466140305e-4
chr16	78301124	78302799	1676	0.49218937791811884	6.659618393950774e-8	3.739860350209293e-5
chr16	85172139	85174124	1986	0.2103519098251711	0.012587915109164481	0.19032890101658215
chr16	90829797	90831616	1820	0.28666375885421713	0.0025341374747185016	0.08350679264838488
chr17	8800573	8802469	1897	0.4223421983767105	0.002656246574873846	0.08570459702277806
chr17	13682223	13684345	2123	-0.3034385049990616	5.8012974235446006e-8	3.37431131191823e-5
chr17	28079573	28081024	1452	0.12261913805987266	0.05749280659351098	0.36573706313388016
chr17	37028437	37029203	767	0.3711115110548733	0.004457460966582801	0.11407409077284371
chr17	43016306	43017862	1557	0.2504113922109069	0.002407868146904213	0.08178283054464695
chr17	62862438	62863301	864	0.430037372480082	0.008469473967670697	0.1570309652381851
chr17	62880262	62882571	2310	0.8023528921531916	8.734516338316763e-12	1.793086359384161e-8
chr17	62883502	62884576	1075	0.4129111723774505	0.005912119073786436	0.13087613587265182
chr17	63849545	63850665	1121	0.5393358335166262	7.363424536530631e-5	0.008481027636796748
chr17	63863015	63864572	1558	0.3338446794021589	7.408989597107936e-4	0.039963725836175426
chr17	70873308	70874110	803	-0.8670863740327145	1.1624651908401661e-4	0.011347891574013851
chr17	80061056	80063048	1993	-0.09711848830784849	0.09736719701448641	0.44220037628802583
chr18	7692632	7694098	1467	0.23771296998200261	0.008030294465122918	0.15314105959750945
chr18	13970022	13971576	1555	0.2922063370254185	0.060309926839443515	0.37278565697843763
chr18	13972289	13972988	700	0.3540550384567835	0.040431138772925486	0.3206042944347253
chr18	15149113	15151513	2401	0.24758870077506015	0.035855640455882194	0.30643315488295597
chr18	36348219	36349439	1221	0.2503712769537416	3.29456630824883e-4	0.02358494671404574
chr18	57877846	57879752	1907	0.19357383917815266	0.0025638648867539107	0.08413349045115114
chr18	61535483	61537252	1770	0.33331492873434543	0.0018476504619258818	0.07089708483493236
chr18	75695073	75697927	2855	0.1907781346599156	0.019108725425417222	0.23083169722981114
chr18	84798650	84799925	1276	0.12309876568208011	0.10386660919925841	0.4520015549574554
chr19	8251715	8252874	1160	0.4092807631656863	0.008055391861478696	0.15324285071552338
chr19	23758075	23759856	1782	0.2672305044974015	0.0011786824843791177	0.05430320457789328
chr19	37298480	37302455	3976	-0.4676958900116887	0.02120560175823672	0.24241175339673357
chr19	42794836	42795636	801	0.2686115079179198	0.0361823752914537	0.3074998476699992
chr19	44314258	44315359	1102	0.5272543659392124	3.773386155615732e-6	9.145453230344214e-4
chr19	55098537	55100062	1526	0.19676115265038574	0.017481647419453676	0.22183045302847915
chr19	58452931	58456334	3404	0.23687814818412165	0.02544020774624286	0.2640565182255666
chr2	6871690	6873157	1468	0.3150165094936742	0.0011883832303318572	0.05460595452654172
chr2	12301189	12302449	1261	0.2863435475182857	0.037431561458090325	0.31121587691611957
chr2	13009327	13011999	2673	0.5829880823049663	1.3605449058914678e-6	4.16504114342831e-4
chr2	14054805	14056467	1663	0.19093456644177817	0.06325070223865198	0.37950271372624156
chr2	20961366	20962612	1247	0.2029646863779474	0.09080255481997093	0.4306456258598779
chr2	26586239	26587619	1381	0.1968374565944903	0.029784437173960145	0.2833374937908459
chr2	29251239	29253921	2683	0.2225616263612292	0.013892328610452805	0.19898697147641473
chr2	49619010	49620228	1219	0.3604434003059078	1.1086860651602326e-4	0.011029679266549627
chr2	51146897	51149339	2443	0.2602966067092637	0.03805000470183379	0.31314160150634257
chr2	57114196	57117820	3625	0.20929334308152808	0.033664471598976176	0.29773749260293103
chr2	57123088	57124641	1554	0.2660730234839833	0.0058215029751154295	0.12994168818213866
chr2	58356950	58358532	1583	0.5522108948627779	5.281820605033982e-12	1.1520595554252357e-8
chr2	58566279	58568264	1986	0.5231937189993371	4.661718451283906e-13	1.4146840810775e-9
chr2	59160242	59162094	1853	0.13230019881484045	0.08325596071509145	0.4181980756941527
chr2	60283632	60284714	1083	0.26256361675459006	0.018287417019976472	0.22599505825914507
chr2	60961791	60963620	1830	0.17100267841658842	0.09801242631407925	0.4433887029404603
chr2	62663921	62664884	964	0.2842738696135205	0.011306882167043522	0.1808834844793189
chr2	65668185	65669079	895	0.3764094104581705	0.03158559045801315	0.29033165844322034
chr2	66123880	66125567	1688	0.18457876868065332	0.09566091371419302	0.4392128713212505
chr2	76405177	76407606	2430	0.4443697025117327	4.057279004216162e-5	0.00553225482448074
chr2	79370258	79371400	1143	0.29041553872989284	0.006427611106493405	0.13617941859284316
chr2	83812286	83813664	1379	0.16642870683978586	0.09441952059890771	0.43732990759249374
chr2	90889380	90890567	1188	0.32588027311960305	6.62948497496712e-4	0.036988246499615136
chr2	91457321	91459509	2189	0.36105668292596566	0.01751588580374722	0.22198203363660904
chr2	94272914	94274202	1289	0.3853470692355404	0.0033107847753265597	0.0967351038837106
chr2	104711252	104712823	1572	0.483104442602902	8.304376870876258e-6	0.0016655936962215187
chr2	109917207	109918442	1236	0.3576853205773542	0.003334948592809996	0.09706915013400076
chr2	121806221	121807682	1462	0.19628571847007514	0.01548294049538878	0.20910874808959937
chr2	124609785	124610847	1063	0.2966302844460983	0.05233125989811263	0.35372872788486803
chr2	135658336	135660162	1827	0.22173380184585098	0.001263560723638429	0.056400003585056674
chr2	137114248	137115806	1559	0.3965361809069142	0.03844770518947962	0.31467663250547934
chr2	137115991	137117656	1666	0.23824642506917446	0.10871658838598819	0.45802924183595284
chr2	140394952	140396345	1394	0.35016415557575586	0.001271365699055278	0.056521294515413316
chr2	151008338	151009824	1487	0.3513238181294536	0.014522876693824651	0.20322047748883976
chr2	152396268	152396477	210	0.4822895677129541	5.308920477974884e-4	0.03227792397149853
chr2	152397096	152399219	2124	0.2760053093899308	1.3723343643668267e-5	0.002443515700025773
chr2	158610639	158610990	352	0.6858923337496574	7.500275167697698e-4	0.040118748561792435
chr2	164168097	164169034	938	0.5700131803113487	0.0029177335817302972	0.08999167642775122
chr2	175800323	175801580	1258	0.27177993905447073	0.08723569262097462	0.4252883154181244
chr2	176423106	176424491	1386	0.31206610263444057	0.026635427163727913	0.2694727059686575
chr2	177464210	177465386	1177	0.33247914797666583	0.0037158270264613237	0.10349412205819218
chr2	177896626	177897524	899	0.2266507207311911	0.1121049075160929	0.46286113064529866
chr2	180894308	180895299	992	0.47674646440493956	0.0013895046591776805	0.05975616940371841
chr3	10012086	10013521	1436	0.15971432070063005	0.028285694390404573	0.27670316680892265
chr3	27983551	27984591	1041	0.37908641189619474	0.001220772745066547	0.05539242031479729
chr3	36150581	36151670	1090	0.22391203131952098	0.022239698946795845	0.2478959193243699
chr3	36612867	36613958	1092	0.3921293674322222	2.4980870816274694e-4	0.01928032855260267
chr3	57846990	57848313	1324	0.2959644029426015	2.4767572055757126e-5	0.0038587503635073984
chr3	59005398	59007555	2158	0.6321780959389467	1.4304225116486669e-6	4.2849886662175903e-4
chr3	68868943	68870961	2019	0.1781827716126928	0.02813740678913422	0.275931455946504
chr3	81036260	81037781	1522	0.29129515418543356	0.011085442746189082	0.17895357865554565
chr3	82073528	82075082	1555	0.5846048249113455	5.186269227394988e-5	0.006510607716457084
chr3	84479354	84481296	1943	0.21688773017772242	0.05031490651531177	0.3485712470704351
chr3	86998611	86999890	1280	0.16348671581335	0.02108265292683878	0.24182764073640803
chr3	94757710	94758724	1015	0.3116953584406754	1.4502513484925835e-5	0.0025117678314547872
chr3	95881820	95883285	1466	-0.11044796730967586	0.0686126029255389	0.3910725344289438
chr3	95985538	95988284	2747	-0.2182091340898555	0.02586774115128857	0.26596789958911266
chr3	97255725	97256417	693	-0.6897879354982545	0.0029416723937327307	0.0904901006404771
chr3	121262169	121263473	1305	0.24479986117959507	0.034231570782897326	0.30008612604975027
chr3	122618650	122621010	2361	0.33638440430864724	2.419865396976045e-5	0.003794793467802919
chr3	122728690	122731099	2410	0.2915880249232296	5.6401524814581324e-5	0.0069799611207467275
chr3	123266605	123268232	1628	0.18931022368133846	0.02227462092116222	0.24803623907319536
chr3	130180302	130180882	581	0.9074081961250876	4.192311339431802e-4	0.027728438802985273
chr3	137963487	137964179	693	-0.5885601243874675	0.005345212549021268	0.12457335201438982
chr3	148987105	148990812	3708	0.6599464946993279	7.1135447539545755e-12	1.504573438328901e-8
chr3	152092393	152093123	731	0.9139470279885196	7.069466187803515e-5	0.0082238775174377
chr3	153262337	153263167	831	-0.41686972290683794	0.025481968697132994	0.2642163931525968
chr3	157924481	157925513	1033	0.3080038480886461	0.0504101550766486	0.348839619780481
chr4	5643628	5645155	1528	0.5161786215831169	4.388623393505271e-7	1.7208759838832865e-4
chr4	12906618	12907683	1066	0.33713829446216875	0.025351613165319652	0.26382658463155984
chr4	24966104	24967206	1103	0.618156409933655	7.876454120675768e-4	0.04133469577695722
chr4	41910161	41911293	1133	0.3277451054968037	0.020097450593730838	0.23643288609092314
chr4	53630955	53632151	1197	0.3882970714061235	0.013489465009811212	0.1963165050111638
chr4	57434114	57434495	382	0.5832142959290764	0.08088557210589063	0.4139934627591508
chr4	93334397	93335979	1583	0.17175724248880353	0.07704292303215117	0.4071040041078736
chr4	117835112	117836935	1824	0.3771217493147235	1.1379572503341613e-7	6.017183809291262e-5
chr5	8893264	8894925	1662	0.21759853001727836	0.008089178202404252	0.1534883698540793
chr5	9265619	9266840	1222	0.42295329353744593	9.311705064663841e-4	0.04659038148455582
chr5	12383215	12384177	963	0.5585583375987371	0.006564376421555589	0.13813039941443583
chr5	20701544	20703011	1468	0.11494232411866352	0.08577986261028352	0.4225340885066104
chr5	23674784	23676770	1987	-0.12578940850052095	0.10940169678627151	0.4589763452936053
chr5	24601875	24603103	1229	0.30162151166156087	0.0027646950115457537	0.08771566795760007
chr5	33983096	33984216	1121	0.592308642581903	2.5413411933417118e-5	0.003924332558614916
chr5	36529351	36530761	1411	0.6133548869876467	9.202145902209974e-9	7.468474901251976e-6
chr5	66675785	66677032	1248	0.4521598828380802	0.009823127179483911	0.16845993155212663
chr5	75155692	75157506	1815	0.3300089103528682	4.6377922932481954e-4	0.029689925456272612
chr5	77015482	77016423	942	0.3937820326092631	6.89143369267885e-4	0.03805430285262863
chr5	92674901	92676318	1418	0.5677666363837546	2.204242293468634e-12	5.305210193658504e-9
chr5	97935153	97936159	1007	0.4221866517381441	0.010200119312948926	0.1722760426005859
chr5	98166692	98168272	1581	0.1379961820245914	0.0454915772057867	0.3357263857431633
chr5	106573925	106575522	1598	0.39893241428786463	5.283521490761404e-4	0.03217956157844088
chr5	107288236	107289797	1562	0.16107282109762955	0.013680610312860908	0.19745150231044228
chr5	110362949	110364119	1171	0.35217022284366234	0.001559663354676617	0.06387956721730005
chr5	134098880	134100264	1385	0.1654683513914594	0.0875891403675612	0.4256734897763602
chr5	142701023	142702972	1950	0.3011477353711606	0.046336780959079574	0.33765240298259375
chr5	143000361	143001040	680	-0.44297252746575283	0.05232403908458889	0.35372872788486803
chr6	8777536	8778394	859	0.38583831630798116	0.09531486273571353	0.4384594689908924
chr6	14900221	14902013	1793	0.36062235649902397	0.038552062890616245	0.3149398703237687
chr6	28134706	28136389	1684	0.2810299934008528	0.0160384892614408	0.21282320335858163
chr6	31562343	31564435	2093	0.569658501010212	5.721370755656494e-9	5.119726383469807e-6
chr6	37419144	37419908	765	0.8599964878317932	8.31318224773516e-7	2.8867721470166664e-4
chr6	41606190	41606354	165	0.47995395150833925	0.05045023816956785	0.3489211066549289
chr6	58639945	58641058	1114	0.25589265270519124	0.003881777039860807	0.1060012531846841
chr6	59023710	59025115	1406	0.5046735673437386	1.571468944739709e-4	0.014080225411519256
chr6	61179764	61181533	1770	0.2920736485386326	0.01241498825565513	0.18911783629717938
chr6	67532354	67533639	1286	0.16407452798199074	0.10676978624967942	0.455585229338035
chr6	83866669	83868306	1638	0.14014863643730366	0.018788643397074027	0.22878655782727292
chr6	90369113	90370673	1561	0.13620324052000699	0.013093786814111974	0.1931761827241088
chr6	90987733	90989656	1924	0.4917680930407864	1.2951178868798748e-8	9.720030219736695e-6
chr6	97806474	97807699	1226	0.15426871858975702	0.009449760492749445	0.16514065508263417
chr6	118454756	118455796	1041	0.2697872295509548	7.487038634986081e-4	0.040118748561792435
chr6	121108990	121110737	1748	-0.23670878881594581	0.003595436734682691	0.10180661318410701
chr6	128200098	128201609	1512	0.23198812877156907	0.0015668241067854423	0.06395795874418628
chr6	131352912	131354233	1322	0.24338946109444198	0.015102607462056645	0.20661066835978012
chr6	135087528	135088406	879	0.2609361498327958	0.04341555154556795	0.3306979804044438
chr6	135167485	135168695	1211	0.18638362840816158	0.09374434437041634	0.43614509260149004
chr6	137169301	137169883	583	0.34902736178179933	0.04441692271549866	0.3332115348702702
chr6	140423640	140425337	1698	0.1644604169816084	0.0602233852581605	0.3725806801258988
chr6	145746075	145747731	1657	0.19705079697550004	0.0030780862974679377	0.0930460885144621
chr6	147475619	147476913	1295	0.18988865439973618	0.07987604103870995	0.4124558615574896
chr6	149408133	149410105	1973	0.44517695746645275	8.699920606864808e-5	0.00951778462177229
chr7	29303533	29304346	814	0.2979086466745911	0.011913363440125379	0.18528810172808044
chr7	35333263	35334838	1576	0.1633738577387137	0.02914980138118075	0.28061677948933256
chr7	45786098	45786877	780	-0.4144528828021914	0.03578834264026604	0.30630838360678586
chr7	52005387	52006626	1240	0.281795320932863	0.009958484530050604	0.16990456036107865
chr7	65370265	65371639	1375	0.4678930973114895	0.0078040450514652165	0.1508459108162487
chr7	73399461	73400195	735	0.6260738045017701	0.002581364590390989	0.08456533870670932
chr7	84778980	84780102	1123	0.17370087902674106	0.07494366265190777	0.4029966944915274
chr7	89403295	89404993	1699	0.24606984474943155	0.0014591839936486475	0.061703598146141105
chr7	97081146	97083160	2015	0.18241344845339488	0.06945564926320491	0.3926950198061457
chr7	105580738	105582052	1315	0.3195470191582959	2.0481042951934035e-4	0.016937561454872605
chr7	116031457	116034708	3252	0.32391616534367973	5.315778707953785e-4	0.032291493127694026
chr7	116039276	116040788	1513	0.29919014137715755	0.0015849059173356488	0.06435301108943794
chr7	136894048	136895056	1009	0.6472140353393143	1.147889852472521e-11	2.2891456944870166e-8
chr7	141949182	141950534	1353	0.44995535279553645	1.7881762306266494e-6	5.09431148256947e-4
chr7	142094455	142095851	1397	0.3451369029116867	0.0013384435516111822	0.058218702619478695
chr8	12756390	12757912	1523	0.29548724717804103	5.15446002154315e-7	1.9552694503191133e-4
chr8	13889160	13890798	1639	0.21633317638492358	0.02803149317832892	0.2756387143627231
chr8	20557266	20558366	1101	0.22475683480856123	0.00998593832827922	0.1702065370142884
chr8	36247786	36249909	2124	0.09070407585599405	0.06810826098706893	0.3900128127219894
chr8	46210365	46211680	1316	0.12734675970729512	0.06256838939651659	0.37806976506987167
chr8	60631529	60631858	330	0.47090852763396107	0.1023529752275062	0.4505837107221183
chr8	60632302	60633344	1043	0.4214871635504233	0.006501442783538181	0.13713687221213863
chr8	73352475	73354490	2016	0.4067537414762383	3.180313073755219e-8	2.0553575436534354e-5
chr8	76898901	76900106	1206	0.7910421119669913	1.4046607538751034e-7	7.036204826106733e-5
chr8	76901625	76902657	1033	0.7789173662912415	1.5502234422574284e-10	2.3021716645425762e-7
chr8	79027820	79031122	3303	0.15438369161937707	0.020681300491038584	0.23970569698933683
chr8	79397914	79399930	2017	0.10317051049887782	0.08982994158658533	0.42914932813697065
chr8	95676980	95678666	1687	0.24622048286871	0.04869812561551687	0.34392049757541565
chr8	95702393	95703796	1404	0.5037084655770477	3.098746976403991e-7	1.2951226751470405e-4
chr8	117801522	117802558	1037	0.12420080311691264	0.06630765287143363	0.3859594715957607
chr9	8003092	8005121	2030	0.6970639714005049	5.8092534939122835e-11	1.0136816825880853e-7
chr9	8042344	8043354	1011	0.3380708113882523	9.638167014486189e-4	0.04754384334151118
chr9	8133659	8134892	1234	0.9410720338301635	1.748186932256454e-12	4.357838189475944e-9
chr9	15708980	15710608	1629	0.25868459201958666	2.461141948989935e-4	0.019150736556635836
chr9	37384311	37384901	591	0.4524864946015993	0.03716317229245771	0.3104582783398526
chr9	37459804	37461410	1607	0.25515481240930327	0.028126107961885468	0.275931455946504
chr9	43105021	43106837	1817	0.19970030617282458	0.014509087480655037	0.20314970632235083
chr9	44798869	44800493	1625	0.17802157556030831	0.036691601407790396	0.30885073258904394
chr9	50500738	50501508	771	0.6278076025850706	5.290062788536732e-6	0.0011759055521872819
chr9	50698369	50700090	1722	0.30324315541037017	0.01667060646159364	0.21672076536140636
chr9	50739006	50740012	1007	0.22359765895586187	0.044692770143736904	0.33401190972477324
chr9	51764688	51766147	1460	0.3588029198367696	2.556539204074922e-4	0.019587334600501778
chr9	53383892	53384894	1003	0.2012628846634813	0.053758786192599335	0.357310773507838
chr9	54916679	54917786	1108	0.20036796620845043	0.021314633213410997	0.24320956186650763
chr9	62363319	62364133	815	-0.5101721695819134	6.598879494821851e-8	3.739860350209293e-5
chr9	62536325	62537407	1083	-0.2553153142784259	0.06974801501278516	0.3926950198061457
chr9	75313535	75314937	1403	0.12162318774550653	0.11462917367142814	0.4661424599635825
chr9	75625067	75626540	1474	0.147994626803796	0.11186159478752414	0.46254056509725583
chr9	76014450	76015406	957	0.47467066483147125	0.03470737422873517	0.3022996916660582
chr9	81631673	81634404	2732	0.4247806597385159	5.754015092315296e-4	0.0341221035103362
chr9	83145611	83146974	1364	0.29956636084178206	0.02803733337563188	0.2756387143627231
chr9	83805153	83806789	1637	0.3154044320239012	9.949993565236662e-4	0.04863353686394278
chr9	88547309	88548576	1268	0.0964816519495306	0.11603871643833194	0.4680396606161657
chr9	90270155	90271205	1051	0.1812765182144965	0.02214097462512894	0.2474967998729564
chr9	92457128	92458696	1569	0.3431605687231275	0.006136466348282538	0.13309864276629357
chr9	92541728	92543202	1475	0.5756739846998759	8.529482410176651e-6	0.0017058408613971803
chr9	95405372	95407975	2604	0.24036290980102137	0.001230807510826759	0.05546898736597423
chr9	95749661	95750773	1113	0.29394499535349544	0.02040525062090223	0.23844635100874786
chr9	96888757	96890297	1541	0.1555426033728577	0.002164938648612867	0.07742671908689515
chr9	100400206	100400906	701	0.2902694819866276	0.062349632050254754	0.37765956697708003
chr9	102834783	102835561	779	0.8306312801511978	6.330085911444876e-4	0.03592077971186789
chr9	114026042	114027118	1077	0.33140377505120605	0.010768270528727584	0.17708044158206357
chr9	119401476	119403324	1849	0.27846251470091904	0.005781500462655248	0.12946280866683155
chrX	8892113	8893654	1542	0.3419539555869828	2.7468834443100556e-5	0.004186161855653932
chrX	13845334	13847787	2454	0.18771401569749194	0.004274677380774633	0.11139365302071534
chrX	53607516	53608438	923	0.22212825541391873	0.08541580848111253	0.4217983013589708
chrX	59133398	59135500	2103	0.1794221581613325	0.0632169728260419	0.37943080510270866
chrX	75874547	75875397	851	0.6905955531639287	6.263326017007241e-4	0.03571616844428213
chrX	94540405	94542499	2095	0.45970486689602186	3.306144003042922e-4	0.023619378424746706
chrX	99198548	99199800	1253	0.31326019638410496	0.050185177549877925	0.3482265812047486
chrX	99975153	99976502	1350	0.5785028069689924	4.43402038983936e-4	0.028801663246421468
chrX	103356006	103357427	1422	0.6126462421679784	2.233502482961419e-7	9.804615739097162e-5
chrX	103820771	103822691	1921	0.5321153389614574	3.806675356792468e-9	3.6396887202755104e-6
chrX	104199628	104201611	1984	0.16347142401875178	0.10903657646926429	0.4584405305203105
chrX	114473626	114474958	1333	0.7208555343304559	7.76808519626512e-7	2.7831154466140305e-4
chrX	133688292	133689982	1691	0.32991155084751905	0.009456001432003133	0.1651579417065346
chrX	139609861	139611313	1453	0.43897230739227033	1.3339093071403138e-6	4.1196386679325604e-4
chrX	150812543	150813732	1190	0.1876669474006412	0.055802940490013365	0.3617459133016642
chrX	151168742	151169966	1225	0.7803323888958505	1.1194077721532163e-6	3.600558291288781e-4
chrX	153037129	153038576	1448	0.3633653672772164	0.018602226976673797	0.22766843899228445
chrX	153237453	153238659	1207	0.2819889477231814	0.046453877757103114	0.33790687332212044
