## Supplemental Table 11 for "Neuron-specific chromatin disruption at CpG islands and aging-related regions in Kabuki syndrome mice"

chr	start	end	width	log2FoldChange	pvalue	qvalue
chr1	23255880	23257019	1140	0.43048443255621716	9.856374635377786e-5	0.034890207752823005
chr1	24099670	24101037	1368	0.340950686184765	0.003213279151006764	0.11814037160934462
chr1	34005394	34007100	1707	0.2992310316090943	0.0022525978068050293	0.10315333585576968
chr1	34011090	34012327	1238	0.31182395380891176	0.00584627594229866	0.1520509228208208
chr1	36556274	36558620	2347	0.24254376877432365	0.05161538851841691	0.38375007192658295
chr1	42952434	42953812	1379	0.3594458170813344	0.0041661851919658115	0.13187238608146387
chr1	54250161	54251020	860	0.21377518643885576	0.051908600259155946	0.3844939716487078
chr1	55405323	55407632	2310	0.301113597305199	0.006071201396016415	0.1545523113112476
chr1	56971999	56973827	1829	0.28584451889109314	0.021415330368409712	0.2648599082374347
chr1	57773931	57776072	2142	0.34271453528599455	0.007070890369370664	0.16548174022791295
chr1	57969273	57970397	1125	0.24416619887517088	0.04191213082273746	0.352112676876139
chr1	59481690	59484119	2430	0.3344716708223421	0.007777982049352734	0.17275705129804794
chr1	60565285	60567534	2250	0.2846860240243	0.00753108808795801	0.1702344588493968
chr1	62702823	62703792	970	0.386954539743721	3.730866976946317e-4	0.05250168538327771
chr1	66174853	66177092	2240	0.2919225125565692	0.003991448304276949	0.1294733212192031
chr1	82289864	82291934	2071	0.3385117832927277	0.0018130929205911433	0.0942381551881843
chr1	85110738	85111816	1079	-0.5627408898037225	0.0018231991624896775	0.09437043197719089
chr1	85198316	85199948	1633	-0.5915287870481171	0.0038621929910698668	0.1280645916451271
chr1	85206633	85206870	238	-0.7726231103284503	0.010947685702180533	0.19864067925917994
chr1	134987340	134988281	942	0.34203127252834437	0.038245211046790295	0.33934380189084784
chr1	135765766	135767372	1607	0.28304688262436345	0.04240000830352165	0.3539987207280339
chr1	152088833	152091170	2338	0.3271012699846065	3.01609814904992e-4	0.04858539044509757
chr1	165280482	165282896	2415	0.2462967492057292	0.03524032661809018	0.32855295392791617
chr1	167000274	167002902	2629	0.41376739407514135	2.4007887805103443e-5	0.02265618250454929
chr1	168431683	168432764	1082	0.33245099124943245	0.002996318891094547	0.11478835878123735
chr1	178527246	178531185	3940	0.3033380557394271	9.156205250904675e-4	0.07325013717775924
chr1	182763069	182765347	2279	0.3053237080951756	5.829216063875749e-4	0.061461275263784046
chr1	189920769	189922710	1942	0.26070993634507983	0.023926702135116523	0.27860140646085485
chr10	5549713	5551070	1358	0.2719467666571111	0.009779976474931906	0.19010238719067504
chr10	20119529	20120305	777	-0.6581542369060094	0.001121087512705764	0.0783904431165206
chr10	22058184	22059194	1011	0.22942231907122076	0.04266508261352992	0.3545874817984024
chr10	26694936	26696006	1071	0.342236109136938	0.03570364103980941	0.33024940671854425
chr10	39959468	39960684	1217	0.2640469704000386	0.017891296467132625	0.24517701322346494
chr10	52232600	52234838	2239	0.2548895122436503	0.021181939551789642	0.2636022834425474
chr10	53749990	53751866	1877	0.26531003733029884	0.006600015262104559	0.1604657023220791
chr10	60831069	60832045	977	0.5801931065563976	3.460023340692902e-4	0.051149157915955576
chr10	74966591	74968378	1788	0.3421876201100013	2.7404831093610644e-4	0.04760369330509994
chr10	77902017	77903685	1669	0.32748877160257445	0.03540492465154371	0.32918637866645434
chr10	80806772	80808644	1873	0.21592272869563203	0.015795392784335494	0.23247544659470815
chr10	81014481	81015396	916	0.2366108937119734	0.02287367804054755	0.27275040384123533
chr10	84440164	84441586	1423	0.32880295961409345	0.0016265009326615226	0.08928778008957948
chr10	86497587	86499279	1693	0.23877269787971958	0.0067808480486392046	0.16211508157800492
chr10	95893817	95895353	1537	0.23577997233312253	0.017541830015580115	0.24281348498005376
chr10	98974729	98975076	348	-0.5929685432418906	0.011796264685871758	0.20596952827677137
chr10	100015483	100017029	1547	0.23045041381412185	0.05281330360955534	0.3871708164280435
chr10	108331699	108333802	2104	0.374640729118875	0.0015213744839200271	0.08750411906883329
chr10	127187277	127189483	2207	0.3171349336419017	5.077019633712129e-4	0.05851798124476562
chr10	127619853	127622195	2343	0.3191904794651772	0.011156630439186254	0.20034278993779736
chr11	3861818	3864399	2582	0.31905254235648745	0.0050545789266954475	0.1425501703807768
chr11	20829956	20832137	2182	0.32490596044159953	3.265170848773882e-4	0.0500131756015513
chr11	23067269	23068430	1162	0.32963419704725955	1.6210170577199082e-4	0.040825993174845344
chr11	23124361	23124855	495	0.48455771777003914	0.05421017107331962	0.39117056854996707
chr11	25288239	25288984	746	0.5220772729435406	0.010298369131348645	0.1936915943305006
chr11	29373219	29374335	1117	0.547383570051615	2.669695542271253e-7	0.0035453519496937936
chr11	30025642	30026473	832	0.2673576341855717	0.009868144057842662	0.19081073849407834
chr11	30266825	30268952	2128	0.35912267966686945	3.9816922833075655e-5	0.02542393924065798
chr11	32221039	32222275	1237	0.29804852071566684	0.0331877830636066	0.32062657889004037
chr11	33145922	33148783	2862	0.2379423148039379	0.00893042146703053	0.18281370344893497
chr11	78465473	78466303	831	0.29712221512048304	0.04823873833993092	0.37263173370034286
chr11	101170658	101172356	1699	0.2807126954021202	0.024386932019867774	0.2810780526827528
chr11	105362561	105364177	1617	0.2818872358697166	0.016324480528016	0.23551208398195217
chr11	105589021	105590728	1708	0.453472914548514	2.778792714800089e-4	0.047604821938716936
chr11	111064761	111066940	2180	0.26371621558837444	0.003553918974916767	0.12374724484584697
chr11	117414798	117416026	1229	0.47078832945906474	0.0075679129932992514	0.17071815662032838
chr12	4037670	4039323	1654	0.3436252193740254	7.892619811138834e-4	0.06891116423805073
chr12	8301364	8302434	1071	0.37828635789075715	0.007981823532119302	0.17479964540604634
chr12	12937905	12939304	1400	0.12068197451227132	0.2522491466215193	0.6545006335008087
chr12	12940197	12943009	2813	0.24994050785669766	0.0030160711936280575	0.1151179444962461
chr12	21111091	21113163	2073	0.3159587015207372	0.007353140272244047	0.1684584269579439
chr12	24830809	24832388	1580	0.29799947612649397	0.0019410467983727148	0.09682938870729936
chr12	29290415	29291700	1286	0.24338581544335017	0.01832116205441507	0.24743697353377492
chr12	73110330	73113575	3246	0.37726061973423475	9.784064051177204e-4	0.07467369763453441
chr12	91400100	91401136	1037	0.25206352976958907	0.043048774303978216	0.3560241739091982
chr12	103531738	103533391	1654	0.2834590620679225	0.0025514995456199694	0.1077970820781664
chr12	108333136	108334805	1670	0.3167366336638186	0.008153642947931049	0.17609410378163007
chr12	119237684	119239230	1547	0.2341003645416065	0.01539185411949388	0.23001191701674403
chr13	9276361	9278866	2506	0.3249520207207474	5.00257063578895e-4	0.05844146017378897
chr13	12104432	12107223	2792	0.35954543380764087	1.2167740441673233e-4	0.03681281340598002
chr13	13783728	13785914	2187	0.35770533458928133	0.004938418357187869	0.14102042793106884
chr13	21505866	21506821	956	0.23518398971936538	0.01982261468949695	0.2570742637591976
chr13	23463460	23465831	2372	0.24355543305909927	0.03807154518912675	0.3386854154119394
chr13	34343664	34346078	2415	0.3410024370071199	2.3239376973125878e-4	0.04518573960067461
chr13	43615189	43616970	1782	0.25580883441568597	0.028075553297295754	0.29940010879330253
chr13	46417734	46420652	2919	0.2504253144277492	0.009074038516341592	0.18390710082384437
chr13	49015598	49017093	1496	0.3512271334975459	0.008676302155049227	0.18068503140540343
chr13	54071598	54073121	1524	0.41602583813968474	6.871357064777207e-5	0.031357912647694525
chr13	54765709	54766993	1285	0.3381612093564185	0.003965084207089927	0.12915443430191614
chr13	74008842	74011075	2234	0.25694038707640876	0.00216586291754593	0.10132069277803693
chr13	75942826	75944052	1227	0.30158487014518015	0.003496569501327273	0.12274489590022213
chr13	78162759	78164164	1406	0.403275889131413	8.598329523414333e-5	0.034289998775978624
chr13	78198013	78199538	1526	0.3448119332505495	0.0016016672946371103	0.08877345280560377
chr13	78201409	78202373	965	0.3497523748348056	3.9925218037467695e-4	0.053559717202469166
chr13	84347175	84349818	2644	0.33428973220756214	7.132454197548626e-4	0.06624054378213676
chr13	88820895	88824127	3233	0.20006723959615635	0.01873024247263143	0.2502639685214566
chr13	89739192	89741448	2257	0.2817997995260004	0.014231097670971105	0.22254919714469149
chr13	89741935	89742736	802	0.35065817982599756	0.01786386973642601	0.24504867491286342
chr13	91807003	91808591	1589	0.19543839865746782	0.03696097275727822	0.33507795539489793
chr13	92425553	92427321	1769	0.23500933227781082	0.04450283496723864	0.36016057413082025
chr13	100015241	100016210	970	0.2432445372062874	0.037701226835116584	0.3375618699839894
chr13	114458252	114461028	2777	0.23624784091312048	0.015281071895792161	0.22942485194461026
chr13	119836216	119836959	744	0.503184077308862	9.774000432395643e-4	0.07463978675519987
chr13	119837849	119838377	529	0.4058064110827345	0.03317049223684425	0.3205528113844093
chr14	6755809	6757745	1937	0.19186519709938454	0.05488803458368318	0.3933900007043043
chr14	11160599	11162553	1955	0.25495966980303897	0.0016357999368419647	0.08952924281985161
chr14	18892876	18894580	1705	0.3028865459857006	0.0020328690349607436	0.09867131717256751
chr14	19583933	19585860	1928	0.32008777969454033	0.002134765275024672	0.10088844492041976
chr14	21985938	21986835	898	0.32268211143119424	0.02525176158803984	0.28553494162618004
chr14	21987229	21988794	1566	0.3260199624026009	0.03230384772753066	0.3171820077280361
chr14	34768513	34770099	1587	0.3306142739302743	0.009352659703779999	0.18648903836399133
chr14	66124043	66124922	880	0.40478481008907696	0.015161537452509406	0.22867121580101957
chr14	67188068	67189188	1121	0.241303940415318	0.024460530867027024	0.2814882231638596
chr14	70519368	70521136	1769	0.22018761327897182	0.047157622017438575	0.3692782455074786
chr14	76414023	76416324	2302	0.3515321461788784	0.0023939753717704135	0.10543407596176027
chr14	98167704	98170205	2502	0.41204970606894054	1.2601138768588644e-4	0.037270144046217785
chr14	99298252	99299609	1358	0.28295454812894655	0.03851294195397312	0.34019203560269845
chr14	105896000	105899100	3101	0.3570461311054629	3.7868567289345707e-4	0.05265906224650466
chr14	115091913	115092980	1068	0.28223218597912836	0.055983493842397494	0.3965623998756627
chr14	120830221	120830942	722	0.22525312905898154	0.04529583611903309	0.3628681117428796
chr14	121035026	121037046	2021	0.3209301840828304	0.025316935297142667	0.28582175993765707
chr15	25412145	25415019	2875	0.2987981759633495	0.003489964803878598	0.12270766171359535
chr15	32244517	32246832	2316	0.2800194052220265	0.003907142247494404	0.12852810119173239
chr15	41446783	41448855	2073	0.24214330467611397	0.01995966646074144	0.2577384503259843
chr15	42674285	42675422	1138	0.36988896889915807	0.040029738635389285	0.3453655669909089
chr15	42675952	42677080	1129	0.23306929792375183	0.09833610730144714	0.4870546269203724
chr15	44747757	44749145	1389	0.17632916531422754	0.05667973394759051	0.3983695684597016
chr15	66284296	66287280	2985	0.22856051035988423	0.004097717388204708	0.131158422889308
chr15	78354940	78355394	455	-0.5651880766132362	0.011955708197168909	0.20740906309320828
chr15	79327039	79328669	1631	0.49658338091506055	4.01710504174774e-5	0.02542393924065798
chr15	82968087	82969311	1225	0.24468636979375585	0.04289536707714886	0.3553329871482352
chr15	83366898	83367618	721	0.48996905975821087	0.0032502773934466236	0.11871187669942113
chr15	88890560	88891681	1122	0.3349679668426638	0.02023543919001176	0.2590025293709015
chr15	89591239	89592452	1214	0.2717350948642071	0.02460412492945097	0.2822097385235695
chr15	91572324	91573595	1272	0.25870428542412455	0.020802514687959704	0.26191179245211654
chr15	93594107	93596809	2703	0.3273235924377321	0.006829239563242778	0.16253083507694233
chr15	94628630	94629869	1240	0.42250346864607013	2.868658397200212e-4	0.04784383621974515
chr15	95790100	95791516	1417	0.2551824789052147	0.007415530347547528	0.16904280450623288
chr15	96408525	96409505	981	0.8151745060446476	4.186502156258772e-11	2.7798345067958375e-6
chr15	97849247	97850886	1640	-0.24465875357223038	0.045604203127606865	0.3639562381574287
chr15	98108088	98109429	1342	0.33896382193923497	0.008568737328317389	0.17953680970489705
chr15	101154639	101155383	745	-0.5965573002330454	0.002404327518746618	0.10544727824502828
chr15	103502477	103504256	1780	0.20468350228909793	0.04848570618666978	0.3733089615777609
chr16	4639811	4640366	556	0.4953275897403734	0.054966915469789684	0.3935305781283489
chr16	15886702	15888183	1482	0.34331038213609016	0.013616542056590323	0.2188929769321604
chr16	16212735	16214457	1723	0.24888886433602733	0.014960413915651229	0.22720162098406102
chr16	26581048	26583168	2121	0.28413081134303864	0.009969420698008442	0.1912339601698827
chr16	31428552	31430373	1822	0.34590677911827267	0.0031071999358904243	0.11633372351515563
chr16	46496289	46498944	2656	0.3754575127455373	0.0012942532387381744	0.08271253573373383
chr16	58408024	58410095	2072	0.2413707469650588	0.041868489375847695	0.3519292068300546
chr16	77643074	77644847	1774	0.28384628000353646	0.004500236851719628	0.1362276783855293
chr16	78300987	78303015	2029	0.2320133486839477	0.043197476246248714	0.35646414844342794
chr16	85171883	85174124	2242	0.2997974621317978	0.0023997571074074863	0.10543407596176027
chr16	90829778	90831582	1805	0.3568851816770902	0.002746718279108432	0.1113782606591597
chr17	8800725	8802776	2052	0.39440937777526974	6.391946789917105e-4	0.06358424273676905
chr17	13682653	13683158	506	-0.4820421139780091	0.036393715169106895	0.33274218857547766
chr17	28079573	28080970	1398	0.33700297921170175	0.0185503300516518	0.24901255825011046
chr17	37028357	37029422	1066	0.2540646652879663	0.052786262414044716	0.3870810683248432
chr17	43016372	43018261	1890	0.2806282536598531	0.005486234425058205	0.14826438035010195
chr17	62862531	62862903	373	0.5690210305672122	0.0389405227155489	0.3415651238674744
chr17	62880623	62884565	3943	0.37016948297192737	8.458454881405437e-5	0.03424639104653638
chr17	63849086	63850167	1082	0.3122089290130541	0.03542223955403623	0.3292321152802711
chr17	63863182	63864623	1442	0.33764490721581647	0.0047425752248238745	0.13908664466894563
chr17	70872732	70874101	1370	0.3522918771757451	0.014140561735401755	0.22216610318493932
chr17	80061169	80062857	1689	0.31738827380406354	0.005173997760664097	0.14410783968930185
chr18	7692635	7693852	1218	0.47725344296654576	9.00193238405978e-4	0.07258381073085696
chr18	13970183	13970730	548	0.009744894083649328	0.9582501974301799	0.8539742621829266
chr18	13971249	13971608	360	0.7817390193181095	3.016930849580358e-4	0.04858539044509757
chr18	13972259	13972993	735	0.6988425521684195	5.516851066702638e-8	0.0014652741015452604
chr18	15148545	15149183	639	0.04284754554214736	0.7880798734307651	0.8282776189801215
chr18	15149423	15151632	2210	0.29257129929853354	0.0020553189436900866	0.09905537475607953
chr18	36347984	36349454	1471	0.22939948032857582	0.02018893678028133	0.2588844413056102
chr18	57877791	57880040	2250	0.3677336860050482	0.0011661733735409434	0.07938715066299296
chr18	61535673	61536875	1203	0.4457393372339248	0.013220598715385676	0.2165535501272139
chr18	75695169	75698117	2949	0.2642937857150968	0.0020212327838896095	0.09843030116166665
chr18	84798731	84799760	1030	0.35609133346114513	0.014215139319386842	0.22249455188967907
chr19	8251659	8253187	1529	0.434332450913395	0.0038720281519391063	0.12818162777652226
chr19	23758128	23759871	1744	0.33433267036741937	0.006269040948238376	0.15669636023619776
chr19	37298776	37301923	3148	-0.5666174203442372	0.049527158521117685	0.37708284501394274
chr19	42794854	42795724	871	0.34011210026272826	0.012295508706676976	0.20998480429010766
chr19	44314218	44315413	1196	0.33518752784759975	0.017781931241568658	0.24445527786334148
chr19	55098655	55100193	1539	0.4742928744092444	5.337641592800851e-6	0.01651000108591101
chr19	58453098	58453887	790	0.3094881283645801	0.06395907039861233	0.41731430985018264
chr19	58454102	58456344	2243	0.3340621623808399	0.008772393021728515	0.18148993246659517
chr2	6871657	6873070	1414	0.4215183006650658	0.005647170161013638	0.15001868539453264
chr2	12300506	12302449	1944	0.2963105333747031	5.046903340219473e-4	0.058478122921783504
chr2	13009129	13012056	2928	0.26245655080720864	0.01043126914190328	0.19465487580125013
chr2	14054916	14056585	1670	0.4480941360364132	1.3920525846304058e-5	0.01905818440447455
chr2	20961902	20962816	915	0.28445397908756537	0.006424057406964556	0.158394713329532
chr2	26586137	26587443	1307	0.355472568250398	0.011875727453175578	0.20667624950470911
chr2	29252197	29253974	1778	0.23430130007164035	0.023391946442202285	0.2754912147562944
chr2	49618987	49621581	2595	0.20776055712235714	0.008611382893508775	0.18006462682485358
chr2	51146037	51148199	2163	0.327641103517896	0.025796645667597946	0.2881721853985069
chr2	51148560	51149385	826	0.26701746707917523	0.046669614800452265	0.36725717856982526
chr2	57114313	57117936	3624	0.361605371624104	3.5574062022988017e-6	0.014180281974455027
chr2	57123088	57124589	1502	0.4017732957485578	0.0024645449891490733	0.10631542147035705
chr2	58356958	58358678	1721	0.30898003093355786	0.0035981010987854185	0.12404655325692618
chr2	58566196	58569443	3248	0.37251706845288307	3.440779036072436e-5	0.025295210790137763
chr2	59160120	59162441	2322	0.3058766285729953	0.001992385334309748	0.09787720283478793
chr2	60283212	60284762	1551	0.2575926501363008	0.029790615667467105	0.3068830902430028
chr2	60962096	60964083	1988	0.2822525023552301	0.01890961366136752	0.25133109631423484
chr2	62663915	62665182	1268	0.27681527443686865	0.027027084993593478	0.29453414660896343
chr2	65668102	65670521	2420	0.2832274280171181	0.007420888954038918	0.16909626220902424
chr2	66123882	66125606	1725	0.25668392346591723	0.009330782470828329	0.18641892708122584
chr2	76405591	76407648	2058	0.2666824974481905	0.0076046171375611345	0.17105218381657783
chr2	79369773	79371338	1566	0.2889709613946528	0.013869381741116411	0.22042980231304676
chr2	83812375	83814886	2512	0.2983395423457865	5.886467012654738e-4	0.06168732254132798
chr2	90889247	90891010	1764	0.29442003216906704	0.005705673366062544	0.15046914374855977
chr2	91457351	91459214	1864	0.40068967402828765	0.013923381381368151	0.22064714819708
chr2	94272876	94274233	1358	0.27258125587509036	0.024948509121644223	0.28414738638313525
chr2	104711285	104712677	1393	0.24236011160353352	0.05352085472338267	0.3892634880684663
chr2	109917243	109918492	1250	0.43150220047993265	5.9710544592059954e-5	0.029922837653959564
chr2	121805954	121807634	1681	0.27928008398232	0.012883961260116213	0.21415104596326856
chr2	124609508	124611155	1648	0.27311780688132936	0.007873525970739708	0.17351529185592182
chr2	135658506	135660092	1587	0.5150172948563535	0.0015586521006368712	0.08801037996325749
chr2	137113999	137115362	1364	0.32737327963677454	0.0034850467254389787	0.12259966044044648
chr2	137115962	137117719	1758	0.3404075185883833	0.003198258692959056	0.11798008542307474
chr2	140394962	140396368	1407	0.30168069507381867	0.005535757474923338	0.1488153480045531
chr2	151008653	151009752	1100	0.40275504004116564	0.001839064555370153	0.09473526608819709
chr2	152395964	152399289	3326	0.34079053655033514	5.144159060002893e-4	0.05887403493707737
chr2	158610264	158611251	988	0.42074319811838706	0.032656704537231386	0.31869531153211333
chr2	164167840	164169000	1161	0.32536748566354395	0.026649162898450374	0.2927943335112076
chr2	175800201	175801377	1177	0.29376565265230725	0.051144821240718764	0.38221949417679557
chr2	176423306	176424567	1262	0.3197187833965352	0.012655760518678495	0.21263804430924874
chr2	177464372	177465691	1320	0.29282660446831765	0.011362363019398362	0.20231423353825584
chr2	177896744	177897953	1210	0.23989823296717872	0.038596691373452945	0.34030243136155636
chr2	180894473	180895119	647	0.3379784905582881	0.001880266022826808	0.09556030045787074
chr3	10012084	10014055	1972	0.34116064795972156	5.697033621499136e-4	0.06093373972440317
chr3	27983895	27984426	532	0.48585401495181935	0.031369707238525855	0.31320146890434863
chr3	36150758	36151960	1203	0.2984627385623764	0.003011827398466722	0.11501050890713137
chr3	36612773	36613923	1151	0.19293659649658948	0.03882635586602963	0.3412617876240401
chr3	57846850	57848493	1644	0.39791932834180344	2.5651932548118045e-4	0.04654430785733208
chr3	59005325	59007526	2202	0.35409724676882215	2.755190024538234e-4	0.04760369330509994
chr3	68869042	68870868	1827	0.3545024906437768	5.699925131933844e-4	0.06093373972440317
chr3	81036052	81037759	1708	0.3031940956512503	0.0018553943856099793	0.09511696227145719
chr3	82072733	82075027	2295	0.21247546818483107	0.027208496563906164	0.2953879703351825
chr3	84479317	84481059	1743	0.3368764569280073	0.013303483569445298	0.2168263081846197
chr3	86998620	86999776	1157	0.30566741975359724	0.0123357947537114	0.2102717502330296
chr3	94757627	94758781	1155	0.47700255596731717	2.3878026255878625e-4	0.04570887147623529
chr3	95881812	95883301	1490	0.32983553040219205	7.288135777921887e-4	0.06675085032172105
chr3	95985107	95986879	1773	0.28545326167268026	0.03523081153191544	0.32855295392791617
chr3	97255549	97256218	670	-0.434726039668745	0.05105806530610186	0.38200278912444274
chr3	121262202	121263542	1341	0.35327340880877767	0.008707904067884279	0.18085837401228191
chr3	122619054	122620983	1930	0.36543880337901324	0.008513282018428997	0.17933551164440967
chr3	122728815	122731184	2370	0.40113682140913415	0.0011662567385863412	0.07938715066299296
chr3	123266888	123268282	1395	0.21662261815282463	0.029383795479734822	0.305357534535289
chr3	130180175	130181925	1751	0.208069313071244	0.020738988514000207	0.26156749875451235
chr3	137963161	137963549	389	-0.710804530370916	0.03108825833070152	0.3118511562865486
chr3	148987257	148990600	3344	0.5629040482670219	1.9523405458438357e-7	0.0030436208534375116
chr3	152092195	152093128	934	0.42279815597030657	0.025549933088889105	0.2869457285978321
chr3	153261993	153262823	831	-0.48055558884476296	0.021653706393447315	0.2662108112678279
chr3	157924710	157925435	726	0.4077676275941446	0.004062760055355892	0.13073959710853486
chr4	5643793	5645212	1420	0.24943343676078933	0.016784020718513863	0.23833053176725272
chr4	12906505	12907614	1110	0.3063523283056011	0.02685493564582536	0.2937449783217428
chr4	24965666	24967538	1873	0.2942674585322361	0.009746573607698915	0.18981428555295932
chr4	41910135	41911162	1028	0.3037925436610318	0.027730750689637675	0.29787590525651253
chr4	53630776	53632176	1401	0.21486784472093673	0.027655187407390477	0.29766615524092327
chr4	57433589	57435578	1990	0.27600905005577864	0.0022246905817825155	0.10260921374780312
chr4	93334513	93335986	1474	0.348382883204162	0.0018587671937459727	0.09515960817215674
chr4	117834823	117836933	2111	0.376836054651632	0.0018873114595697152	0.09569862470843649
chr5	8893168	8894963	1796	0.2508652891780803	0.036309904924823666	0.3324343527993767
chr5	9265472	9266956	1485	0.2934015759279043	0.009875149963764256	0.19081990193286108
chr5	12383074	12384195	1122	0.34451655586161467	0.007205881281945624	0.1671510964792742
chr5	20701576	20703268	1693	0.24516429602798773	0.01875946101126898	0.2503419201239504
chr5	23674704	23676598	1895	0.36890102876616876	0.0011599894911524388	0.07938715066299296
chr5	24601964	24603216	1253	0.436037984366211	0.0019422222660415503	0.09682938870729936
chr5	33982641	33984107	1467	0.3910953217215501	2.5049582165364583e-4	0.0464707678889047
chr5	36529361	36530924	1564	0.23644810743255343	0.01333282381324577	0.2170453544998344
chr5	66675308	66677149	1842	0.26925445411763327	0.002954680659123654	0.1142013568433465
chr5	75155774	75157494	1721	0.23380575568348344	0.035516833164383796	0.3296194706443079
chr5	77015580	77016534	955	0.42352766914344164	0.004626411429936162	0.13736436614532627
chr5	92675049	92676053	1005	0.3467915492920141	0.014440169896343455	0.2239986618932256
chr5	97934868	97936383	1516	0.23558918164036358	0.03285599581072108	0.3196367776157142
chr5	98166777	98169093	2317	0.20026795735140002	0.02277024891886607	0.27210408300945993
chr5	106573932	106575237	1306	0.3663624648430223	0.002814070806163933	0.11219472376798614
chr5	107288447	107290061	1615	0.28285531258974983	0.025761812709103257	0.28809811604182445
chr5	110362923	110364304	1382	0.39982195558456946	3.642192129780649e-4	0.05173075998939888
chr5	134098728	134100655	1928	0.28105667076600643	0.009412013247277187	0.1869760129638931
chr5	142701119	142702577	1459	0.24838733842131833	0.05750502627769265	0.40080342396789653
chr5	143001011	143001636	626	0.38053576172500236	0.022387893905838282	0.2704100008429839
chr6	8777198	8778610	1413	0.2752606509321161	0.011195562773572268	0.20058947273909652
chr6	14900399	14902030	1632	0.5369958494979729	6.2986375149311845e-6	0.01718550354826622
chr6	28133235	28136303	3069	0.26998074154505186	0.0011485390097877208	0.07911090249540836
chr6	31563436	31564619	1184	0.3211361377646504	0.005893693681506476	0.15268858707789237
chr6	37418993	37420289	1297	0.2709106794707311	0.0368866608892909	0.3347954322313453
chr6	41604276	41606749	2474	0.27653238593099383	0.008495190163793987	0.17930324046727744
chr6	58639862	58641059	1198	0.3734079097989853	0.001257068870831825	0.08185287652583197
chr6	59023599	59024973	1375	0.3176058668311781	0.0015900331484099987	0.08857007351336149
chr6	61179645	61181307	1663	0.3373331618221865	3.410740972127932e-4	0.05066509222661468
chr6	67532684	67533943	1260	0.33095330884844615	0.028426610960046342	0.30103598049105207
chr6	83866788	83868465	1678	0.26710200973222853	0.011925441414165398	0.20717208553070635
chr6	90369231	90370539	1309	0.35854382751516073	0.0034484021309314624	0.12202166830070398
chr6	90987900	90989313	1414	0.48819591866678846	0.001996608595416468	0.09787720283478793
chr6	97806459	97807580	1122	0.21806689802798537	0.04425205652166647	0.3593852080852536
chr6	118454561	118455916	1356	0.23248435578077176	0.018532699125228175	0.24887651473383607
chr6	121109004	121110786	1783	0.3571863130428984	2.228186306071295e-4	0.04438802593897329
chr6	128200046	128201172	1127	0.33355296141483404	0.002854253167006802	0.11249457942730665
chr6	131353347	131354129	783	0.3754870004863983	0.005703701624231028	0.15046914374855977
chr6	135087665	135088511	847	0.3388063718355929	0.012728374398081839	0.21301082554992326
chr6	135166989	135168482	1494	0.1962473043961606	0.035653908011668456	0.33015330665126097
chr6	137169069	137170285	1217	0.23627980122113032	0.010373227421495624	0.19420978086763743
chr6	140423678	140425591	1914	0.32502327097909633	7.339865762873783e-4	0.06694595794567768
chr6	145746085	145747469	1385	0.3486549290069088	0.014595092155809961	0.22506110065923396
chr6	147475588	147477100	1513	0.26903557249358134	0.007582908066910331	0.17089649201681023
chr6	149408438	149410207	1770	0.26785905103250085	0.005105151824200213	0.1432763852871133
chr7	29303694	29304887	1194	0.2627377147827778	0.043310110603444814	0.35670647453233517
chr7	35333316	35334392	1077	0.33088522648576013	0.007087724202195481	0.16562533585491018
chr7	45783564	45786364	2801	0.31171193021496596	0.004090037181915031	0.13100732422712186
chr7	45786838	45787340	503	0.16030535372501115	0.23710204538302285	0.642764784451265
chr7	52005480	52006681	1202	0.31275998741891914	0.002401776496037793	0.10543407596176027
chr7	65370038	65371769	1732	0.383398378661466	0.008327761007046913	0.17763017958140256
chr7	73399303	73400468	1166	0.36758107765813497	0.05081947711206197	0.38124615632866377
chr7	84779090	84780006	917	0.41033764419765256	0.006476115490196945	0.15899930341502955
chr7	89403195	89404958	1764	0.41310180168669736	2.7585643427704645e-4	0.04760369330509994
chr7	97081195	97083029	1835	0.3340573855260394	0.02519110168435107	0.28539283259313
chr7	105580303	105581995	1693	0.3381308899759921	0.003782040921645328	0.12675286918963438
chr7	116031484	116032248	765	0.5198211334457735	0.03020638512667217	0.30873575956260446
chr7	116033072	116033314	243	0.5629938474234778	0.09398579618531733	0.47866924642394226
chr7	116033735	116034713	979	0.7000917928171221	0.1954319854106454	0.6071385342612512
chr7	116039647	116040659	1013	0.49425550274964847	0.0034828312064775404	0.12255418589141158
chr7	136894143	136894800	658	0.41935725717449257	0.0256876849450724	0.2877295016271469
chr7	141949116	141950984	1869	0.3967982222056128	0.006027434578963977	0.15417147355545005
chr7	142093965	142095808	1844	0.30761603805633275	0.023175963245277376	0.27445734622157814
chr8	12756135	12757972	1838	0.2792004082045145	0.015855548329755637	0.23274174893889013
chr8	13889011	13890638	1628	0.33721769359423676	0.014909741447968958	0.22693542474603853
chr8	20557332	20558560	1229	0.3494837224398076	3.919234056059421e-4	0.053493147946821286
chr8	36247917	36249814	1898	0.35185991329984434	0.0021231968441076422	0.10061129157901631
chr8	46210302	46211790	1489	0.3231022985848398	2.5809907795526835e-4	0.04663336256807145
chr8	60631193	60633492	2300	0.35232730805269785	3.0392851107435083e-4	0.04868716984543795
chr8	73352458	73354937	2480	0.3251301045953223	2.2304616682238505e-4	0.04438802593897329
chr8	76898847	76901207	2361	0.3053404233073256	4.32326099478409e-4	0.05557874695117362
chr8	76901541	76902665	1125	0.3322197470401559	0.006662154445252699	0.1610362539875392
chr8	79027892	79030886	2995	0.2697782096838083	0.004273214810748761	0.13318055145712956
chr8	79397665	79399814	2150	0.2940788201788533	0.001255604248168699	0.08185287652583197
chr8	95677465	95679079	1615	0.32211924091606825	2.0060592902574375e-4	0.043107507028114646
chr8	95702464	95704367	1904	0.28448774020850964	7.993213005605197e-4	0.06927524374701749
chr8	117801515	117802500	986	0.3221475155986107	0.0032286833683170682	0.11837898955253605
chr9	8003211	8005155	1945	0.22649971747035935	0.03458292339329559	0.3259480052702782
chr9	8042023	8043317	1295	0.24639571744244237	0.021179112348108358	0.2636022834425474
chr9	8133224	8134782	1559	0.36329431044048616	0.02229540542918819	0.2700455237286172
chr9	15709055	15710674	1620	0.3095080351717671	0.0020237748300464095	0.0984457929092603
chr9	37384162	37385221	1060	0.34624269608131036	0.011458470379084183	0.20300325621949553
chr9	37459905	37461164	1260	0.2472662852240114	0.032162787885918295	0.31640964049566744
chr9	43105064	43107891	2828	0.3322173135481144	0.020768002788773724	0.26176802091650897
chr9	44798395	44799924	1530	0.33139646551736185	0.0022278783028975764	0.10265854521753982
chr9	50500344	50501667	1324	0.4730044107027672	0.0018107695897346741	0.09423815029502483
chr9	50697523	50699610	2088	0.23372721922309872	0.025562823633428485	0.28697772070849176
chr9	50738928	50739860	933	0.4249228982763868	0.00762596748902069	0.1711844856226434
chr9	51764414	51767369	2956	0.2644703624321243	0.01129791607308439	0.20160732005042628
chr9	53383911	53385510	1600	0.2617434936683715	0.042443244809547094	0.3539987207280339
chr9	54916719	54917690	972	0.3193550557268226	0.008404820099238288	0.17838563764569895
chr9	62362929	62364064	1136	0.3001668787873534	0.032125887248401035	0.31616372740069326
chr9	62535488	62537432	1945	0.31968729296565074	0.0024596719485384657	0.106260276860399
chr9	75313182	75314999	1818	0.22603624158993632	0.021297996543048668	0.26413624998940033
chr9	75624992	75626594	1603	0.3485478189229008	0.002864745543087277	0.11265327272137608
chr9	76014443	76016607	2165	0.2549446062821942	0.014937621729071107	0.22705584219730557
chr9	81632362	81634458	2097	0.4167958576117205	0.004003253269043511	0.1296662133519208
chr9	83145133	83146996	1864	0.2986471383469318	0.006649332217602346	0.16087272533562763
chr9	83805171	83806815	1645	0.2854451057388771	0.02188057341260766	0.2675386328845216
chr9	88547337	88548805	1469	0.19487526580926712	0.03299487632346354	0.3200962771915352
chr9	90270407	90271577	1171	0.406964688465834	0.007585684045389608	0.17091580951107438
chr9	92457333	92458593	1261	0.30637556347141587	0.04959570863904365	0.3772920164338085
chr9	92541621	92543096	1476	0.30967524989556483	0.011085098852102548	0.19990488574232027
chr9	95405461	95407786	2326	0.41450935452165105	5.859958982963574e-5	0.02978353719364907
chr9	95749491	95750821	1331	0.44841336878362437	8.629396601150964e-4	0.07147152352001547
chr9	96887921	96889962	2042	0.25952436388117994	0.013750165159064907	0.21983172698062928
chr9	100400336	100400714	379	0.5678482868037115	0.04252958420205957	0.354212783897917
chr9	102834433	102836511	2079	0.29395180816855926	0.024128820363526104	0.2795344999290535
chr9	114026088	114027154	1067	0.33474021107450724	0.003926641582385463	0.12869137548367668
chr9	119401387	119403059	1673	0.2931835678608891	0.019569523388266095	0.25538816543395265
chrX	8891384	8893949	2566	0.31501652139664865	0.0028790830064429423	0.1128270468228424
chrX	13845121	13847692	2572	0.38623172225685376	2.160651279265757e-4	0.0441437212265338
chrX	53607334	53608853	1520	0.33555200066482316	0.0033174026559703094	0.119817079618244
chrX	59133327	59135505	2179	0.21616137112022593	0.025331595666148583	0.28588700304306536
chrX	75873566	75875777	2212	0.2591332227187955	0.008911909766573696	0.18263894625218852
chrX	94540458	94543741	3284	0.24772924596543996	0.02346614339078235	0.27591628112532973
chrX	99198564	99199838	1275	0.4067507977506312	0.004548909851002206	0.13677056929894085
chrX	99975053	99976165	1113	0.3320867856796935	0.008925243109633007	0.18279935808287348
chrX	103355954	103357506	1553	0.24637150727373994	0.02547813266976819	0.28664911543991406
chrX	103820293	103822704	2412	0.28239915376245267	0.0031099061854376058	0.11636942994363783
chrX	104199601	104201857	2257	0.3463221925194078	0.0011878372962805994	0.0800327889224449
chrX	114473675	114475059	1385	0.41137216337742194	0.002041391840551818	0.09883213677569204
chrX	133687274	133690022	2749	0.36989782082454287	1.3465243948090867e-4	0.038018288896824896
chrX	139610138	139612634	2497	0.2126210295817744	0.019746709465853416	0.25678223569547404
chrX	150812584	150814217	1634	0.19231051909235086	0.05402140731607823	0.39067309637823583
chrX	151168444	151170327	1884	0.25315114162572416	0.004380876704448675	0.13483990804542897
chrX	153036883	153039279	2397	0.22185260953538088	0.0472666478071412	0.3695676421103069
chrX	153237465	153239953	2489	0.26341105533674947	0.013055807580459652	0.21552147841546063
