## Supplemental Table 12 for "Neuron-specific chromatin disruption at CpG islands and aging-related regions in Kabuki syndrome mice"

chr	start	end	width	log2FoldChange	pvalue	qvalue
chr1	24099576	24101041	1466	0.5559023128332476	5.678020850932588e-4	0.09028502244917523
chr1	56972032	56973812	1781	0.39958436776440015	2.3594234778144218e-4	0.06196403343163139
chr1	89454610	89454983	374	1.062187906264809	2.1538474281309976e-4	0.05837632398435768
chr1	92831173	92832314	1142	0.48854973949638425	0.0037021320988115344	0.2062213737259536
chr1	143640548	143641197	650	0.8310297521731803	8.292251742407328e-4	0.11095308779514446
chr1	168431558	168432801	1244	0.40902822440758224	8.876298386679762e-6	0.008421628733779288
chr1	189921433	189922790	1358	0.5329355205887407	8.962746962691157e-5	0.03682428507524921
chr10	8885377	8886716	1340	0.5235304913613009	6.797119990595541e-5	0.03059605867739096
chr10	11343074	11344116	1043	0.8120597962952792	5.207849112009414e-14	3.1881434171961055e-9
chr10	18318256	18319596	1341	0.5807231344366977	4.8949970339159895e-5	0.024562471237612134
chr10	67911356	67913042	1687	0.4079060113221045	7.585413925025561e-4	0.10732193264870823
chr10	74966747	74967746	1000	0.34134358201482284	2.8739179024245618e-6	0.0042094100217014525
chr10	82991756	82992739	984	-0.3673062967920265	1.2137284499889142e-4	0.04422743033857875
chr10	84562465	84563253	789	-0.279374980670642	0.0019245883326483564	0.16220818939647147
chr11	3863432	3864515	1084	0.38473775693165274	0.0018065613521818114	0.15889964698475786
chr11	22000116	22002562	2447	0.3540835177744755	7.626026058101215e-4	0.10732193264870823
chr11	30266846	30268811	1966	0.47029485718725217	4.480082973226418e-5	0.02324253571410077
chr11	104230488	104231875	1388	0.2059717627149959	0.026538972925688686	0.3812870314472296
chr11	105589070	105590459	1390	0.39565091198077823	2.152783930439085e-5	0.014807777944446713
chr11	108920074	108921709	1636	0.4902493762240668	2.1589804679317644e-4	0.05837632398435768
chr11	111064705	111065346	642	0.27674715177785253	0.022220104595423805	0.36151225886787364
chr11	111065527	111066722	1196	0.42420606353592194	2.7867496979037726e-5	0.017296562264911376
chr11	120950655	120951387	733	0.664124302118978	1.3316138476990464e-6	0.002629638598720933
chr12	24830661	24832354	1694	0.623121007289813	4.845490241087782e-8	2.1187960001688722e-4
chr12	98920106	98920995	890	0.44408186136081895	9.396859997979654e-4	0.11930442594917212
chr12	108332968	108334801	1834	0.37179333044660634	2.1009663749076337e-5	0.014716243082801835
chr12	111376957	111378455	1499	0.48791230986412715	5.179345493845677e-4	0.08686833039393446
chr14	21986885	21988926	2042	0.8075424565747341	1.5411601107796753e-5	0.011942634068404833
chr14	34501953	34503392	1440	0.5438786252730252	2.8652037452201704e-4	0.06730854662787718
chr14	54912257	54913517	1261	0.40841397960936343	0.001842576329948414	0.1591697769493078
chr14	76413893	76416161	2269	0.5459418166076355	4.759538034829509e-8	2.1187960001688722e-4
chr14	76556055	76557417	1363	-0.3203893111363895	3.0190800400644517e-4	0.06867580054883424
chr14	98167946	98168370	425	1.160041591665927	6.365125447974487e-4	0.09711632157231671
chr15	79803939	79805128	1190	0.37628264279804574	1.1754711677820948e-4	0.04308984846823817
chr15	85734845	85736191	1347	0.4399364158972247	1.5010602769226251e-5	0.011862078510391805
chr15	89498445	89499986	1542	0.6173928781562839	0.0014703354229088548	0.14453132486773948
chr16	4419451	4420895	1445	0.35773450060347756	4.6848743724521894e-4	0.08379839930396334
chr16	18629425	18630170	746	0.6410267353914483	1.288299326775704e-4	0.0455182996091372
chr16	75696142	75696764	623	0.7751144415233505	4.5736996194897176e-4	0.08308396127530207
chr16	94723985	94725295	1311	0.3741276840074932	5.07978568343977e-6	0.0058674443203032
chr17	10839830	10841308	1479	0.47046932560429494	1.6611195117003836e-8	9.244589923089108e-5
chr17	22080696	22081608	913	0.5168278975391801	8.704633928463497e-4	0.11352252451700308
chr17	37028479	37029358	880	0.34497688554783457	6.377328975424252e-4	0.09711632157231671
chr18	21299608	21300951	1344	1.1561333053664375	4.470175683413343e-7	0.0011402309021332129
chr18	37805876	37808613	2738	0.2617629465702941	0.0013286711371317376	0.13963654710621434
chr18	37879977	37880577	601	0.44869617374617693	5.921640067731429e-4	0.09224204290742359
chr18	75695288	75697756	2469	0.76115193107156	8.471776908785649e-6	0.008364929366569027
chr19	28677432	28680261	2830	0.5368691255097922	9.15720357891287e-6	0.008488690899340817
chr19	44293452	44295211	1760	-0.2729407709169512	0.0014388669339811479	0.14424433770945705
chr19	44295521	44296183	663	-0.15706903260372393	0.18211682459061168	0.5847189373258248
chr2	29251134	29253952	2819	0.3041972766757073	2.301783378578315e-4	0.06073736148231323
chr2	58566444	58568053	1610	0.5901793670182718	4.418931703906331e-9	3.8645480037760884e-5
chr2	121806305	121807704	1400	0.3875780818865519	1.7504153758220257e-4	0.05289506053868438
chr2	135658431	135660102	1672	0.6063167088521307	8.273124697021217e-9	6.330806508397895e-5
chr2	140395017	140396210	1194	0.803350616547227	5.990576609654661e-6	0.006215786253515816
chr2	148731710	148732691	982	0.609894811195779	1.6724880413502194e-4	0.051450476540000345
chr3	27709937	27711461	1525	0.28615851769481093	2.869665414229513e-4	0.06730854662787718
chr3	108283387	108284826	1440	0.5841802029524902	1.5838485620522521e-6	0.002851768019849604
chr3	122728727	122731020	2294	0.2351401966499726	0.0013188004579139548	0.1394376267475493
chr4	53630904	53632133	1230	0.5701999097895712	6.43997760030576e-5	0.029877055331666576
chr4	57299693	57301104	1412	0.702815165583692	7.765077612740466e-4	0.1085303359275156
chr4	57301526	57301931	406	0.6703263214456434	0.035823346715783924	0.4126914044262373
chr4	99120314	99121337	1024	1.0610220391640646	8.745097416104746e-8	3.3459860491637147e-4
chr4	117835079	117836933	1855	0.30480941490527974	1.8017079597549052e-6	0.0031513439744285756
chr4	120286930	120288357	1428	0.2766385900981241	0.0017696249014405277	0.1572321872202321
chr5	4530352	4530947	596	1.116604998724513	1.7712893961075243e-4	0.05289506053868438
chr5	33995763	33997616	1854	0.5576650612567281	0.00016078996846197297	0.04996572354339937
chr5	100158696	100159773	1078	0.5472475229690581	6.314371519280833e-4	0.09688057151184785
chr6	54592940	54593635	696	0.7291752499447685	2.285190359166412e-5	0.015205965916147951
chr6	135197515	135198862	1348	0.34955769274432574	7.994099308363968e-4	0.10960702200944235
chr7	24254407	24255008	602	0.9173053791215549	3.532386867922964e-4	0.07508535365549308
chr7	44405359	44406351	993	0.30885851607070014	4.4126108902643236e-4	0.08210681228262445
chr8	3392687	3393405	719	0.6836775074832362	9.145884893767479e-7	0.0019306661853175195
chr8	60632302	60633309	1008	0.7486762873701766	2.3437979128271736e-7	7.174136314535775e-4
chr8	73352457	73354492	2036	0.377614599345451	0.0014114230927751454	0.14357338292665536
chr8	76898901	76900640	1740	0.590864809083811	5.403788193282312e-6	0.006014715440551167
chr8	76901625	76902656	1032	0.44249755042919775	6.002611867383371e-4	0.09326603144864051
chr8	120633837	120634864	1028	0.44976686923331316	0.0010280457055540071	0.12462366009709641
chr9	8133691	8134882	1192	0.6056539825154028	4.355228757635989e-9	3.8645480037760884e-5
chr9	43105070	43106932	1863	0.4762833655457038	4.4408116339647295e-8	2.1187960001688722e-4
chr9	51962778	51963861	1084	0.36394356675482126	9.503000904276184e-5	0.038148506834022385
chr9	54699044	54700231	1188	0.6792327340147926	1.5113878964448547e-5	0.011862078510391805
chr9	58160128	58160913	786	-0.7587398156278368	0.0017628983361859388	0.1570905237550757
chr9	75625103	75626457	1355	0.5734218090658489	6.779956441358272e-7	0.0016089794456541169
chr9	106464805	106465832	1028	0.5960489597607094	2.553279620799797e-5	0.01628195697221381
chr9	110624138	110625378	1241	0.41433730696106497	6.442171256028999e-5	0.029877055331666576
chr9	119102015	119103052	1038	0.48643235296659815	8.021155493351764e-4	0.10960702200944235
chr9	119401428	119403376	1949	0.5472477356374666	7.242779477589736e-6	0.007389813342976333
chrX	13845337	13847736	2400	0.31531004005018776	1.0433825277242158e-4	0.03992114913754075
chrX	36327959	36330377	2419	0.4774067545455384	0.0019224793299854953	0.16220818939647147
chrX	95165671	95166973	1303	0.3592886626080601	4.365067590659003e-5	0.02303628487510738
chrX	103820850	103822760	1911	0.7161988847916361	3.86376075933756e-9	3.8645480037760884e-5
chrX	135838949	135840708	1760	0.5054982381479856	4.869206045196935e-4	0.08536723879983923
