## Supplemental Table 13 for "Neuron-specific chromatin disruption at CpG islands and aging-related regions in Kabuki syndrome mice"

chr	start	end	width	log2FoldChange	pvalue	qvalue
chr1	24099670	24101037	1368	0.340950686184765	0.003213279151006764	0.11814037160934462
chr1	56971999	56973827	1829	0.28584451889109314	0.021415330368409712	0.2648599082374347
chr1	89454172	89456529	2358	0.2629433230855196	0.010076126580817493	0.19187794547930767
chr1	92831089	92834605	3517	0.2819207299608243	0.0038480623148231317	0.12784111384152777
chr1	143640281	143641414	1134	0.16734289599801183	0.07428197757300715	0.44032299509608935
chr1	168431683	168432764	1082	0.33245099124943245	0.002996318891094547	0.11478835878123735
chr1	189920769	189922710	1942	0.26070993634507983	0.023926702135116523	0.27860140646085485
chr10	8885738	8886902	1165	0.4871421731894251	0.03039940661429543	0.30956498355815043
chr10	11342971	11344276	1306	0.16675358651692979	0.12426168729199615	0.5284226913266543
chr10	18318211	18319552	1342	0.16981712816218011	0.27668426865562396	0.6688199828093041
chr10	67911351	67913254	1904	0.17552688365619498	0.10467970063286525	0.4960020557622509
chr10	74966591	74968378	1788	0.3421876201100013	2.7404831093610644e-4	0.04760369330509994
chr10	82991865	82992260	396	-0.16269757617538977	0.5201374208918874	0.7702638684075722
chr10	84562638	84563103	466	-0.28267458195067635	0.3364175685431739	0.7023181872864631
chr11	3861818	3864399	2582	0.31905254235648745	0.0050545789266954475	0.1425501703807768
chr11	22001444	22002531	1088	0.4924104457028587	0.11578795298596653	0.5149703896018992
chr11	30266825	30268952	2128	0.35912267966686945	3.9816922833075655e-5	0.02542393924065798
chr11	104231008	104233154	2147	0.38679644969024324	1.086155566340723e-4	0.03597040085745739
chr11	105589021	105590728	1708	0.453472914548514	2.778792714800089e-4	0.047604821938716936
chr11	108919937	108922045	2109	0.35724929565606256	8.329976372110325e-4	0.07044057432067359
chr11	111064761	111066940	2180	0.26371621558837444	0.003553918974916767	0.12374724484584697
chr11	120950655	120951580	926	0.19890476980517827	0.1909026313767966	0.602897568881436
chr12	24830809	24832388	1580	0.29799947612649397	0.0019410467983727148	0.09682938870729936
chr12	98919575	98921007	1433	0.21944843510754536	0.017530677583615532	0.24278118833567805
chr12	108333136	108334805	1670	0.3167366336638186	0.008153642947931049	0.17609410378163007
chr12	111377050	111378524	1475	0.3569808364090996	2.4514577413245817e-4	0.04620857288841939
chr14	21987229	21988794	1566	0.3260199624026009	0.03230384772753066	0.3171820077280361
chr14	34501909	34503495	1587	0.47029903878366847	1.2134126816826035e-4	0.03681281340598002
chr14	54911905	54913627	1723	0.29911290979429883	0.003325885493872278	0.11992368233427865
chr14	76414023	76416324	2302	0.3515321461788784	0.0023939753717704135	0.10543407596176027
chr14	76555281	76557244	1964	0.20962489346015628	0.1032777831993088	0.494225648987132
chr14	98167704	98170205	2502	0.41204970606894054	1.2601138768588644e-4	0.037270144046217785
chr15	79802959	79805083	2125	0.42555268419130177	1.8726120106262806e-5	0.02181426432857047
chr15	85735105	85735779	675	0.5841033351592885	0.24437295625142938	0.6483795741079916
chr15	89498150	89500739	2590	0.3263918235322745	1.3835728981339255e-4	0.03827880990449199
chr16	4419426	4420885	1460	0.37988666764061396	0.003426880105333852	0.1218365058428517
chr16	18628347	18630222	1876	0.15461515007772578	0.1919563103577043	0.6038404947111599
chr16	75695982	75696626	645	0.1108982136534596	0.5652894232422266	0.7826677135936585
chr16	94723898	94725303	1406	0.17934123206176886	0.09163880400577049	0.4749861585032765
chr17	10839607	10841338	1732	0.22625549443209464	0.058530648090883756	0.4037083217732697
chr17	22080716	22081569	854	0.14936056890582866	0.3712095582697239	0.7177405976448203
chr17	37028357	37029422	1066	0.2540646652879663	0.052786262414044716	0.3870810683248432
chr18	21299493	21300860	1368	0.33088365408560405	0.0024473666783361337	0.1060542240218052
chr18	37805870	37807679	1810	0.33687995110744945	0.002852155716663206	0.11249457942730665
chr18	37879722	37880635	914	0.2604406114861919	0.03344399641708885	0.32169767137212146
chr18	75695169	75698117	2949	0.2642937857150968	0.0020212327838896095	0.09843030116166665
chr19	28677395	28678397	1003	0.10841822519373541	0.4665054588068337	0.7546992414886513
chr19	28678902	28681041	2140	0.2017786126009465	0.19635312834814175	0.6078417870344153
chr19	44293429	44295140	1712	0.34758523912195366	0.005354394324282013	0.14664112560934614
chr19	44295578	44296025	448	0.39517649656675824	0.019558881754106333	0.2552994656896473
chr2	29252197	29253974	1778	0.23430130007164035	0.023391946442202285	0.2754912147562944
chr2	58566196	58569443	3248	0.37251706845288307	3.440779036072436e-5	0.025295210790137763
chr2	121805954	121807634	1681	0.27928008398232	0.012883961260116213	0.21415104596326856
chr2	135658506	135660092	1587	0.5150172948563535	0.0015586521006368712	0.08801037996325749
chr2	140394962	140396368	1407	0.30168069507381867	0.005535757474923338	0.1488153480045531
chr2	148731398	148732996	1599	0.2714306431524917	0.009993686521448457	0.1913709326193034
chr3	27709465	27711609	2145	0.33174842959596457	0.002240525438988645	0.10295552429848545
chr3	108283589	108284605	1017	0.25670758974500435	0.03986582128047972	0.3448524944946419
chr3	122728815	122731184	2370	0.40113682140913415	0.0011662567385863412	0.07938715066299296
chr4	53630776	53632176	1401	0.21486784472093673	0.027655187407390477	0.29766615524092327
chr4	57299159	57300904	1746	0.2916748109057667	0.0031464890179384516	0.11704048673132536
chr4	57301275	57302349	1075	0.16562556326559522	0.09022760788601432	0.47246613775085067
chr4	99120173	99121686	1514	0.45750994992513244	1.3880021164795837e-5	0.01905818440447455
chr4	117834823	117836933	2111	0.376836054651632	0.0018873114595697152	0.09569862470843649
chr4	120287026	120288323	1298	0.4635108446171056	2.7469613831897147e-5	0.02381959140121318
chr5	4529953	4531004	1052	0.23991550880111795	0.1838821187622912	0.5975443494051345
chr5	33994736	33997763	3028	0.3678916399403289	1.1610895126282549e-4	0.03681281340598002
chr5	100157869	100159947	2079	0.25517977909571193	0.029809821865106643	0.30692666911722305
chr6	54592794	54593692	899	0.22945202133238365	0.04638999128976568	0.3663307582252401
chr6	135197819	135199190	1372	0.355876332712102	0.0014528980342346177	0.08667891978973155
chr7	24254326	24255246	921	0.02798067100669116	0.8557469402528912	0.8403467137665137
chr7	44404983	44406231	1249	0.18915317290901895	0.18633703221578624	0.5994711298378166
chr8	3392555	3393481	927	0.13525971962968342	0.3819012117719038	0.7224714160883584
chr8	60631193	60633492	2300	0.35232730805269785	3.0392851107435083e-4	0.04868716984543795
chr8	73352458	73354937	2480	0.3251301045953223	2.2304616682238505e-4	0.04438802593897329
chr8	76898847	76901207	2361	0.3053404233073256	4.32326099478409e-4	0.05557874695117362
chr8	76901541	76902665	1125	0.3322197470401559	0.006662154445252699	0.1610362539875392
chr8	120633506	120634818	1313	0.011351424354303905	0.9499247943850367	0.8527724722087869
chr9	8133224	8134782	1559	0.36329431044048616	0.02229540542918819	0.2700455237286172
chr9	43105064	43107891	2828	0.3322173135481144	0.020768002788773724	0.26176802091650897
chr9	51962795	51963863	1069	0.35130322705836314	0.0051862003668478466	0.1441755670995788
chr9	54698907	54700460	1554	0.07942897953031612	0.5351497336083479	0.7747921487617975
chr9	58159571	58160437	867	0.13413176954070982	0.32526403608989063	0.6960550322200156
chr9	75624992	75626594	1603	0.3485478189229008	0.002864745543087277	0.11265327272137608
chr9	106464558	106466319	1762	0.36877360988899915	0.005279366635384799	0.14575865935093646
chr9	110624330	110625770	1441	0.21490657266475954	0.09606942523224733	0.4829362402881775
chr9	119102177	119102979	803	0.18329429501221892	0.2748932364784791	0.667315604870762
chr9	119401387	119403059	1673	0.2931835678608891	0.019569523388266095	0.25538816543395265
chrX	13845121	13847692	2572	0.38623172225685376	2.160651279265757e-4	0.0441437212265338
chrX	36327883	36330368	2486	0.18123862977155447	0.09507004950691735	0.48100004915067585
chrX	36330557	36331010	454	-0.1981142377854556	0.35012459712526056	0.7083348361024312
chrX	95165684	95166848	1165	0.1283406051026786	0.19304559582482775	0.6050236995055719
chrX	103820293	103822704	2412	0.28239915376245267	0.0031099061854376058	0.11636942994363783
chrX	135838083	135840393	2311	0.08083566480247055	0.4372100380249683	0.7441512262970429
