## Supplemental Table 14 for "Neuron-specific chromatin disruption at CpG islands and aging-related regions in Kabuki syndrome mice"

chr	start	end	width	log2FoldChange	pvalue	qvalue
chr1	24099616	24101170	1555	0.41837205558170504	0.0019293122271932164	0.13020499505441238
chr1	56972044	56973730	1687	0.2655116315903961	0.09651981576476862	0.5208124429604074
chr1	89454391	89455196	806	0.35850871582634025	0.029536448522652473	0.3686546367454748
chr1	92831047	92832789	1743	0.263540884060294	0.001069779998111262	0.10040976486838413
chr1	143640266	143641404	1139	0.3740193333545575	0.0339033859946684	0.38558964598580886
chr1	168431741	168432777	1037	0.24567368489254093	0.07262990699305318	0.48231068708435704
chr1	189921394	189922851	1458	0.2919605453220987	0.0012865276484978821	0.10848369839946234
chr10	8885733	8886724	992	0.3146239943806604	0.04083564077534063	0.4040163760259707
chr10	11343041	11344111	1071	0.3244927246615002	9.963266585767839e-4	0.09743460412189237
chr10	18318284	18319631	1348	0.41480241286441494	0.006773541752932322	0.2175217519679468
chr10	67911421	67913019	1599	0.11997267987080759	0.12391858019413059	0.556660889618511
chr10	74966741	74967723	983	0.1532626083264629	0.11825236686437926	0.5499914258855724
chr10	82991896	82992586	691	-0.5010768260226756	0.0375271358690238	0.39556677675667473
chr10	84562421	84563295	875	-0.1875672809896854	0.1537378071996097	0.5891111782153721
chr11	3863463	3864623	1161	0.3021644964364764	0.010081255164562966	0.2524388049614211
chr11	22000913	22002256	1344	0.4316436375253996	0.07042960817734506	0.4782729825123136
chr11	30266918	30268897	1980	0.2155630317333239	0.03806014346115235	0.39715042326052974
chr11	104230897	104231810	914	0.29698198845873136	0.11240399574198444	0.5419848827041834
chr11	105589021	105590420	1400	0.39687090542583087	2.4989915349172477e-5	0.014403194914893445
chr11	108919963	108921295	1333	-0.11306803364615244	0.1424574365959406	0.5765617620631927
chr11	111064644	111067060	2417	0.18776862841895015	0.10074129320174824	0.526576448418975
chr11	120950615	120951425	811	0.29559592690427455	0.006152966017884188	0.21003790653929114
chr12	24830592	24832359	1768	0.2878474271777679	0.0010863740208961325	0.10132273650041974
chr12	98920106	98920988	883	0.3097353658523729	0.03142261780472361	0.3772458739371758
chr12	108332963	108334718	1756	0.28645808485650687	1.58844765564261e-4	0.04230553207635434
chr12	111376914	111378308	1395	0.5006691438830436	5.286932149025707e-5	0.023355613959033038
chr14	21986852	21988855	2004	0.7426146309098918	5.529821396199471e-9	8.888014133219733e-5
chr14	34501672	34503415	1744	0.2968165532470335	0.005962988523377165	0.2080956553713073
chr14	54912146	54913595	1450	0.290118079595896	0.026558273332674253	0.35597101375341234
chr14	76413978	76416307	2330	0.15331113614149255	0.013463668239093248	0.2834675346684254
chr14	76556103	76557328	1226	-0.25336082812668853	0.03276016701628214	0.3822408313019135
chr14	98167345	98170272	2928	0.4625649555208256	0.005655692880577114	0.20396524983261916
chr15	79803888	79805134	1247	0.28334787613205176	0.030147008839977014	0.3716599999699683
chr15	85734698	85736334	1637	0.3726701194905402	2.2881209664661704e-4	0.04991925281469058
chr15	89498381	89500598	2218	0.1736161989265827	0.07982568385074332	0.4949213692716729
chr16	4419413	4420881	1469	0.16477295670779948	0.047476129344608715	0.42419786549135396
chr16	18629438	18630177	740	0.3090974370312784	0.02395790478806991	0.34510669869126803
chr16	75696133	75696808	676	0.4082111915571832	0.04904883810746215	0.42893963270536567
chr16	94724000	94725302	1303	0.13149649132790228	0.0358947130847263	0.39212657639888815
chr17	10839802	10841312	1511	0.13081086723310248	0.15761666665855703	0.5932971310927184
chr17	22080755	22081606	852	0.3149077832314581	0.08882195301327421	0.5100201754126555
chr17	37028437	37029203	767	0.32733510818166356	0.01008398587892832	0.2524388049614211
chr18	21299677	21300884	1208	0.38036671853582177	0.043613455134200604	0.41277025783828203
chr18	37805875	37807996	2122	0.27351978957258094	5.583660396772453e-4	0.07723192365745997
chr18	37879974	37880623	650	0.7428757740817943	1.0639741586037835e-5	0.008440188656026366
chr18	75695073	75697927	2855	0.22804097561135678	0.01909317409160762	0.3197918983836456
chr19	28677243	28680293	3051	0.20259645407092586	0.020416963021453505	0.3279432673977746
chr19	44293276	44296387	3112	-0.15323701677483442	0.008081213369138817	0.23224946783518619
chr2	29251239	29253921	2683	0.17539166699385897	0.039718738574216116	0.4018608947083884
chr2	58566279	58568264	1986	0.4241132838389039	6.197477480950601e-5	0.025316333515920515
chr2	121806221	121807682	1462	0.23643070784375128	0.009157861152850768	0.24559852205498395
chr2	135658336	135660162	1827	0.21766318666668805	0.022883911048000135	0.3406139344281332
chr2	140394952	140396345	1394	0.3670127147568766	0.0014995701804062015	0.11696857614248823
chr2	148731565	148732840	1276	0.3905930002291125	0.007486545830987511	0.22652273312860874
chr3	27709837	27711446	1610	0.2625552646879592	0.005109254556853334	0.1962170612837247
chr3	108283428	108284831	1404	0.4313200107675422	0.002292006295048512	0.14075552064149832
chr3	122728690	122731099	2410	0.1620400187591694	0.03865830430599149	0.3986436832167111
chr4	53630955	53632151	1197	0.46806582234706423	0.006180729104353585	0.2101280343969744
chr4	57299478	57302128	2651	0.2621808709383177	0.016640873570072857	0.30287061138843335
chr4	99120295	99121206	912	0.44237387026374336	0.013362341498541335	0.2824433213096878
chr4	117835112	117836935	1824	0.2323746610171308	0.002362927021009392	0.14207241685890729
chr4	120287084	120288489	1406	0.3759771347295716	6.180557654446387e-5	0.025316333515920515
chr5	4530032	4531526	1495	0.4489091214083749	0.003908255277882605	0.17722076130270917
chr5	33995783	33997612	1830	0.2419372160953926	0.08049456301555434	0.496226595438432
chr5	100158920	100159699	780	0.5360342484206237	0.014642580147562	0.29239967400561384
chr6	54592976	54593639	664	0.8846071268917707	2.6029457837686347e-8	0.00019203002787096011
chr6	135197530	135199105	1576	0.2206059837717001	0.02598254443395754	0.35359514549984816
chr7	24254301	24255126	826	0.5877162954970573	9.648751558058051e-4	0.0963231570137124
chr7	44405357	44406361	1005	0.15011175917521943	0.10441286892698382	0.5316588699296279
chr8	3392686	3393270	585	0.752067689297318	0.0019132500159408307	0.12953129063464736
chr8	60631529	60631858	330	0.7733938725384762	0.011495391488372055	0.2661263332464587
chr8	60632302	60633344	1043	0.35900757858876603	0.010648484424693403	0.25831883405013306
chr8	73352475	73354490	2016	0.2710558745392722	0.0013925107432502597	0.11235698625016041
chr8	76898901	76900106	1206	0.24491268818041598	0.11728360982127893	0.5485908342699938
chr8	76901625	76902657	1033	0.5594187882203693	1.1032584268977292e-5	0.008567570181330485
chr8	120633846	120635109	1264	0.5331636045169906	6.310272366232566e-4	0.08095261938791172
chr9	8133659	8134892	1234	0.5005199143818427	0.0023688485971254964	0.1421966757831877
chr9	43105021	43106837	1817	0.22424669604975433	0.010402364842319137	0.25528680183959923
chr9	51962599	51963873	1275	0.21055378333627686	0.014933313998387836	0.2938766909696359
chr9	54699032	54700325	1294	0.26688615573586244	0.004080734004451213	0.1803789991461256
chr9	58160121	58160677	557	-0.5653549603513366	0.08802857111824638	0.5090362252465666
chr9	75625067	75626540	1474	0.3035791338576129	0.004067536715569949	0.18004850059254202
chr9	106464658	106465981	1324	0.45293742702322476	0.0012979358248679579	0.10881144311149787
chr9	110624186	110625424	1239	0.6104246609840356	8.215410514224519e-6	0.007313672627681138
chr9	119102071	119103010	940	0.4942539911222135	5.784737876225312e-5	0.024559720546340605
chr9	119401476	119403324	1849	0.30322394802292635	0.0010688996827054227	0.10040976486838413
chrX	13845334	13847787	2454	0.17197857186903834	0.015937176856572928	0.2989451199200962
chrX	36327888	36330557	2670	0.3005917796395381	0.0017708996299741454	0.12643522199353435
chrX	95165598	95166935	1338	0.1541719220806237	0.09145338757235166	0.5135393568802712
chrX	103820771	103822691	1921	0.2985935040796486	0.005102093923578655	0.1962170612837247
chrX	135838694	135840708	2015	0.3391061847366849	0.01736545341084175	0.30882170860760333
